# Leaf stage and roasting shape methylxanthine levels, chlorogenic acid, and overall metabolic profile of *Ilex vomitoria* leaf extracts

**DOI:** 10.1101/2025.09.29.679294

**Authors:** Ben Long, Scott Harding, Khadijeh Mozaffari, Jeffrey L. Bennetzen

**Author notes:** **Corresponding Author:** Ben Long https://github.com/bjl31194.

## Abstract

Yaupon holly (*Ilex vomitoria*) is a shrub native to the southeastern US whose leaves can be roasted and brewed into a caffeinated infusion. While production and consumption of yaupon tea is growing, not much is known about what influences downstream levels of caffeine and other metabolites within the leaf. To address this question, we used ultra-high performance liquid chromatography-mass spectrometry to measure the effect of leaf stage and roasting on the metabolome of yaupon leaves. We found caffeine levels strongly decreased with leaf stage but were not significantly affected by roasting. We also tentatively identified 100 chemicals that were dramatically increased by roasting, including several lactones and probable Maillard products related to known flavor compounds. These findings will help the yaupon tea industry produce a more consistent and tailored product, as well as lend insight into how leaf biochemistry changes over time.
