## Supplemental Table 1 for "Leaf stage and roasting shape methylxanthine levels, chlorogenic acid, and overall metabolic profile of *Ilex vomitoria* leaf extracts"

### Sheet: Sheet1
Compound	FC.mature.young	FC.softwood.young	AveExpr	F	P.Value	adj.P.Val	MeanDecreaseAccuracy	Change
(3b,9R)-5-Megastigmene-3,9-diol 9-[apiosyl-(1-6)-glucoside]	35015	5063.1	16570	283.08	1.4102e-27	1.0604e-24	0.008032	UP
Canthiumine	34082	4791	16121	251.04	2.0679e-26	7.7752e-24	0.0072262	UP
C733 - 4.625	1006	265.55	535.43	234.78	9.1235e-26	1.7152e-23	0.0039135	UP
Oxalosuccinic acid(1)	74946	23621	46756	235.01	8.927e-26	1.7152e-23	0.0059806	UP
C342 - 2.495	2172.7	110.64	971.74	210.49	1.0072e-24	1.5148e-22	0.0087424	UP
Loperamide	1350.9	42.41	665.62	197.39	4.0835e-24	5.1179e-22	0.0070607	UP
C412 - 4.722	1416.3	150.25	696.34	193.78	6.0926e-24	6.5452e-22	0.0053779	UP
2',7-Dihydroxy-4'-methoxy-8-prenylflavan 2',7-diglucoside	2990.3	563.09	1643	171.17	8.7937e-23	8.2661e-21	0.0064345	UP
Zeanoside B	1647.5	133.39	736.09	169.3	1.1122e-22	9.2927e-21	0.0027522	UP
Oxalosuccinic acid(2)	31315	8417.4	20825	160.55	3.4356e-22	2.5836e-20	0.0096976	UP
7,8-Dihydrovomifoliol 9-[apiosyl-(1-6)-glucoside]	16443	2277	7437.4	156.77	5.6848e-22	3.8863e-20	0.018231	UP
DG(15:0/24:0/0:0)	1033.4	289.92	746.4	128.67	3.4753e-20	2.1779e-18	0.0015905	UP
L-365260	589.95	4.3109	239.15	121.58	1.1047e-19	5.9336e-18	0.008251	UP
C536 - 5.415	932.35	258.52	667.57	117.28	2.2904e-19	1.1482e-17	0.00051053	UP
C955 - 4.045	632.36	167.78	309.44	113.9	4.1303e-19	1.827e-17	0.0065325	UP
Ganglioside GD3 (d18:0/12:0)	746.02	216.62	551.8	113.93	4.1061e-19	1.827e-17	0.001193	UP
3-Furoic acid	8745.2	2373.9	5709.3	112.63	5.1712e-19	2.1604e-17	0.0023738	UP
8-Oxocoformycin	4033.3	255.63	2464.9	109.35	9.3534e-19	3.557e-17	0.0076548	UP
Entacapone	4033.3	257.15	2465.2	109.28	9.46e-19	3.557e-17	0.011115	UP
5-Acetylamino-6-formylamino-3-methyluracil(2)	1613.5	542.17	1138.7	106.11	1.6987e-18	6.0828e-17	0.0027279	UP
C803 - 5.413	572.26	175.58	492.12	104.29	2.397e-18	8.1935e-17	0.0012987	UP
Phrymarolin I(1)	2071.7	268.41	1504.1	100.93	4.5663e-18	1.4308e-16	0.0094372	UP
C566 - 5.415	790.03	204.09	764.22	99.459	6.0915e-18	1.8323e-16	0.00052632	UP
C589 - 5.415	800.14	235.55	750.21	98.233	7.7647e-18	2.1626e-16	0.00048708	UP
S-Furanopetasitin	4120.2	714.47	2380.8	98.385	7.5342e-18	2.1626e-16	0.001019	UP
Corchoionol C 9-glucoside	4188	725.67	2412.1	97.383	9.2009e-18	2.4711e-16	0.0006	UP
C477 - 5.416	890.21	274.35	888.3	93.392	2.0749e-17	5.3804e-16	0.00041296	UP
3'-Glucosyl-2',4',6'-trihydroxyacetophenone	1310.6	34.871	775.79	90.627	3.7037e-17	9.2839e-16	0.0030895	UP
4,7-Didehydroneophysalin B	5239.8	790.24	2854.9	86.236	9.5742e-17	2.3225e-15	0.0071433	UP
2-hydroxy-2-butenedioic acid	26222	9618.1	18840	84.835	1.3066e-16	3.0706e-15	0.0029526	UP
Lucuminic acid	11207	516.4	4062	83.891	1.6149e-16	3.6799e-15	0.0061365	UP
C172 - 5.724	6479.7	1133	6704.1	80.743	3.3173e-16	7.337e-15	0.0027132	UP
Formylpyruvate(1)	3622.8	1311.8	2668.9	79.618	4.3126e-16	9.2659e-15	0.0024054	UP
Thevetin A	833.65	1.9992	366.5	79.328	4.6162e-16	9.3822e-15	0.0011857	UP
Eupafolin 4'-glucoside(1)	1960.3	111.15	1045.2	76.899	8.2305e-16	1.587e-14	0.00085449	UP
9-Methylxanthine	5800.4	469.03	4312.8	72.337	2.5338e-15	4.5368e-14	0.0038489	UP
trans-Caffeic acid [apiosyl-(1-6)-glucosyl] ester	2495.7	7.3814	866.87	71.907	2.8244e-15	4.9393e-14	0.008932	UP
C447 - 5.302	1411.2	659.8	1162.1	71.812	2.8935e-15	4.9453e-14	0.00033333	UP
Nirvanol	7031.8	-28.864	2553.7	71.177	3.4009e-15	5.5598e-14	0.0035013	UP
C967 - 5.476	408.84	27.197	487.09	70.303	4.2548e-15	6.8077e-14	0.0043435	UP
2-Hydroxybenzaldehyde O-[xylosyl-(1-6)-glucoside]	1264.4	61.138	475.2	69.533	5.1936e-15	8.1366e-14	0.014944	UP
6S,9R-Dihydroxy-4,7E-megastigmadien-3-one 9-[apiosyl-(1-6)-glucoside]	8943.4	1422.6	4316.2	67.872	8.025e-15	1.2316e-13	0.0015974	UP
Cinncassiol D2 glucoside	588.65	2.9425	671.92	67.218	9.5469e-15	1.4359e-13	0.0016551	UP
Pitheduloside K	410	-46.848	541.82	66.164	1.2661e-14	1.8669e-13	0.0013471	UP
Benzyl beta-primeveroside	20679	593.04	8241	65.838	1.3826e-14	1.9995e-13	0.0074389	UP
6-(2-Carboxyethyl)-7-hydroxy-2,2-dimethyl-4-chromanone glucoside(1)	2482.1	81.097	1070.7	64.808	1.8294e-14	2.5476e-13	0.0051721	UP
6-(2-Carboxyethyl)-7-hydroxy-2,2-dimethyl-4-chromanone glucoside(2)	4987.8	150.13	1914.4	64.68	1.8948e-14	2.5907e-13	0.0015556	UP
Primulasaponin	989.57	418.56	889.78	62.376	3.5912e-14	4.7379e-13	0.00056579	UP
C577 - 5.304	948.49	459.33	779.97	60.213	6.649e-14	8.3391e-13	0.00061193	UP
Inosine	1003.7	-370.94	1192.8	58.618	1.0579e-13	1.3041e-12	0.0011711	UP
Lippioside I	1541.4	176.75	765.06	57.917	1.301e-13	1.578e-12	0.0015563	UP
8-Azaadenosine	598.3	66.64	313.26	56.149	2.2095e-13	2.5962e-12	0.0095567	UP
Pentoxifylline	798.81	-31.145	965.76	54.857	3.2787e-13	3.6799e-12	0.0020773	UP
6'-Methoxypolygoacetophenoside	2329.9	266.33	1310.5	51.955	8.1482e-13	8.8804e-12	0.003241	UP
Phrymarolin I(4)	3466.9	943.74	3082.7	51.505	9.4116e-13	1.0111e-11	0.0007619	UP
Mascaroside	1517.3	653.02	1021.5	50.33	1.3772e-12	1.4187e-11	0.0034949	UP
Formononetin 7-O-glucoside-6''-O-malonate(5)	14384	-799.85	14154	49.29	1.9387e-12	1.8934e-11	0.00041111	UP
Deslanoside	1301.2	464	1206	47.725	3.2734e-12	2.8623e-11	0.00026087	UP
Quercetagetin 3'-methylether 7-glucoside	13514	-582.66	5203.4	47.412	3.6395e-12	3.1459e-11	0.0015448	UP
Dianoside A	4018.7	359.39	1965.5	47.337	3.733e-12	3.19e-11	0.0033838	UP
Phytolaccoside E	6168.2	49.132	2627.5	47.028	4.1482e-12	3.4661e-11	0.0012468	UP
Congmuyenoside A(1)	1999.9	-54.978	1186.8	43.288	1.5409e-11	1.1409e-10	0.0034426	UP
1-Caffeoyl-beta-D-glucose(2)	45359	969.67	16107	42.357	2.1603e-11	1.5326e-10	0.0096571	UP
L-Ascorbic acid-2-glucoside	607.1	-43.144	526.84	39.551	6.1596e-11	4.0991e-10	0.00085965	UP
Œ≤-methasone dipropionate	2963.5	860.73	1757.9	39.004	7.5969e-11	4.8828e-10	0.00058333	UP
Allamandin	689.5	-27.455	501.04	36.457	2.0661e-10	1.2138e-09	0.00068016	UP
C218 - 0.28	675.94	-123.59	1745.3	36.093	2.3917e-10	1.3835e-09	0.0003	UP
Eupafolin 4'-glucoside(2)	4252.5	-75.326	1735.9	34.578	4.4398e-10	2.402e-09	0.00041579	UP
R-L3	548.94	190.06	546.83	33.596	6.6881e-10	3.4448e-09	0.00066667	UP
(+)-2,7-Dideoxypancratistatin	1155.8	57.901	520.97	31.266	1.8194e-09	8.7703e-09	0.0016833	UP
Soyasaponin I(2)	2973.7	810.59	5865.4	29.918	3.3092e-09	1.5457e-08	0.00047273	UP
Kaempferol 3-O-Œ≤-D-glucosyl-(1-2)-Œ≤-D-glucosyl-(1-2)-Œ≤-D-glucoside	1041.4	-498.76	2019.3	29.189	4.6001e-09	2.0965e-08	0.00040526	UP
C976 - 0.355	433.14	44.978	565.76	26.073	1.9846e-08	8.3842e-08	0.0004	UP
Hesperetin 3',7-O-diglucuronide	3284.9	-96.697	1389.6	25.818	2.2456e-08	9.4339e-08	0.00038095	UP
2,4-Dichloro-3-oxoadipate	1531.1	-665.72	6216.4	25.542	2.5691e-08	1.0615e-07	0.00028571	UP
Betavulgaroside IV	3407.6	-48.529	1404.3	23.589	6.8003e-08	2.5191e-07	0.0030981	UP
17beta-Hydroxy-4-mercaptoandrost-4-en-3-one 4-acetate 17-propionate	317.34	325.08	411.75	22.682	1.0827e-07	3.7398e-07	0.00030812	UP
1-Caffeoyl-beta-D-glucose(6)	3056.2	-46.296	1324.6	22.474	1.2063e-07	4.0862e-07	0.0031655	UP
1-Caffeoyl-beta-D-glucose(1)	12320	55.711	4504.9	22.217	1.3795e-07	4.53e-07	0.00097127	UP
Paeonolide	1833.8	-400.17	1378.3	21.906	1.6245e-07	5.2205e-07	0.0014574	UP
C959 - 5.049	274.42	122.29	404.44	21.526	1.986e-07	6.2752e-07	0.00039234	UP
Streptonigrin	3788.5	-959.68	4871.2	20.901	2.7745e-07	8.3458e-07	0.00023529	UP
12-Dehydrotetracycline	601.82	224.73	729.29	19.527	5.8822e-07	1.6323e-06	0.00041696	UP
C867 - 5.803	227.29	89.77	404.87	17.841	1.5292e-06	3.885e-06	0.0005	UP
Eriojaposide A	4283.7	886.78	2690.4	17.247	2.16e-06	5.2737e-06	0.00030918	UP
10-Hydroxymorroniside(2)	2510.5	2801.2	3867.8	13.191	2.6309e-05	5.0343e-05	0.00026439	UP
(S)-Nerolidol 3-O-[a-L-Rhamnopyranosyl-(1-4)-a-L-rhamnopyranosyl-(1-2)-b-D-glucopyranoside]	689.65	58.816	884.25	12.567	3.9603e-05	7.264e-05	0.00030576	UP
C749 - 5.802	211.88	84.352	427.64	12.501	4.1364e-05	7.5135e-05	0.00045455	UP
Glutaminyl-Lysine	150.94	70.171	291.74	11.966	5.9066e-05	0.00010501	0.00028708	UP
Hebevinoside XIII	29.144	-335.43	607.47	11.421	8.5396e-05	0.00014831	0.00066708	UP
C318 - 0.33	756.83	508.07	1283.6	8.6619	0.00060354	0.00091504	0.00030812	UP
C132 - 6.09	2497.6	-845.67	6097.7	8.003	0.00098634	0.0014572	0.00034722	UP
(4beta,5beta,6beta,14beta,15alpha,20S,22R)-5,6-Epoxy-4,14,15-trihydroxy-1-oxowitha-2,24-dienolide	962.12	249.79	3511.3	7.4674	0.0014814	0.0021382	0.00036364	UP
Calyculin A	110.34	50.719	343.75	7.3208	0.0016578	0.0023791	0.00021111	UP
C1146 - 5.858	40.355	-31.201	259.14	5.2025	0.0089518	0.011586	0.00023529	UP
C227 - 5.862	253.75	-192.61	2087.7	3.7061	0.031737	0.037633	0.00022222	UP
Nostocyclopeptide A1(2)	-5323	-3363.1	2847.2	77.328	7.4235e-16	1.4691e-14	0.012	DOWN
Eriodictyol 7-(6-trans-p-coumaroylglucoside)(2)	-1324.4	-299.78	1198.1	71.633	3.0283e-15	5.0606e-14	0.0046223	DOWN
Quinic acid(5)	-55178	-30688	43748	60.211	6.6536e-14	8.3391e-13	0.0015019	DOWN
Oxaloglutarate(1)	-7261	-4377.2	4566.5	57.676	1.3974e-13	1.668e-12	0.0087621	DOWN
Soyasaponin III(1)	-56376	-53040	21048	55.671	2.5552e-13	2.9285e-12	0.0047323	DOWN
Soyasaponin III(3)	-56367	-53036	21044	55.652	2.5702e-13	2.9285e-12	0.0078002	DOWN
2-Aminoacridone(1)	-549.65	49.684	580.77	50.828	1.1709e-12	1.2402e-11	0.00054317	DOWN
C913 - 5.639	-730.95	-469.51	584.12	50.456	1.3217e-12	1.3805e-11	0.0017902	DOWN
C533 - 5.3	-1489.1	-965.37	1267.4	49.792	1.6424e-12	1.6537e-11	0.0003	DOWN
C343 - 5.3	-2475.3	-1584.5	2102.4	48.936	2.1805e-12	2.0986e-11	0.00091046	DOWN
C449 - 5.643	-1389.5	-811.28	1240.7	48.552	2.478e-12	2.3066e-11	0.0006015	DOWN
Calenduloside H methyl ester(2)	-2301.9	-1559.5	1802.4	48.236	2.7547e-12	2.4662e-11	0.0017897	DOWN
Indigo carmine	-1481.8	-846.3	1686.4	48.246	2.7459e-12	2.4662e-11	0.00072619	DOWN
bayogenin 3-O-cellobioside(3)	-58420	-25042	34792	48.28	2.715e-12	2.4662e-11	0.0065907	DOWN
C822 - 5.703	-920.67	-695.79	729.78	47.263	3.829e-12	3.2353e-11	0.0027955	DOWN
Cinchonain Ib	-974.03	-564.37	738.77	45.938	6.0375e-12	4.935e-11	0.00048363	DOWN
C1108 - 5.49	-458.08	-302.62	421.91	45.754	6.4343e-12	5.2028e-11	0.0016209	DOWN
Eriodictyol 7-(6-trans-p-coumaroylglucoside)(1)	-654.7	-190.32	656.8	44.626	9.556e-12	7.6448e-11	0.0059482	DOWN
Scopolin(1)	-6519.6	-4585.6	3119.8	44.454	1.0156e-11	8.039e-11	0.0039328	DOWN
bayogenin 3-O-cellobioside(2)	-5732.1	-4812.1	3425.1	44.396	1.0367e-11	8.1209e-11	0.0025974	DOWN
C76 - 5.708	-16305	-10659	7618.5	44.35	1.0538e-11	8.1694e-11	0.0031385	DOWN
C1086 - 5.452	-344.36	-146.71	486.12	43.983	1.201e-11	9.2161e-11	0.00022222	DOWN
C718 - 5.353	-418.52	-350.39	429.32	43.894	1.2395e-11	9.4152e-11	0.0073659	DOWN
C1050 - 5.644	-463.54	-264.27	523.72	43.859	1.2555e-11	9.4414e-11	0.00043478	DOWN
Plantagoside	-603.91	-304.96	617.46	43.276	1.5475e-11	1.1409e-10	0.0018371	DOWN
Oxaloglutarate(2)	-4466.4	-2564.6	3748.6	42.618	1.9642e-11	1.4341e-10	0.016246	DOWN
Caffeic aldehyde(1)	-951.2	-458.97	852.13	42.54	2.0211e-11	1.4614e-10	0.0017436	DOWN
Astemizole	-890.84	-542.52	795.01	42.441	2.0949e-11	1.5003e-10	0.00093582	DOWN
C995 - 5.709	-880.02	-577.45	486.07	41.503	2.9581e-11	2.0789e-10	0.00066886	DOWN
bayogenin 3-O-cellobioside(1)	-52676	-19193	32896	40.621	4.1091e-11	2.8611e-10	0.0071982	DOWN
Campesteryl elaidate	-1000.8	-596.56	893.11	40.045	5.1053e-11	3.4901e-10	0.00076364	DOWN
Miserotoxin	-17392	3435.6	34999	39.899	5.3957e-11	3.6228e-10	0.0003	DOWN
Mahaleboside	-3299.2	-1647.8	3021.1	39.493	6.2989e-11	4.119e-10	0.0019643	DOWN
Isoleucyl-Tryptophan	-908.37	-691.35	1043.2	38.164	1.052e-10	6.5924e-10	0.00072381	DOWN
C960 - 6.047	-360.94	-177.89	680.98	38.1	1.0782e-10	6.701e-10	0.00096248	DOWN
C356 - 5.556	-1547.1	-1041.8	1959	37.674	1.2745e-10	7.8559e-10	0.00035968	DOWN
Calenduloside H methyl ester(1)	-8509.9	-5562.1	11860	37.189	1.5433e-10	9.4357e-10	0.00058333	DOWN
Œ≥-Glutamyl-Œ≤-aminopropiononitrile	-4762.5	-3157	5774.9	36.929	1.7106e-10	1.0374e-09	0.001413	DOWN
C254 - 5.568	-2508.2	-1683.7	3078.9	36.534	2.0028e-10	1.1859e-09	0.00075703	DOWN
p-Coumaroyl quinic acid(4)	-67465	-20349	59160	35.413	3.1507e-10	1.7949e-09	0.00059893	DOWN
2,3-Dihydro-5,5',7,7'-tetrahydroxy-2-(4-hydroxyphenyl)[3,8'-bi-4H-1-benzopyran]-4,4'-dione	-2057.3	-1262.4	1028.9	34.751	4.1345e-10	2.2694e-09	0.0044043	DOWN
Lablaboside A(1)	-7205.1	-5138.9	7678.3	33.705	6.3888e-10	3.3833e-09	0.00074511	DOWN
C55 - 6.215	-12927	-12853	4389.3	33.6	6.6765e-10	3.4448e-09	0.0058717	DOWN
Calenduloside G methyl ester	-3004.7	-1928.3	4104.4	33.441	7.1412e-10	3.6532e-09	0.00031579	DOWN
Oryzalin	-5509.3	-5965.2	5743.8	32.788	9.4186e-10	4.7219e-09	0.00076667	DOWN
Cyclopassifloside III	-491.65	-425.29	969.63	31.991	1.3266e-09	6.5634e-09	0.0021172	DOWN
C139 - 5.645	-3460.2	-2115.4	6247.6	31.707	1.5008e-09	7.3284e-09	0.0004	DOWN
(7'R)-(+)-Lyoniresinol 9'-glucoside	-768.04	878.44	1245.3	31.627	1.5538e-09	7.5384e-09	0.00039748	DOWN
L-Fucono-1,5-lactone(2)	-1979.1	-1680.4	1283.4	30.797	2.2364e-09	1.0644e-08	0.0034211	DOWN
C933 - 5.85	-306.7	-283.41	548.53	30.339	2.7399e-09	1.2878e-08	0.00068087	DOWN
Epiafzelechin-(4beta-6)-epicatechin 3,3'-digallate	-2247	-2061.5	918.08	29.872	3.3781e-09	1.5681e-08	0.0033849	DOWN
Neoacrimarine K	-544.29	-600.58	526.68	29.124	4.7396e-09	2.1471e-08	0.0057097	DOWN
2-Hydroxy-6-oxo-6-(2-hydroxyphenoxy)-hexa-2,4-dienoate	-9076.2	-7540.7	3694.3	29.073	4.85e-09	2.1839e-08	0.0028942	DOWN
Œ≥-Glutamyl ornithine	-3690.8	-2292.8	4822.5	28.012	7.9083e-09	3.4983e-08	0.00037799	DOWN
L-Olivosyl-oleandolide	-695.13	-536.52	1523.4	27.399	1.0542e-08	4.5559e-08	0.00055	DOWN
Eriodictyol 7-(6-trans-p-coumaroylglucoside)(3)	-1161.6	-179.28	1739.4	27.376	1.0653e-08	4.5777e-08	0.0012322	DOWN
Metronidazole	-2519.4	1845.4	2912.7	25.48	2.6476e-08	1.088e-07	0.00090727	DOWN
C557 - 6.308	-1089.4	-1118.9	799.51	25.011	3.3334e-08	1.3477e-07	0.00037857	DOWN
9,10-Epoxy-18-hydroxystearate	-279.55	18.373	228.62	24.787	3.7243e-08	1.474e-07	0.0005314	DOWN
Hederagenin 3-O-arabinoside	-1135.5	-863.73	495.1	24.338	4.6598e-08	1.8156e-07	0.0040702	DOWN
Nostocyclopeptide A1(1)	-415.3	-448.2	412.36	24.31	4.7245e-08	1.8314e-07	0.0024221	DOWN
Asiaticoside B(1)	-5724.4	-4962.1	9008.5	24.172	5.0647e-08	1.9532e-07	0.00031579	DOWN
Zwittermicin A	-2644.3	-1772.4	2270	24.073	5.3229e-08	2.0319e-07	0.00046449	DOWN
Angiotensin IV	-237.85	-262.01	340.83	24.024	5.4564e-08	2.0723e-07	0.00035526	DOWN
Sanguisorbin E(2)	-904.75	-939.96	524.17	23.973	5.5968e-08	2.115e-07	0.00031313	DOWN
C908 - 6.071	-526.22	-493.94	630.29	23.943	5.6836e-08	2.137e-07	0.00086087	DOWN
Oxaloglutarate(3)	-1603.9	-1491	937.97	23.839	5.9878e-08	2.2336e-07	0.0030492	DOWN
C258 - 5.494	-1516.2	-1213	2389.6	23.194	8.3191e-08	3.0222e-07	0.00063333	DOWN
Acephate	-561.44	-416.93	804.34	23.135	8.5747e-08	3.0965e-07	0.0004	DOWN
Flumazenil	-520.07	-679.9	846.16	22.984	9.2634e-08	3.3172e-07	0.0040628	DOWN
C1097 - 6.073	-430.93	-419.35	703.71	22.823	1.0068e-07	3.5839e-07	0.0010741	DOWN
Rheinoside C(2)	-21942	-11274	41089	22.712	1.0662e-07	3.7294e-07	0.00033553	DOWN
C726 - 6.307	-749.79	-759.41	536.63	22.695	1.0755e-07	3.7398e-07	0.00064182	DOWN
Biocytin	-1218.7	-1261.7	934.8	22.552	1.1585e-07	3.9419e-07	0.00050725	DOWN
C1121 - 5.955	-238.97	-246.81	354.54	22.358	1.282e-07	4.304e-07	0.00058563	DOWN
C1071 - 4.586	-503.21	-196.75	349.88	22.298	1.3226e-07	4.3746e-07	0.0011051	DOWN
AzIV	-8740.6	-10146	19637	22.076	1.4856e-07	4.8571e-07	0.00052632	DOWN
C1047 - 5.954	-301.03	-311.16	427.05	21.907	1.624e-07	5.2205e-07	0.00022222	DOWN
Hovenidulcioside A1	-4207	-4162.2	1739.5	21.676	1.8349e-07	5.8467e-07	0.0083687	DOWN
C570 - 4.7	-501.43	-443.11	1383	21.547	1.9648e-07	6.2343e-07	0.00052273	DOWN
C558 - 6.374	-345.71	-696.9	623.28	21.421	2.0999e-07	6.5524e-07	0.0013927	DOWN
C859 - 5.51	-490.55	-267.35	294.61	21.119	2.4686e-07	7.5771e-07	0.00070677	DOWN
C328 - 5.452	-779.23	-454.97	2126	20.938	2.72e-07	8.2477e-07	0.0003	DOWN
C573 - 6.373	-342.62	-731.84	634.98	20.589	3.2845e-07	9.6861e-07	0.00072723	DOWN
C473 - 6.073	-936.48	-924.48	1526	20.551	3.3534e-07	9.8506e-07	0.00046405	DOWN
Azaspiracid 3	-920.57	-901.6	1454	20.523	3.4043e-07	9.9611e-07	0.00053333	DOWN
alpha-Antiarin	-5811.7	-5677.5	6903.3	20.105	4.2771e-07	1.2183e-06	0.00029524	DOWN
C586 - 5.955	-502	-555.25	1111.4	19.874	4.8557e-07	1.3727e-06	0.00022222	DOWN
C1077 - 5.954	-290.44	-278.53	436.51	19.043	7.7103e-07	2.0932e-06	0.00033333	DOWN
Hydroxychloroquine	-332.93	-358.89	689.46	18.879	8.4572e-07	2.2633e-06	0.0014487	DOWN
2-(2-Thienylmethylene)-1,6-dioxaspiro[4.4]non-3-ene(2)	-8820.1	-3627.6	6403.4	18.03	1.371e-06	3.5188e-06	0.00031579	DOWN
2-(2-Thienylmethylene)-1,6-dioxaspiro[4.4]non-3-ene(3)	-15614	-9093.4	10329	17.551	1.8086e-06	4.4739e-06	0.00043987	DOWN
Ergocristine	-316.72	-523.79	557.75	17.541	1.8189e-06	4.4846e-06	0.0038785	DOWN
Acetylsoyasaponin A5	-669.08	-1195.4	997.19	17.283	2.1154e-06	5.1816e-06	0.0022969	DOWN
C1153 - 5.498	-207.71	-164.17	343.41	17.176	2.2515e-06	5.4795e-06	0.00086267	DOWN
Tragopogonsaponin Q	-2331.9	-2518.9	2512.8	17.162	2.2703e-06	5.5072e-06	0.00023529	DOWN
C1026 - 5.479	-179.05	-166.41	595.43	16.5	3.3596e-06	7.7976e-06	0.0010706	DOWN
C784 - 3.214	-1460	-813.47	882.42	16.5	3.3594e-06	7.7976e-06	0.00031579	DOWN
Quassimarin(1)	-1061	-194.7	1098.9	15.444	6.3588e-06	1.4147e-05	0.00035294	DOWN
C444 - 6.163	-1126.2	-1288.3	1495.3	15.333	6.8077e-06	1.5102e-05	0.00062244	DOWN
2-(2-Thienylmethylene)-1,6-dioxaspiro[4.4]non-3-ene(5)	-35168	-19834	25914	15.2	7.3873e-06	1.6196e-05	0.00054978	DOWN
C1114 - 5.348	-211.39	-185.24	272.71	15.067	8.0181e-06	1.7477e-05	0.00079524	DOWN
Saikosaponin A(1)	-428.71	-431.81	406.99	14.935	8.7031e-06	1.8861e-05	0.00023529	DOWN
L-Fucono-1,5-lactone(1)	-1168	-1318.3	2229.3	14.831	9.2849e-06	2.0064e-05	0.0012185	DOWN
Fraxin(2)	-3428.2	-3707.7	6981.4	14.797	9.4812e-06	2.0429e-05	0.0022016	DOWN
C1171 - 5.458	-161.55	-91.781	416.24	14.746	9.7911e-06	2.0885e-05	0.00066209	DOWN
Scopolin(3)	-59227	-47137	194850	14.659	1.0336e-05	2.1833e-05	0.0003	DOWN
C83 - 5.956	-2809	-3507.3	11022	14.505	1.1381e-05	2.3823e-05	0.0003	DOWN
4-O-Caffeoylshikimic acid(2)	-2169.8	-1291.1	1553.8	14.463	1.1688e-05	2.4346e-05	0.00043478	DOWN
C71 - 5.462	-5466	-2845	14426	14.014	1.5515e-05	3.1618e-05	0.00057219	DOWN
Isoglutamine	-1401.7	-3826.7	3727.2	13.961	1.6052e-05	3.2624e-05	0.0010094	DOWN
C445 - 6.357	-649.65	-1919.1	1903.7	13.331	2.4031e-05	4.6575e-05	0.00070563	DOWN
5-Acetylamino-6-formylamino-3-methyluracil(1)	-925.88	-734.4	1659.4	13.2	2.6171e-05	5.0207e-05	0.0004986	DOWN
2-Amino-3-methyl-9H-pyrido[2,3-b]indole	-2227.8	-2119.9	3261.7	13.057	2.8716e-05	5.4257e-05	0.0004127	DOWN
2,2-Dichloro-1,1-ethanediol	-417.55	-280.84	712.59	12.947	3.0844e-05	5.7817e-05	0.000401	DOWN
C294 - 5.376	-1442.3	-1390.2	2169.9	12.944	3.0908e-05	5.7817e-05	0.0004386	DOWN
C198 - 5.38	-2162.6	-2076.2	3265.9	12.279	4.7929e-05	8.6641e-05	0.00084641	DOWN
9alpha-Fluoro-11beta,17alpha,21-trihydroxy-6alpha-methylpregna-1,4-diene-3,20-dione	-27297	-75023	70271	11.944	5.9927e-05	0.00010629	0.00081667	DOWN
Morroniside	-162.83	128.6	357.12	11.084	0.00010755	0.00018507	0.00025758	DOWN
3-beta-D-Glucopyranuronosyloxy-5-methylisoxazole	-998.16	-601.62	623.51	10.794	0.00013132	0.00022292	0.0003	DOWN
7-Chloro-3,4',5,6,8-pentamethoxyflavone	-109.09	-16.591	291.94	9.8967	0.00024669	0.00040154	0.00050209	DOWN
C826 - 0.352	-107.89	275.7	327.64	9.7719	0.00026964	0.00043795	0.00023026	DOWN
p-Coumaroyl quinic acid(2)	-545.16	-243.57	512.25	9.398	0.00035266	0.00055832	0.00043478	DOWN
Quinic acid(3)	-1645.7	465.94	4109.2	8.9952	0.0004725	0.00073262	0.00029574	DOWN
Quinic acid(1)	-1517.6	526.13	4150.3	8.744	0.00056809	0.00086653	0.000375	DOWN
6-Epi-7-isocucurbic acid glucoside	-585.99	-795.07	850.74	8.3454	0.0007632	0.001141	0.00051579	DOWN
C437 - 6.354	-229.1	-1171.9	1027.3	8.201	0.00085009	0.0012684	0.0017149	DOWN
Minoxidil	-324.73	-118.21	451.83	8.197	0.00085263	0.0012697	0.00031579	DOWN
C399 - 6.353	-259.58	-1367.2	1189.4	8.1115	0.00090909	0.0013484	0.0020941	DOWN
C75 - 6.356	-2498.3	-11088	9430.1	7.8184	0.0011339	0.0016655	0.00071591	DOWN
C1126 - 6.054	-90.394	-87.975	492.86	6.9283	0.0022463	0.0031166	0.00031579	DOWN
C530 - 0.28	-255.49	-244.3	765.26	6.6805	0.0027264	0.003755	0.00057516	DOWN
C1151 - 5.851	-63.834	-94.248	223.95	6.1323	0.0042089	0.00567	0.00041579	DOWN
3-O-Protocatechuoylceanothic acid(2)	-47.486	-540.51	456.38	5.8289	0.0053706	0.0071229	0.00081103	DOWN
C575 - 5.61	-132.94	-162.86	808.42	5.1643	0.0092378	0.011936	0.00022222	DOWN
C663 - 5.096	-275.24	-100.29	866.99	4.7378	0.013169	0.016616	0.00023529	DOWN
Pterine(3)	-129.02	2127.7	6902.7	4.5818	0.015013	0.018785	0.00032749	DOWN
(2S,3S)-2-hydroxytridecane-1,2,3-tricarboxylic acid	-548.61	-302.44	801.88	4.5734	0.015119	0.018886	0.00022222	DOWN
Dihydrostreptomycin(1)	-133.64	-148.61	476.13	4.4585	0.016658	0.020672	0.00040623	DOWN
p-Coumaroyl quinic acid(5)	-8134.6	5741.4	20319	4.0619	0.02335	0.028321	0.00054455	DOWN
