## Supplemental Table 2 for "Leaf stage and roasting shape methylxanthine levels, chlorogenic acid, and overall metabolic profile of *Ilex vomitoria* leaf extracts"

### Sheet: Sheet1
Compound	FC.mature.young	FC.softwood.young	AveExpr	F	P.Value	adj.P.Val	MeanDecreaseAccuracy	Change
(3b,9R)-5-Megastigmene-3,9-diol 9-[apiosyl-(1-6)-glucoside](2)	845.46	102.72	340.68	407.9	2.9199e-31	3.3287e-28	0.0064478	UP
2,5-Furandicarboxylic acid	467.81	101.69	220.23	235.56	7.458e-26	4.2511e-23	0.0076929	UP
7,8-Dihydrovomifoliol 9-[apiosyl-(1-6)-glucoside](2)	182.6	19.368	79.516	224.03	2.2648e-25	8.3132e-23	0.0028833	UP
Proansamycin X	153.76	32.965	73.952	221.48	2.9169e-25	8.3132e-23	0.003774	UP
C270 - 0.449	894.54	213.82	426.73	208.36	1.1163e-24	2.5451e-22	0.010303	UP
C138 - 0.45	1593.1	414.9	784	200.85	2.4911e-24	4.7331e-22	0.0031169	UP
(6E,8E)-4,6,8-Megastigmatriene(2)	1795.8	292.83	863.99	197.11	3.7545e-24	6.1145e-22	0.0061545	UP
Dehydro-D-arabinono-1,4-lactone(1)	470.01	105.92	230.16	187.59	1.1001e-23	1.5676e-21	0.0043871	UP
Dianthramine	328.92	5.7361	123.56	180.51	2.527e-23	2.8808e-21	0.0015667	UP
beta-Damascenone(5)	1817.8	289.66	841.06	180.54	2.5175e-23	2.8808e-21	0.01446	UP
Oxidized Latia luciferin(1)	926.89	148.96	441.08	177.83	3.4855e-23	3.6123e-21	0.0028812	UP
5-Phenyl-1,3-oxazinane-2,4-dione	440.29	-6.4565	371.74	174.43	5.2796e-23	5.0157e-21	0.0012578	UP
Diketo-gulonic acid	262.18	32.613	109.88	166.33	1.4623e-22	1.2823e-20	0.0018889	UP
Eriojaposide A(1)	209.26	48.609	100.73	165.38	1.6524e-22	1.3455e-20	0.0038202	UP
C108 - 0.448	2182.8	612.87	1116.3	162.65	2.353e-22	1.6765e-20	0.0060024	UP
C1107 - 0.452	236.75	72.173	120.4	162.92	2.272e-22	1.6765e-20	0.0035699	UP
Blumenol C O-[apiosyl-(1-6)-glucoside](1)	557.2	84.673	316.56	161.92	2.5895e-22	1.7365e-20	0.011285	UP
2-Descarboxy-betanidin	1854	220.62	958.18	158.35	4.1576e-22	2.257e-20	0.0026068	UP
Eriojaposide A(5)	271.81	39.477	118.12	159.03	3.7984e-22	2.257e-20	0.0031167	UP
Prosolanapyrone III	286.18	46.841	149.36	158.92	3.8573e-22	2.257e-20	0.0041155	UP
Zeanoside B	1851.6	218.66	956.55	158.54	4.058e-22	2.257e-20	0.00092222	UP
BQ 123	138.65	43.33	75.456	157.36	4.7498e-22	2.4613e-20	0.0010216	UP
Satratoxin H	530.14	42.078	215.22	155.34	6.2489e-22	3.0973e-20	0.0078059	UP
7,8-Dihydrovomifoliol 9-[apiosyl-(1-6)-glucoside](1)	806.6	139.92	377.23	153.29	8.2707e-22	3.8185e-20	0.0053333	UP
Bruceantin(1)	217.69	42.157	103.73	153.2	8.3739e-22	3.8185e-20	0.0056497	UP
7,8-Dihydrovomifoliol 9-[apiosyl-(1-6)-glucoside](3)	821.27	141.29	383.22	144.97	2.6734e-21	1.1722e-19	0.0025458	UP
Eriojaposide A(4)	490.36	63.408	257.67	142.14	4.0409e-21	1.6452e-19	0.0046524	UP
1-O-E-Cinnamoyl-(6-arabinosylglucose)(1)	245.35	47.998	119.91	140.51	5.1397e-21	2.0204e-19	0.0035892	UP
trans-Œî2-11-methyl-Dodecenoic Acid(2)	1489.3	294.55	753.42	138.7	6.7321e-21	2.5582e-19	0.00023529	UP
7,8-Dihydrovomifoliol 9-[apiosyl-(1-6)-glucoside](4)	613.21	111.31	294.47	136.37	9.5827e-21	3.524e-19	0.0036731	UP
Ticarcillin	222.42	34.383	97.649	136.07	1.002e-20	3.5695e-19	0.00074747	UP
Blumenol C glucoside(1)	244.05	46.658	134.26	134.37	1.301e-20	4.4945e-19	0.0072182	UP
C1224 - 0.451	195.73	56.398	97.697	129.24	2.9081e-20	9.5709e-19	0.0043375	UP
cis-Aconitic acid	501.11	111.85	237.58	124.71	6.0488e-20	1.9155e-18	0.0042744	UP
Glutaminyl-Tryptophan(2)	405.33	-20.318	206.71	119.87	1.355e-19	4.1747e-18	0.0014857	UP
(3R,8E)-3-Hydroxy-5,8-megastigmadien-7-one(2)	324.55	24.115	131.2	115.07	3.1012e-19	9.3037e-18	0.0027052	UP
Aprindine	183.98	40.976	87.806	109.84	7.9068e-19	2.3112e-17	0.0011263	UP
Mycalamide A	373.89	58.812	297.02	109.68	8.1481e-19	2.3222e-17	0.0012121	UP
Tsangane L 3-glucoside	346.69	76.299	172.63	108.89	9.4149e-19	2.5555e-17	0.0010909	UP
(3R,8E)-3-Hydroxy-5,8-megastigmadien-7-one(3)	483.59	37.152	281.53	108.1	1.0882e-18	2.8293e-17	0.0076587	UP
Benzyl beta-primeveroside(3)	216.37	29.935	99.345	108.08	1.092e-18	2.8293e-17	0.005231	UP
10,20-Dihydroxyeicosanoic acid	169.72	23.907	76.027	103.83	2.4248e-18	6.1427e-17	0.00053801	UP
Uroporphyrin IV(1)	150.92	16.363	69.862	103.53	2.5704e-18	6.3701e-17	0.0035565	UP
Histidinyl-Lysine	1354.1	28.423	595.33	103.11	2.7828e-18	6.7497e-17	0.0048219	UP
2-Carboxy-1-[5-(2-carboxy-1-pyrrolidinyl)-2-hydroxy-2,4-pentadienylidene]pyrrolidinium(3)	3279.4	897.09	1966.1	101.1	4.1079e-18	9.7556e-17	0.0014566	UP
Eriojaposide A(3)	265.96	74.024	168.09	100.99	4.1932e-18	9.7556e-17	0.0005	UP
5'-O-beta-D-Glucosylpyridoxine(2)	3270.2	903.45	1961.6	100.16	4.9387e-18	1.1039e-16	0.00077619	UP
Etrogol(1)	622.76	118.18	383.3	99.002	6.2048e-18	1.3603e-16	0.0014269	UP
C996 - 3.581	258.96	49.605	125.48	98.148	7.3537e-18	1.5525e-16	0.0010498	UP
2,6-Dimethoxy-4-propylphenol(1)	211.91	46.683	105.38	97.656	8.1148e-18	1.682e-16	0.0024106	UP
C761 - 4.967	184.69	7.815	81.375	97.34	8.6464e-18	1.7602e-16	0.0033315	UP
Corchoionol C 9-glucoside	256.6	49.204	137.19	97.082	9.1067e-18	1.7899e-16	0.0017072	UP
Pinoquercetin(2)	1100.5	41.418	609.14	96.172	1.0948e-17	2.1153e-16	0.0025964	UP
3'-O-Methyltricetin	1109.2	41.659	603.06	95.181	1.3396e-17	2.5452e-16	0.0050296	UP
Pyriculol(3)	730.06	161.6	395.68	93.41	1.93e-17	3.4923e-16	0.0013846	UP
Nepitrin(2)	1685.4	56.351	914.98	91.866	2.6653e-17	4.7476e-16	0.0024445	UP
1-(5'-Phosphoribosyl)-5-formamido-4-imidazolecarboxamide(2)	257.67	3.2043	98.412	90.313	3.704e-17	6.4962e-16	0.0021429	UP
5-Methyl-2-phenyl-2-hexenal	197	43.576	93.49	89.894	4.0509e-17	6.997e-16	0.00054804	UP
(3b,9R)-5-Megastigmene-3,9-diol 9-[apiosyl-(1-6)-glucoside](1)	279.9	64.348	146.75	87.919	6.2056e-17	1.0559e-15	0.0019356	UP
Etrogol(2)	2332.8	446.93	1279.5	85.925	9.6199e-17	1.6128e-15	0.0019177	UP
6S,9R-Dihydroxy-4,7E-megastigmadien-3-one 9-[apiosyl-(1-6)-glucoside]	1126.3	197.72	623.17	84.815	1.232e-16	2.0063e-15	0.0005	UP
4-Quinolinol	756.03	-6.117	288.08	84.718	1.259e-16	2.0215e-15	0.0030278	UP
methyl (+)-7-isojasmonate(1)	178.7	37.624	89.709	83.14	1.7981e-16	2.847e-15	0.00038095	UP
Deoxymiroestrol(2)	169.33	17.158	75.549	82.11	2.2755e-16	3.5535e-15	0.0019941	UP
Pyriculol(5)	738.31	192.3	440.29	79.606	4.0729e-16	6.1907e-15	0.0010957	UP
Quinacetol	17643	-87.757	7355.1	78.364	5.4644e-16	7.9864e-15	0.0034212	UP
4-Nitrophenyl-Œ±-D-galactopyranoside	280.98	-51.57	234.9	77.028	7.5271e-16	1.0726e-14	0.00090588	UP
Vernodalol	124.06	17.975	70.545	74.664	1.3402e-15	1.8862e-14	0.00063158	UP
Traumatic Acid	181.3	34.998	88.821	73.381	1.8439e-15	2.5326e-14	0.0027795	UP
Benzyl beta-primeveroside(2)	1788.7	91.645	814.08	73.302	1.8805e-15	2.5521e-14	0.003549	UP
Phenethyl isoamyl ether(1)	209.6	54.776	105.49	72.51	2.2948e-15	3.0777e-14	0.00023529	UP
alpha-Terpinyl cinnamate	125.79	8.105	87.318	70.276	4.0606e-15	5.2764e-14	0.0008	UP
beta-Damascenone(6)	411.05	91.523	219.51	69.223	5.3387e-15	6.7624e-14	0.00022222	UP
tolmetin glucuronide	617.99	4.7568	224.32	68.412	6.6043e-15	7.9252e-14	0.0097449	UP
C548 - 0.423	2057.6	583.51	1066.4	66.547	1.0853e-14	1.2625e-13	0.001744	UP
5-(3',5'-Dihydroxyphenyl)-gamma-valerolactone	103.37	43.994	74.325	65.702	1.3637e-14	1.5703e-13	0.00090894	UP
6-beta-D-Glucopyranosyl-4',5-dihydroxy-3',7-dimethoxyflavone(1)	1623.7	56.888	588.05	63.679	2.377e-14	2.6566e-13	0.0036259	UP
C525 - 3.044	453.58	39.295	183.6	61.952	3.8581e-14	4.1105e-13	0.0022744	UP
6-beta-D-Glucopyranosyl-4',5-dihydroxy-3',7-dimethoxyflavone(2)	1301.7	58.646	480.21	60.705	5.5072e-14	5.8131e-13	0.0061852	UP
Phenethyl isoamyl ether(3)	1306.6	405.26	1031.6	59.56	7.6707e-14	7.9496e-13	0.0016656	UP
Kuwanon V	1150.7	51.514	541.99	53.098	5.4404e-13	5.0423e-12	0.00080275	UP
6-Hydroxykynurenic acid(1)	683.49	62.79	306.23	52.521	6.5314e-13	5.9094e-12	0.0059999	UP
Apimaysin	262.66	53.552	239.32	51.763	8.3213e-13	7.4695e-12	0.00025725	UP
N-Hydroxy-L-tryptophan	489.39	17.084	212.38	51.71	8.4647e-13	7.5388e-12	0.0028587	UP
Vasicinone	369.72	13.706	151.45	50.67	1.1853e-12	1.0315e-11	0.0029041	UP
3-(1,1-Dimethylallyl)scopoletin 7-glucoside	313.67	-5.5867	142.11	50.493	1.2558e-12	1.0845e-11	0.0066854	UP
Dicyclopentadiene(2)	189.55	53.68	119.65	50.228	1.3692e-12	1.1652e-11	0.0003	UP
Benzyl beta-primeveroside(1)	413.84	-13.737	332.28	50.084	1.4355e-12	1.2122e-11	0.0010526	UP
Bruceantin(2)	392.75	143.2	245.89	47.736	3.1419e-12	2.5224e-11	0.00048325	UP
Melleolide L	508.02	-16.477	388.52	44.246	1.0567e-11	7.7218e-11	0.0007619	UP
(-)-epicatechin-3'-O-glucuronide	391.66	36.487	175.11	41.791	2.5752e-11	1.7793e-10	0.000625	UP
Coenzyme F420-1	288.22	27.336	129.88	41.774	2.5915e-11	1.7797e-10	0.0002577	UP
Physalin E	208.57	113.94	203.72	40.948	3.5236e-11	2.3219e-10	0.00044444	UP
Melibiose	1322.8	-19.138	995.07	39.902	5.2283e-11	3.3485e-10	0.0005	UP
alpha-Viniferin	262.87	123.37	247.09	39.907	5.2173e-11	3.3485e-10	0.00055487	UP
7-Acetoxy-6-hydroxylimonin(2)	626.6	249.88	453.46	39.25	6.7084e-11	4.1563e-10	0.00044444	UP
Polyoxin B	764.16	-3.259	276.63	37.724	1.2144e-10	7.2481e-10	0.0037495	UP
Demethylsulochrin	279.98	7.3471	109.18	37.644	1.2529e-10	7.4394e-10	0.0034422	UP
(1R,3S,4S,6R)-6,9-Dihydroxyfenchone 6-O-b-D-glucoside	1307.3	16.4	494.56	36.708	1.8175e-10	1.0517e-09	0.0023089	UP
6''-Caffeoylhyperin	234.45	-15.19	101.45	35.798	2.623e-10	1.4587e-09	0.00088889	UP
3,7-Dihydroxy-25-methoxycucurbita-5,23-dien-19-al	121.02	49.608	97.187	34.841	3.8803e-10	2.0768e-09	0.00078384	UP
Blumenol C glucoside(2)	604.53	117.6	289.72	33.903	5.733e-10	2.9843e-09	0.00055556	UP
5-Megastigmen-7-yne-3,9-diol 9-glucoside(1)	648.76	118.39	384.84	33.284	7.4418e-10	3.6726e-09	0.0004	UP
(3R,8E)-3-Hydroxy-5,8-megastigmadien-7-one(1)	859.86	172.15	489.34	33.263	7.5102e-10	3.6904e-09	0.00045294	UP
5-Methyl-2-thiophenecarboxaldehyde	33.014	-20.187	147.69	33.061	8.1833e-10	3.9867e-09	0.00046053	UP
Gibberellin A75	374.21	-42.736	187.75	32.12	1.2252e-09	5.7715e-09	0.0010145	UP
C1364 - 4.612	121.56	45.423	82.585	32.074	1.2499e-09	5.8635e-09	0.00025397	UP
Bruceantin(3)	396.94	96.326	213.2	29.945	3.1978e-09	1.3967e-08	0.0061176	UP
C695 - 0.278	94.412	2.4441	147.59	29.482	3.9428e-09	1.6829e-08	0.00047143	UP
Oxindole	61.877	-35.083	56.053	28.887	5.1715e-09	2.1361e-08	0.00087955	UP
Dicyclopentadiene(1)	363.11	68.208	208.32	28.625	5.8336e-09	2.3922e-08	0.0003	UP
C196 - 2.514	805.16	330.32	896.94	27.847	8.373e-09	3.3848e-08	0.00031579	UP
beta-Damascenone(1)	601.52	90.785	327.14	26.876	1.3247e-08	5.0508e-08	0.00085	UP
Soyasapogenol B 3-O-D-glucuronide(2)	211.9	16.067	113.79	26.577	1.5278e-08	5.7482e-08	0.00051023	UP
C467 - 1.979	263.51	148.83	313.88	25.76	2.2677e-08	8.3394e-08	0.00057143	UP
C1486 - 0.278	65.112	16.663	58.771	23.623	6.5732e-08	2.2639e-07	0.00034783	UP
L-gamma-Glutamyl-S-allylthio-L-cysteine	84.407	6.4994	144	21.602	1.8806e-07	6.0221e-07	0.0018504	UP
Norepinephrine sulfate	461.07	98	252.84	21.444	2.0457e-07	6.4961e-07	0.00054008	UP
(7'x,8'x)-4,7'-Epoxy-3,8'-bilign-7-ene-3,5'-dimethoxy-4',9,9'-triol(2)	153.19	-11.401	222.41	20.649	3.1366e-07	9.6123e-07	0.0010834	UP
Linalyl propionate(1)	230.97	88.798	188.44	20.625	3.1775e-07	9.6854e-07	0.00037867	UP
JSTX-3(1)	58.043	26.305	138.43	18.657	9.4735e-07	2.6535e-06	0.00025	UP
Tazobactam	21.802	-9.2077	82.177	17.613	1.726e-06	4.6082e-06	0.0003	UP
Vernoflexuoside	1493.8	-5.4721	534.73	15.799	5.0731e-06	1.2518e-05	0.0052336	UP
(S)-Nerolidol 3-O-[a-L-Rhamnopyranosyl-(1-4)-a-L-rhamnopyranosyl-(1-2)-b-D-glucopyranoside](1)	118.79	6.3141	153.57	15.269	7.0179e-06	1.6879e-05	0.00028571	UP
14alpha-Hydroxypaxilline(2)	141.36	222.29	311.23	14.404	1.2026e-05	2.7752e-05	0.00043647	UP
Tryptophol [xylosyl-(1-6)-glucoside]	1397.1	3.7031	486.13	13.961	1.5924e-05	3.6162e-05	0.00089245	UP
Norbormide	1573.8	76.263	610.57	11.563	7.7093e-05	0.00015778	0.0058281	UP
Kynurenic acid	502.65	445.17	1174.9	11.432	8.4234e-05	0.00017148	0.00062222	UP
Adifoline(3)	185.65	135.92	355.75	11.287	9.306e-05	0.00018843	0.00022222	UP
Linalyl propionate(3)	229.57	122.88	181.93	10.058	0.00021891	0.0004091	0.00062222	UP
Quercetin 3-sambubioside	170.89	-208.72	388.99	9.7519	0.00027231	0.00050064	0.00025	UP
Prupaside(2)	89.889	81.941	166.95	8.7006	0.00058439	0.001014	0.00027273	UP
Pyriculol(2)	44.604	29.121	56.274	8.2233	0.00083326	0.0014031	0.0003	UP
Piperazine	14.465	16.641	127.64	7.9055	0.0010583	0.0017612	0.00054386	UP
Soyasapogenol B 3-O-D-glucuronide(1)	22.153	-1.6412	18.418	7.2061	0.0018061	0.0028676	0.00075439	UP
Dephospho-CoA	29.724	144.05	261.91	6.7025	0.0026735	0.004102	0.00042105	UP
Allyl cyclohexylpropionate	83.338	135.65	158.45	6.0503	0.0044853	0.0066319	0.00040521	UP
(S)-5-Oxo-2,5-dihydrofuran-2-acetate	20.983	-1.6648	18.187	5.5952	0.0064785	0.0093103	0.00055556	UP
4-Hydroxycoumarin(4)	10.917	-695.69	1401.6	3.9835	0.02495	0.032176	0.00042105	UP
Akeboside Std(2)	-165.41	-78.07	96.681	143.43	3.345e-21	1.4123e-19	0.0067518	DOWN
Hederagenin 3-O-arabinoside	-424.4	-222.31	225.07	129.17	2.9384e-20	9.5709e-19	0.0076799	DOWN
C1283 - 5.634	-191.11	-108.2	181.78	100.72	4.4261e-18	1.0091e-16	0.0035563	DOWN
Akeboside Std(1)	-1977.2	-1218.8	1008.6	98.594	6.7285e-18	1.4473e-16	0.0060591	DOWN
Sapindoside A(5)	-256.76	-221.48	108.33	97.103	9.0692e-18	1.7899e-16	0.0093773	DOWN
Camellianin A(1)	-179.46	-45.534	158.98	94.814	1.4443e-17	2.6991e-16	0.005776	DOWN
Calenduloside H methyl ester(2)	-646.88	-380.05	794.94	93.967	1.7196e-17	3.1619e-16	0.0010003	DOWN
2-Methyl-2-phenyl-undecane(6)	-1091.5	-668.89	627.06	84.885	1.2129e-16	2.0039e-15	0.0034419	DOWN
Masticadienonic acid(4)	-9087.2	-5662.4	4978.5	78.413	5.4009e-16	7.9864e-15	0.002021	DOWN
4alpha-Methyl-5alpha-ergosta-8,14,24(28)-trien-3beta-ol(3)	-1196.7	-830.61	673.19	77.41	6.8652e-16	9.9067e-15	0.0014617	DOWN
Cinchonain Ib	-93.878	-49.928	58.874	70.264	4.073e-15	5.2764e-14	0.00066234	DOWN
2-Benzofurancarboxaldehyde(1)	-234.61	-96.343	222.06	69.358	5.1541e-15	6.6019e-14	0.0015171	DOWN
Kaempferol 3-O-arabinoside	-402	-221.96	343.03	69.165	5.4204e-15	6.7904e-14	0.00046405	DOWN
2-Methylbutanal	-9167.7	-4479.6	15685	69.082	5.5388e-15	6.8633e-14	0.0037769	DOWN
Calenduloside H methyl ester(3)	-96.998	-47.448	146.15	68.733	6.07e-15	7.4407e-14	0.0008	DOWN
N-(1-Deoxy-1-fructosyl)tyrosine	-725.8	-318.85	652.95	68.518	6.4225e-15	7.789e-14	0.0030716	DOWN
L-isoleucyl-L-proline(2)	-1499.9	-1371.4	591.35	68.115	7.1442e-15	8.4837e-14	0.0037752	DOWN
Ganoderiol C(1)	-238.59	-168.43	154.32	63.694	2.3667e-14	2.6566e-13	0.0036289	DOWN
Lablaboside A	-342.28	-205.95	287.36	63.198	2.7175e-14	3.0077e-13	0.0015993	DOWN
N-Glycolyl-D-mannosaminolactone	-1521.5	-1177.1	686.02	63.089	2.8018e-14	3.0554e-13	0.0034682	DOWN
epi-Tulipinolide diepoxide	-284.82	-134.19	267.31	63.073	2.8142e-14	3.0554e-13	0.0036442	DOWN
9,10-Dihydroxy-12,13-epoxyoctadecanoate(1)	-266.63	-10.985	207.83	60.326	6.1429e-14	6.4247e-13	0.00071579	DOWN
C616 - 5.704	-356.8	-269.45	264.86	58.228	1.1342e-13	1.1443e-12	0.0010182	DOWN
10-hydroperoxy-8E,12Z-octadecadienoic acid	-146.55	-3.2567	121.97	54.748	3.2496e-13	3.2214e-12	0.0010877	DOWN
4-Methyl-3-oxoadipate(6)	-1802.2	-1181.5	2202.4	53.825	4.3294e-13	4.1827e-12	0.00052	DOWN
Firocoxib(4)	-668.49	-435.33	803.9	53.644	4.5825e-13	4.3899e-12	0.00083208	DOWN
Firocoxib(1)	-808.18	-823.28	1120.7	53.143	5.3629e-13	5.0423e-12	0.00050654	DOWN
Thidiazuron	-125.21	-120.93	59.482	53.098	5.4402e-13	5.0423e-12	0.0024811	DOWN
Nitrilacarb	-934.31	-780.68	379.47	50.927	1.0899e-12	9.6321e-12	0.0034692	DOWN
(S)-gamma-Calacorene	-106.66	-84.005	66.037	50.734	1.1607e-12	1.0179e-11	0.0026728	DOWN
Citreorosein(3)	-404.19	-243.56	340.6	47.804	3.0709e-12	2.4904e-11	0.00059048	DOWN
Larixinic Acid(1)	-303.16	-300.97	500.01	45.149	7.6775e-12	5.7963e-11	0.0010785	DOWN
18-Oxooleate(1)	-271.06	-66.747	187.77	44.482	9.7158e-12	7.2868e-11	0.0012116	DOWN
Sapindoside A(1)	-1342.9	-1349.1	587.66	44.362	1.0142e-11	7.5075e-11	0.0048523	DOWN
Phenolphthalin(1)	-93.926	-93.704	181.63	43.843	1.2205e-11	8.8622e-11	0.0022128	DOWN
trans-2-trans-4-Nonadiene	-81.447	-74.06	53.266	43.599	1.3325e-11	9.614e-11	0.0011618	DOWN
4-Methyl-3-oxoadipate(1)	-2606.6	-2554.4	3401.1	43.087	1.6027e-11	1.1419e-10	0.00079085	DOWN
Pyriculol(4)	-255.38	251.15	368.85	42.287	2.1458e-11	1.5183e-10	0.00061111	DOWN
Acetyljujuboside B(1)	-728.77	-687.63	1086.3	41.517	2.8503e-11	1.9457e-10	0.00046547	DOWN
9,10-Dihydroxy-12,13-epoxyoctadecanoate(2)	-104.35	-61.494	60.286	41.124	3.2983e-11	2.2118e-10	0.0010226	DOWN
cis-Acetylacrylate(1)	-493.6	-492.15	723.79	41.046	3.3969e-11	2.2646e-10	0.0011219	DOWN
2-Succinyl-5-enolpyruvyl-6-hydroxy-3-cyclohexene-1-carboxylate	-1110.5	-1128.9	611.61	40.631	3.9684e-11	2.5852e-10	0.0040037	DOWN
Phloionolic acid	-339.5	-78.802	254.09	39.723	5.5965e-11	3.5249e-10	0.0014485	DOWN
Sanguisorbin E(1)	-382.32	-389.95	751.21	38.921	7.6133e-11	4.6662e-10	0.00031313	DOWN
(Z)-Tamarindienal(1)	-293.87	-297.63	485.89	38.743	8.1556e-11	4.9719e-10	0.00067391	DOWN
Ascladiol(3)	-687.68	-672.03	916.44	38.432	9.203e-11	5.5805e-10	0.0013925	DOWN
L-isoleucyl-L-proline(1)	-1639.7	-1482.9	631.36	37.197	1.4952e-10	8.7863e-10	0.0044102	DOWN
Mycinamicin II	-78.084	-41.739	88.646	37.176	1.5077e-10	8.8142e-10	0.00085135	DOWN
3,4-Dicaffeoyl-1,5-quinolactone(8)	-14438	-10947	30767	36.834	1.7282e-10	1.0052e-09	0.00071679	DOWN
9,10-Epoxy-18-hydroxystearate(1)	-135.57	-34.558	94.824	36.587	1.9074e-10	1.0872e-09	0.00073684	DOWN
Vitisin B(1)	-2107.5	-1562.2	3593	36.35	2.0981e-10	1.1841e-09	0.0021114	DOWN
beta-D-Glc-(1-4)-alpha-L-Rha-(1-3)-beta-D-Glc	-106.34	-102.08	82.72	35.86	2.5573e-10	1.4291e-09	0.00093095	DOWN
Benzofuran(1)	-408.87	-52.9	396.39	35.747	2.677e-10	1.4815e-09	0.0005	DOWN
9,10-Epoxy-18-hydroxystearate(2)	-92.624	1.2467	77.213	34.505	4.4602e-10	2.376e-09	0.0014174	DOWN
18-Oxooleate(2)	-99.552	14.927	86.913	34.275	4.9067e-10	2.5777e-09	0.0004	DOWN
Acetyljujuboside B(2)	-137.32	-134.3	270.58	33.627	6.4397e-10	3.2774e-09	0.00051668	DOWN
D-Pantothenic acid(2)	-750.92	-708.43	289.16	33.486	6.8316e-10	3.4174e-09	0.0031152	DOWN
Fukinolic acid	-666.87	-393.45	724.22	33.485	6.8347e-10	3.4174e-09	0.00023026	DOWN
(2R)-2-Hydroxy-2-methylbutanenitrile	-234.67	-88.573	272.21	32.274	1.1462e-09	5.4444e-09	0.0005	DOWN
Akeboside Stf(1)	-181.15	-160.27	321.32	32.242	1.1623e-09	5.4982e-09	0.00045225	DOWN
Akeboside Stf(3)	-187.62	-160.92	323.93	32.046	1.2649e-09	5.91e-09	0.00048325	DOWN
estrane-3Œ±,17Œ±-diol	-84.466	-24.231	59.985	31.015	1.9856e-09	9.0906e-09	0.00034783	DOWN
Ilexolide A	-113.77	-116.51	138.06	30.976	2.02e-09	9.2114e-09	0.00046439	DOWN
Demethoxyshogaol(3)	-190.58	-224.26	227.9	30.719	2.2629e-09	1.0278e-08	0.0034756	DOWN
16-Oxo-palmitate	-259.7	-153.88	140.59	30.647	2.3363e-09	1.0569e-08	0.00078431	DOWN
C1666 - 1.674	-211.57	-65.303	183.24	30.612	2.373e-09	1.0693e-08	0.00042857	DOWN
Coniferin	-95.015	72.675	101.98	30.48	2.5169e-09	1.1252e-08	0.0016	DOWN
(R)-Hydnocarpic acid	-292.29	-172.23	159.05	29.656	3.643e-09	1.5672e-08	0.0005415	DOWN
3',4',5'-Trimethoxycinnamyl alcohol acetate(2)	-37.342	35.746	52.324	29.453	3.9947e-09	1.6885e-08	0.00047059	DOWN
3,4-Dimethyl-5-pentyl-2-furanheptanoic acid	-141.82	-82.981	95.591	29.355	4.1769e-09	1.7506e-08	0.00027273	DOWN
Methyl 3b-hydroxy-13(18)-oleanen-28-oate	-97.015	-88.633	166.46	29.095	4.7025e-09	1.9637e-08	0.00094935	DOWN
C1267 - 2.527	-61.815	55.391	73.26	27.654	9.1647e-09	3.6918e-08	0.00038384	DOWN
N-Acetyl-O-demethylpuromycin	-111.31	45.65	218.93	27.616	9.3311e-09	3.7456e-08	0.00094678	DOWN
Histrionicotoxin	-121	-115.28	53.014	27.537	9.6836e-09	3.8735e-08	0.0029604	DOWN
5-Hydroxypseudobaptigenin	-233.34	-112.2	148.08	27.241	1.1135e-08	4.362e-08	0.00029524	DOWN
7,7'-Dihydroxy-6,8'-bicoumarin(5)	-179.74	-87.937	104.77	27.165	1.1544e-08	4.4914e-08	0.0003	DOWN
2-Methyl-2-phenyl-undecane(7)	-707.83	-950.9	495.99	27.009	1.2434e-08	4.7889e-08	0.0038364	DOWN
N2-Acetyl-L-aminoadipate semialdehyde	-194.8	-245.76	301.78	26.851	1.3404e-08	5.0937e-08	0.00066698	DOWN
8-D-Olivosyl-landomycin	-61.438	-65.505	118.74	24.986	3.3172e-08	1.1744e-07	0.00027273	DOWN
Kaempferol 3-(6-acetylgalactoside)(3)	-237.62	-116.22	170.95	24.979	3.3283e-08	1.1747e-07	0.00051515	DOWN
L-trans-5-Hydroxy-2-piperidinecarboxylic acid	-7928.8	-2994.8	9775.2	23.383	7.4319e-08	2.5443e-07	0.00042105	DOWN
cis-Acetylacrylate(5)	-189.11	-155.78	203.98	23.36	7.519e-08	2.5663e-07	0.00063333	DOWN
Cholest-5-ene(5)	-249.81	-289.73	335.13	23.018	8.9632e-08	2.9965e-07	0.0012135	DOWN
4-Methyl-3-oxoadipate(3)	-800.57	-631.18	924.65	22.831	9.8709e-08	3.2712e-07	0.00029048	DOWN
D-Pantothenic acid(1)	-386.45	-344.29	243.97	22.007	1.5177e-07	4.9293e-07	0.00031579	DOWN
Starch acetate	-76.196	-71.445	132.01	21.699	1.7858e-07	5.751e-07	0.0008	DOWN
6''-O-Acetylgenistin(2)	-2352.4	-1217.1	1751.6	21.046	2.5309e-07	7.9046e-07	0.00036111	DOWN
Etoposide	-53.835	-57.578	117.94	20.153	4.1123e-07	1.2337e-06	0.00030576	DOWN
Momordicinin(7)	-4528.5	-8946	4923.1	20.135	4.1521e-07	1.2424e-06	0.0009	DOWN
C977 - 5.455	-264.59	-145.74	177.91	19.727	5.1986e-07	1.5393e-06	0.00097243	DOWN
12-oxo-9(Z)-dodecenoic acid(2)	-110.61	-75.281	131.25	19.19	7.0114e-07	2.0339e-06	0.00043874	DOWN
(+)-Lyoniresinol 9-glucoside(1)	-53.176	52.071	112.67	18.955	8.0022e-07	2.2806e-06	0.00045455	DOWN
5Œ≤-Coprostanol	-457.32	-420.35	869.59	18.898	8.2672e-07	2.3503e-06	0.0003	DOWN
2-Phenylethyl octanoate(1)	-109.41	-160.92	96.654	18.781	8.8302e-07	2.4979e-06	0.00088538	DOWN
Fraxin(1)	-452.35	-398.96	708.11	18.467	1.0553e-06	2.9309e-06	0.0014667	DOWN
C1039 - 6.343	-103.13	-224.94	332.85	17.852	1.5024e-06	4.0682e-06	0.0011563	DOWN
(R)-Pantothenic acid 4'-O-b-D-glucoside	-153.85	-189.33	154.99	17.64	1.6986e-06	4.5455e-06	0.00054589	DOWN
Asparagoside B	-519.71	-445.25	274.8	17.082	2.3555e-06	6.1589e-06	0.00117	DOWN
Citreorosein(1)	-1303.3	-943.98	3928.6	16.739	2.8849e-06	7.4238e-06	0.0004	DOWN
Cyclic de-hypoxanthine futalosine(2)	-87.809	-135.96	109.53	16.383	3.5672e-06	9.057e-06	0.0011813	DOWN
2-Methyl-2-phenyl-undecane(5)	-419.69	-429.5	935.55	16.118	4.1825e-06	1.0433e-05	0.00044444	DOWN
MG(0:0/16:0/0:0)(2)	-57.379	-45.654	60.905	15.827	4.9881e-06	1.2362e-05	0.00052214	DOWN
Momordicinin(8)	-164.38	-132.3	216.8	15.611	5.6921e-06	1.3955e-05	0.00030476	DOWN
C1548 - 2.643	-81.36	-36.397	172.33	15.386	6.5321e-06	1.5912e-05	0.0009	DOWN
Momordicinin(1)	-6307.6	-6193.5	11675	14.576	1.0792e-05	2.516e-05	0.0005	DOWN
7,7'-Dihydroxy-6,8'-bicoumarin(6)	-290.47	-46.1	352.1	14.447	1.1709e-05	2.7165e-05	0.00022222	DOWN
Tri-N-acetylchitotriose	-192.78	-25.573	165.26	13.913	1.6413e-05	3.7199e-05	0.00068627	DOWN
Demethoxyshogaol(2)	-38.412	-96.931	82.665	12.987	2.9841e-05	6.58e-05	0.0013788	DOWN
19-Methoxypomolic acid 3-arabinoside	-52.532	-147.57	228.49	12.655	3.7109e-05	8.1198e-05	0.0012041	DOWN
Demethylphylloquinone(2)	-4096.7	-3315.4	6393.9	12.302	4.6898e-05	0.00010049	0.00079589	DOWN
alpha-curcumene(3)	-40.792	-110.69	90.212	12.133	5.2493e-05	0.00011123	0.0021638	DOWN
3,4-Dicaffeoyl-1,5-quinolactone(6)	-157.01	-53.852	194.18	12.042	5.5802e-05	0.00011715	0.00070677	DOWN
10-OPDA	-316.69	-215.51	423.75	12.005	5.7197e-05	0.00011983	0.00042105	DOWN
2-Phenylethyl octanoate(4)	-75.562	-68.563	216.47	12.002	5.7289e-05	0.00011983	0.00031313	DOWN
ent-Epicatechin-(4alpha-6)-ent-epicatechin	-404.4	-360.72	160.19	11.059	0.00010878	0.00021642	0.0033761	DOWN
Tulipanin	-3575.6	-5615	25122	10.204	0.00019754	0.00037283	0.00055556	DOWN
7-Oxostigmasterol	-56.112	-87.676	90.193	9.9398	0.00023814	0.00044144	0.0011723	DOWN
Moschamindole	-264.45	-153	137.36	9.9404	0.00023805	0.00044144	0.00055411	DOWN
Momordicinin(6)	-484.69	-3377.6	3664.7	9.9368	0.00023866	0.00044168	0.00084163	DOWN
Soyasapogenol E	-39.59	-194.2	192.69	9.7785	0.00026718	0.00049206	0.00021111	DOWN
C1426 - 3.694	-59.475	-6.8659	48.772	9.5437	0.00031618	0.00057578	0.00026667	DOWN
Momordicinin(4)	-1108.8	-3608.8	3625.3	9.5213	0.0003213	0.00058418	0.00059048	DOWN
Cholest-5-ene(2)	-222.17	-231.58	481.11	8.6335	0.00061408	0.0010636	0.00029984	DOWN
C1574 - 7.459	-40.999	-41.702	67.912	8.5846	0.0006367	0.0010997	0.00040526	DOWN
cedr-8-ene	-59.51	-75.076	158.11	8.2642	0.00080812	0.0013628	0.00025	DOWN
Luteolin(1)	-307.32	-237.05	365.98	8.0737	0.00093224	0.0015629	0.00064444	DOWN
Naringenin 5-O-glucuronide(3)	-52.791	-110.23	560.39	7.8973	0.0010648	0.001767	0.00027193	DOWN
Misoprostol	-36.636	-32.511	33.502	7.5244	0.001414	0.0023028	0.00029748	DOWN
Allamandin	-431.96	-122.2	399.37	7.0621	0.0020191	0.0031792	0.00025	DOWN
5,7,8,3',4'-Pentahydroxyisoflavone(1)	-761.74	-1094	5431	6.7027	0.0026731	0.004102	0.00058824	DOWN
C1083 - 7.254	-36.706	-45.024	133.27	6.3783	0.0034528	0.0051929	0.00042577	DOWN
cis-Acetylacrylate(4)	-100.48	-105.04	128.3	6.2521	0.0038173	0.005696	0.0029783	DOWN
C1605 - 6.662	-46.013	-50.142	112.16	6.1627	0.0040994	0.006093	0.00033333	DOWN
C1769 - 5.601	-22.846	-12.507	62.986	5.692	0.0059886	0.0086637	0.00036765	DOWN
Masticadienonic acid(3)	-189.43	-341.61	2147.3	3.7553	0.030387	0.03901	0.00022291	DOWN
