## Supplemental Table 3 for "Leaf stage and roasting shape methylxanthine levels, chlorogenic acid, and overall metabolic profile of *Ilex vomitoria* leaf extracts"

### Sheet: neg_sig_treatment
Compound	FC	log2FC	p.adj	"-LOG10(pval)"	diff
4-O-Caffeoylshikimic acid(3)	43.013	5.4267	1.1843e-11	10.927	UP
4-O-Caffeoylshikimic acid(1)	42.993	5.426	1.1843e-11	10.927	UP
Asiaticoside(1)	2.5048	1.3247	2.1542e-10	9.6667	UP
Puerarin xyloside(1)	2.6624	1.4127	5.4801e-09	8.2612	UP
5-O-Feruloylquinic acid(2)	7.6362	2.9329	6.405e-09	8.1935	UP
Soyasaponin I(1)	4.9163	2.2976	2.5384e-08	7.5954	UP
Soyasapogenol B 3-O-[a-L-rhamnosyl-(1-4)-b-D-galactosyl-(1-4)-b-D-glucuronide]	4.8914	2.2902	2.5384e-08	7.5954	UP
Pseudopurpurin	12.021	3.5875	2.9238e-08	7.5341	UP
6''-O-Acetylgenistin	10.393	3.3775	3.3473e-08	7.4753	UP
Enicoflavine	16.146	4.0131	1.0348e-07	6.9851	UP
Larixinic Acid	15.304	3.9358	2.6925e-07	6.5698	UP
Chlorogenic acid(4)	1.5856	0.66505	1.021e-06	5.991	NA
Goyaglycoside g	4.5618	2.1896	2.5658e-06	5.5908	UP
Phrymarolin I(3)	0.41118	-1.2822	2.7143e-06	5.5663	DOWN
Scopolin(4)	0.66077	-0.59778	3.102e-06	5.5084	NA
5-O-Feruloylquinic acid(4)	1.842	0.88131	7.7187e-06	5.1125	NA
C573 - 6.373	3.6502	1.868	2.3648e-05	4.6262	UP
Chlorogenic acid(3)	0.66933	-0.57921	2.3648e-05	4.6262	NA
C558 - 6.374	3.3946	1.7632	2.9821e-05	4.5255	UP
Veranisatin C(1)	0.51995	-0.94356	3.3823e-05	4.4708	NA
Shikimic acid	1.4152	0.50101	3.405e-05	4.4679	NA
Pterine(2)	0.52021	-0.94283	3.7664e-05	4.4241	NA
Ricinine	0.62071	-0.688	6.2612e-05	4.2033	NA
Chlorogenic acid(2)	0.68492	-0.546	6.2612e-05	4.2033	NA
Scopolin(2)	0.68386	-0.54823	6.3644e-05	4.1962	NA
Pterine(3)	0.54413	-0.87798	7.9105e-05	4.1018	NA
Pitheduloside B(2)	4.1363	2.0484	8.8292e-05	4.0541	UP
Soyasaponin III(2)	4.3277	2.1136	9.5791e-05	4.0187	UP
Saikosaponin A(1)	4.0401	2.0144	0.00011222	3.9499	UP
Fraxin(1)	2.9083	1.5402	0.0001197	3.9219	UP
3,9-Dimethyluric acid	0.4804	-1.0577	0.00012567	3.9008	DOWN
Formononetin 7-O-glucoside-6''-O-malonate(1)	2.6805	1.4225	0.00017963	3.7456	UP
Veranisatin C(2)	0.57735	-0.79248	0.00019116	3.7186	NA
LysoPE(0:0/16:0)	0.4485	-1.1568	0.00020429	3.6897	DOWN
1-Caffeoyl-beta-D-glucose(5)	0.51095	-0.96875	0.00041459	3.3824	NA
1-O-Feruloyl-beta-D-glucose	0.44185	-1.1784	0.00085373	3.0687	DOWN
(+/-)-6-Acetonyldihydrochelerythrine	0.39405	-1.3435	0.0012609	2.8993	DOWN
Phrymarolin I(5)	0.60873	-0.71613	0.0012609	2.8993	NA
Caffeoquinone	5.1707	2.3704	0.0021787	2.6618	UP
Hebevinoside VIII(1)	4.0399	2.0143	0.0021787	2.6618	UP
Clavam-2-carboxylate	0.35583	-1.4907	0.0029454	2.5309	DOWN
3,4-Dihydroxybenzoic acid	3.4686	1.7943	0.0030405	2.5171	UP
3-O-Protocatechuoylceanothic acid(1)	7.4043	2.8884	0.0031513	2.5015	UP
Roridin A	0.66762	-0.58289	0.0055078	2.259	NA
Antimycin A1	2.7426	1.4555	0.0089868	2.0464	UP
2-Aminoacridone(1)	1.8021	0.84966	0.01133	1.9458	NA
C759 - 5.359	0.35884	-1.4786	0.018528	1.7322	DOWN
C429 - 6.47	3.8189	1.9332	0.018711	1.7279	UP
(S)-Nerolidol 3-O-[a-L-Rhamnopyranosyl-(1-4)-a-L-rhamnopyranosyl-(1-2)-b-D-glucopyranoside]	0.54741	-0.8693	0.019629	1.7071	NA
p-Coumaroyl quinic acid(6)	1.2594	0.33272	0.021002	1.6777	NA
Caffeic aldehyde(3)	2.1455	1.1013	0.030578	1.5146	UP
Dehydrosoyasaponin I(2)	1.64	0.71365	0.041845	1.3784	NA
2-Dehydro-3-deoxy-D-fuconate	0.45342	-1.1411	0.044591	1.3507	DOWN
4-Hydroxycoumarin	1.2943	0.3722	0.051005	1.2924	NA
Auriculoside(2)	0.55059	-0.86096	0.057941	1.237	NA
Quercetin 3-(2G-xylosylrutinoside)	0.56566	-0.82199	0.05914	1.2281	NA
C1064 - 0.357	1.3942	0.47939	0.064322	1.1916	NA
9,10-Epoxy-18-hydroxystearate	0.48893	-1.0323	0.073564	1.1333	NA
C1011 - 5.986	1.5864	0.66579	0.083191	1.0799	NA
Phrymarolin I(2)	0.68728	-0.54103	0.083191	1.0799	NA
Sanguisorbin E(2)	2.772	1.4709	0.095852	1.0184	NA
Atracurium	1.5264	0.61016	0.098227	1.0078	NA
Formylpyruvate(2)	1.5092	0.59378	0.098227	1.0078	NA
Methapyrilene	1.5265	0.6102	0.13659	0.86459	NA
Formononetin 7-O-glucoside-6''-O-malonate(2)	1.4205	0.50643	0.14197	0.84779	NA
Formononetin 7-O-glucoside-6''-O-malonate(7)	1.277	0.35272	0.14296	0.84479	NA
Quercetin 3-O-malonylglucoside	0.5011	-0.99683	0.14891	0.82708	NA
C976 - 0.355	0.69894	-0.51677	0.15846	0.80007	NA
all-trans-heptaprenyl diphosphate(1)	0.7106	-0.49288	0.16279	0.78836	NA
3-Methylellagic acid 8-(2-acetylrhamnoside)	0.53077	-0.91384	0.16536	0.78157	NA
C763 - 5.21	0.35427	-1.4971	0.20599	0.68616	NA
Phenyl butyrate	0.3489	-1.5191	0.2219	0.65385	NA
trans-2,3-Dihydroxycinnamate	0.42868	-1.222	0.23856	0.6224	NA
4-Hydroxy-3-prenylbenzoic acid glucoside	0.37699	-1.4074	0.242	0.61618	NA
Dehydrochorismic acid	0.44534	-1.167	0.28304	0.54816	NA
Formononetin 7-O-glucoside-6''-O-malonate(10)	1.189	0.24976	0.30584	0.5145	NA
Pimelea factor P2	2.1364	1.0952	0.31302	0.50442	NA
(+)-2,7-Dideoxypancratistatin	0.40412	-1.3071	0.3176	0.49812	NA
Formononetin 7-O-glucoside-6''-O-malonate(8)	1.3821	0.4669	0.3176	0.49812	NA
Phaseolus e(1)	0.6585	-0.60274	0.3667	0.43569	NA
Acuminoside(2)	0.71543	-0.48311	0.42279	0.37388	NA
C1112 - 5.625	0.7888	-0.34228	0.42279	0.37388	NA
Endomorphin-1	0.62929	-0.66819	0.43715	0.35937	NA
9-Methylxanthine	0.66765	-0.58284	0.43715	0.35937	NA
12-Dehydrotetracycline	0.74695	-0.42091	0.43715	0.35937	NA
Saikosaponin BK1(2)	1.5367	0.6198	0.46561	0.33198	NA
Neoacrimarine K	0.67664	-0.56353	0.47346	0.32472	NA
1-Pyrroline-4-hydroxy-2-carboxylate	1.7273	0.78855	0.57636	0.23931	NA
Quinic acid(4)	1.1472	0.19808	0.63079	0.20011	NA
p-Coumaroyl quinic acid(5)	0.66034	-0.59871	0.66714	0.17578	NA
C518 - 6.038	0.89697	-0.15686	0.66714	0.17578	NA
Auriculoside(1)	0.64976	-0.62203	0.70633	0.15099	NA
cis-Aconitic acid	0.79178	-0.33682	0.70633	0.15099	NA
Quinic acid(1)	0.80458	-0.31369	0.73984	0.13086	NA
cis-2-Methylaconitate	1.6802	0.74863	0.79147	0.10157	NA
C984 - 5.61	0.79619	-0.32881	0.79147	0.10157	NA
1,3,9-Trimethyluric acid	0.60814	-0.71754	0.80602	0.093652	NA
8-epi-11-Hydroxyiridodial glucoside pentaacetate(2)	0.75167	-0.41183	0.8451	0.073092	NA
6-Epi-7-isocucurbic acid glucoside	0.69149	-0.53221	0.88635	0.052394	NA
Minoxidil	0.76514	-0.38621	0.88635	0.052394	NA
mono-Benzyl malonate	0.87028	-0.20045	0.88635	0.052394	NA
Puerarin xyloside(2)	1.4902	0.57548	0.88661	0.052268	NA
Formononetin 7-O-glucoside-6''-O-malonate(3)	1.1509	0.20275	0.88661	0.052268	NA
Isoferulic acid	0.87213	-0.19738	0.90541	0.043156	NA
cis-Acetylacrylate	0.69613	-0.52256	0.96116	0.017204	NA
5-O-Caffeoylshikimic acid	0.70971	-0.4947	0.98292	0.0074825	NA
Biochanin A 7-(6-methylmalonylglucoside)(1)	1.3919	0.47705	0.98292	0.0074825	NA
C841 - 6.037	0.90056	-0.1511	0.98292	0.0074825	NA
1-Caffeoyl-beta-D-glucose(8)	2.2307	1.1575	0.99923	0.00033427	NA
Cinegalline	1.7942	0.8433	0.99923	0.00033427	NA
Nirvanol	0.58684	-0.76897	0.99923	0.00033427	NA
Oxaloglutarate(3)	0.64966	-0.62224	0.99923	0.00033427	NA
Hederagenin 3-O-arabinoside	1.5382	0.62127	0.99923	0.00033427	NA
Boivinide A	0.65321	-0.61438	0.99923	0.00033427	NA
4,7-Didehydroneophysalin B	0.71486	-0.48426	0.99923	0.00033427	NA
Bruceantin	0.72189	-0.47016	0.99923	0.00033427	NA
1-Caffeoyl-beta-D-glucose(1)	0.72811	-0.45777	0.99923	0.00033427	NA
Lippioside I	0.72982	-0.45439	0.99923	0.00033427	NA
Biochanin A 7-(6-methylmalonylglucoside)(2)	1.3528	0.43591	0.99923	0.00033427	NA
Salvinorin A	1.3475	0.43033	0.99923	0.00033427	NA
Thioridazine-2-sulfone	0.74325	-0.42809	0.99923	0.00033427	NA
2-Hydroxy-6-oxo-6-(2-hydroxyphenoxy)-hexa-2,4-dienoate	0.75226	-0.4107	0.99923	0.00033427	NA
Congmuyenoside A(2)	0.75318	-0.40894	0.99923	0.00033427	NA
2,3-Dehydrosilybin	0.76194	-0.39225	0.99923	0.00033427	NA
C765 - 5.754	1.3018	0.3805	0.99923	0.00033427	NA
Myxothiazol A	0.76835	-0.38016	0.99923	0.00033427	NA
C859 - 5.51	0.76977	-0.37751	0.99923	0.00033427	NA
4-Methylumbelliferyl Œ≤-D-glucuronide	0.77037	-0.37637	0.99923	0.00033427	NA
Taccalonolide A	0.77105	-0.3751	0.99923	0.00033427	NA
1-Caffeoyl-beta-D-glucose(4)	0.77144	-0.37438	0.99923	0.00033427	NA
C1071 - 4.586	1.2959	0.3739	0.99923	0.00033427	NA
Hexahydro-6,7-dihydroxy-5-(hydroxymethyl)-3-(2-hydroxyphenyl)-2H-pyrano[2,3-d]oxazol-2-one	1.2932	0.37094	0.99923	0.00033427	NA
Acuminoside(3)	0.78314	-0.35265	0.99923	0.00033427	NA
3-O-Protocatechuoylceanothic acid(2)	1.2738	0.34909	0.99923	0.00033427	NA
C531 - 4.33	1.2728	0.34803	0.99923	0.00033427	NA
4,5-Chrysenedicarboxylate	1.2687	0.34341	0.99923	0.00033427	NA
8-epi-11-Hydroxyiridodial glucoside pentaacetate(3)	0.78858	-0.34266	0.99923	0.00033427	NA
2-C-Methyl-D-erythritol 4-phosphate	0.78912	-0.34169	0.99923	0.00033427	NA
Dihydrostreptomycin(2)	1.2635	0.33747	0.99923	0.00033427	NA
(2S,3S)-2-hydroxytridecane-1,2,3-tricarboxylic acid	0.79338	-0.33392	0.99923	0.00033427	NA
Nostocyclopeptide A1(1)	0.79756	-0.32634	0.99923	0.00033427	NA
Epiafzelechin-(4beta-6)-epicatechin 3,3'-digallate	0.80149	-0.31924	0.99923	0.00033427	NA
Formononetin 7-O-glucoside-6''-O-malonate(11)	1.2388	0.30894	0.99923	0.00033427	NA
Diosbulbinoside F	1.2354	0.30502	0.99923	0.00033427	NA
Benalaxyl	0.81087	-0.30246	0.99923	0.00033427	NA
L-trans-5-Hydroxy-2-piperidinecarboxylic acid	0.8153	-0.2946	0.99923	0.00033427	NA
Neryl rhamnosyl-glucoside	0.81545	-0.29433	0.99923	0.00033427	NA
bayogenin 3-O-cellobioside(1)	1.2251	0.29294	0.99923	0.00033427	NA
8-epi-11-Hydroxyiridodial glucoside pentaacetate(1)	0.81724	-0.29117	0.99923	0.00033427	NA
2-(2-Thienylmethylene)-1,6-dioxaspiro[4.4]non-3-ene(6)	0.81726	-0.29114	0.99923	0.00033427	NA
Avenanthramide 2s	1.2185	0.28509	0.99923	0.00033427	NA
Œ≤-methasone dipropionate	1.2178	0.28426	0.99923	0.00033427	NA
9-Riburonosylhypoxanthine	1.2141	0.27993	0.99923	0.00033427	NA
Loperamide	0.82579	-0.27615	0.99923	0.00033427	NA
8-Azaadenosine	1.2064	0.27069	0.99923	0.00033427	NA
all-trans-heptaprenyl diphosphate(2)	1.205	0.26907	0.99923	0.00033427	NA
p-Coumaroyl quinic acid(1)	0.83055	-0.26786	0.99923	0.00033427	NA
10-Hydroxymorroniside(2)	0.83065	-0.26769	0.99923	0.00033427	NA
Sambacin(2)	0.83166	-0.26594	0.99923	0.00033427	NA
alpha-(p-Methoxyphenyl)-2-pyridineacrylonitrile	0.83207	-0.26523	0.99923	0.00033427	NA
(1R,3S,4S)-1,8-Epoxy-p-menthan-3-ol glucoside	0.83234	-0.26475	0.99923	0.00033427	NA
Methyl-2-alpha-L-fucopyranosyl-beta-D-galactoside	0.83335	-0.26301	0.99923	0.00033427	NA
5-O-Feruloylquinic acid(3)	1.1987	0.26149	0.99923	0.00033427	NA
Quinic acid(3)	0.83623	-0.25802	0.99923	0.00033427	NA
C787 - 5.767	1.1954	0.2575	0.99923	0.00033427	NA
Rottlerin	0.83667	-0.25727	0.99923	0.00033427	NA
L-Fucono-1,5-lactone(2)	1.1889	0.24964	0.99923	0.00033427	NA
Kurarinone	1.1887	0.24942	0.99923	0.00033427	NA
C718 - 5.353	0.84203	-0.24806	0.99923	0.00033427	NA
Formononetin 7-O-glucoside-6''-O-malonate(5)	1.1866	0.24678	0.99923	0.00033427	NA
Phaseolus e(3)	0.84288	-0.24661	0.99923	0.00033427	NA
trans-Caffeic acid [apiosyl-(1-6)-glucosyl] ester	1.1806	0.23951	0.99923	0.00033427	NA
Mascaroside	1.1793	0.23793	0.99923	0.00033427	NA
Plantagoside	0.84847	-0.23706	0.99923	0.00033427	NA
S-Methyl GSH	1.1781	0.2364	0.99923	0.00033427	NA
Cinchonain Ib	1.1776	0.23588	0.99923	0.00033427	NA
Deutzioside	1.1755	0.23323	0.99923	0.00033427	NA
C479 - 6.225	1.1742	0.23169	0.99923	0.00033427	NA
C784 - 3.214	0.85199	-0.23109	0.99923	0.00033427	NA
Carfecillin	1.1721	0.22913	0.99923	0.00033427	NA
bayogenin 3-O-cellobioside(2)	0.85492	-0.22614	0.99923	0.00033427	NA
Congmuyenoside A(1)	0.85495	-0.22609	0.99923	0.00033427	NA
10-Hydroxymorroniside(1)	0.85921	-0.21892	0.99923	0.00033427	NA
C1108 - 5.49	0.85966	-0.21816	0.99923	0.00033427	NA
1,3,5-Trihydroxyxanthone	1.1621	0.21675	0.99923	0.00033427	NA
1beta,2alpha,3beta,19alpha-Tetrahydroxy-12-ursen-28-oic acid 28-O-[b-D-Glucopyranosyl-(1-2)-b-D-glucopyranosyl] ester	0.86062	-0.21655	0.99923	0.00033427	NA
Linalool oxide D 3-[apiosyl-(1-6)-glucoside](2)	1.1614	0.21587	0.99923	0.00033427	NA
C1020 - 5.498	0.86658	-0.20659	0.99923	0.00033427	NA
Phrymarolin I(4)	0.86663	-0.20651	0.99923	0.00033427	NA
Melilotussaponin O1(1)	0.86692	-0.20604	0.99923	0.00033427	NA
(23R)-Acetoxytomatine	1.153	0.20536	0.99923	0.00033427	NA
3-Furoic acid	1.1511	0.20307	0.99923	0.00033427	NA
C818 - 5.507	0.86981	-0.20122	0.99923	0.00033427	NA
C609 - 5.347	0.87059	-0.19994	0.99923	0.00033427	NA
Fukinolic acid	0.87124	-0.19886	0.99923	0.00033427	NA
Congmuyenoside B	1.1464	0.19716	0.99923	0.00033427	NA
Quinic acid(5)	1.1459	0.19654	0.99923	0.00033427	NA
2',7-Dihydroxy-4'-methoxy-8-prenylflavan 2',7-diglucoside	1.1446	0.19479	0.99923	0.00033427	NA
Betavulgaroside IV	0.87388	-0.19449	0.99923	0.00033427	NA
Metronidazole	0.87519	-0.19233	0.99923	0.00033427	NA
Ganglioside GM2 (d18:1/12:0)	0.87546	-0.19189	0.99923	0.00033427	NA
2-(2-Thienylmethylene)-1,6-dioxaspiro[4.4]non-3-ene(1)	0.87813	-0.1875	0.99923	0.00033427	NA
Furocoumarinic acid glucoside(2)	0.88027	-0.18398	0.99923	0.00033427	NA
(R)-Indenestrol B	0.88029	-0.18395	0.99923	0.00033427	NA
p-Coumaroyl quinic acid(2)	1.135	0.18265	0.99923	0.00033427	NA
Satratoxin H	0.88233	-0.18062	0.99923	0.00033427	NA
3'-Glucosyl-2',4',6'-trihydroxyacetophenone	1.1315	0.17822	0.99923	0.00033427	NA
C1130 - 6.039	0.88388	-0.17808	0.99923	0.00033427	NA
2-hydroxy-2-butenedioic acid	1.1309	0.1775	0.99923	0.00033427	NA
Narciclasine	1.1309	0.17747	0.99923	0.00033427	NA
3'-N-Acetyl-4'-O-(14-methylpentadecanoyl)fusarochromanone	0.88498	-0.17629	0.99923	0.00033427	NA
C167 - 1.99	0.88561	-0.17525	0.99923	0.00033427	NA
Inosine	1.1285	0.17443	0.99923	0.00033427	NA
L-Ascorbic acid-2-glucoside	1.1282	0.17405	0.99923	0.00033427	NA
1-Caffeoyl-beta-D-glucose(7)	1.1277	0.17344	0.99923	0.00033427	NA
Scopolin(1)	0.88705	-0.17291	0.99923	0.00033427	NA
C1103 - 5.096	0.88706	-0.17289	0.99923	0.00033427	NA
L-Galactonate	1.1271	0.17266	0.99923	0.00033427	NA
Genkwanin	1.1269	0.17238	0.99923	0.00033427	NA
Formylpyruvate(1)	1.1268	0.17228	0.99923	0.00033427	NA
Saikosaponin A(2)	1.1265	0.17185	0.99923	0.00033427	NA
C624 - 0.351	0.88796	-0.17143	0.99923	0.00033427	NA
Phloionolic acid	1.1261	0.17132	0.99923	0.00033427	NA
Oleoside dimethyl ester	0.88826	-0.17095	0.99923	0.00033427	NA
Benzoyl glucuronide (Benzoic acid)(1)	1.1257	0.17082	0.99923	0.00033427	NA
5-Acetylamino-6-formylamino-3-methyluracil(2)	1.1238	0.16839	0.99923	0.00033427	NA
Soyasaponin III(4)	1.123	0.16731	0.99923	0.00033427	NA
6-[2,3-Dihydroxy-1-(hydroxymethyl)propyl]-1,2-dihydro-7-hydroxy-9-methoxy-cyclopenta[c][1]benzopyran-3,4-dione	0.89186	-0.16511	0.99923	0.00033427	NA
Oxalosuccinic acid(2)	1.1196	0.16295	0.99923	0.00033427	NA
C1144 - 0.45	1.1194	0.16278	0.99923	0.00033427	NA
C873 - 5.61	0.89424	-0.16127	0.99923	0.00033427	NA
(7R)-7-(5-Carboxy-5-oxopentanoyl)aminocephalosporinate(2)	0.89445	-0.16093	0.99923	0.00033427	NA
Hovenidulcioside A1	0.89522	-0.15969	0.99923	0.00033427	NA
C293 - 0.348	1.1166	0.1591	0.99923	0.00033427	NA
N3'-Acetyltobramycin(2)	1.1151	0.15724	0.99923	0.00033427	NA
(-)-Maackiain-3-O-glucosyl-6''-O-malonate	0.89732	-0.15631	0.99923	0.00033427	NA
C826 - 0.352	0.89751	-0.156	0.99923	0.00033427	NA
5'-(3',4'-dihydroxyphenyl)-gamma-valerolactone glucuronide	0.89828	-0.15476	0.99923	0.00033427	NA
Diflorasone diacetate	0.89866	-0.15416	0.99923	0.00033427	NA
Pterine(1)	1.1124	0.15366	0.99923	0.00033427	NA
C1007 - 5.807	0.8991	-0.15344	0.99923	0.00033427	NA
1-O-Galloyl-beta-D-glucose	1.1116	0.15262	0.99923	0.00033427	NA
C1107 - 5.803	1.1115	0.15253	0.99923	0.00033427	NA
C663 - 5.096	0.89991	-0.15214	0.99923	0.00033427	NA
Kaempferol 3-O-Œ≤-D-glucosyl-(1-2)-Œ≤-D-glucosyl-(1-2)-Œ≤-D-glucoside	1.1106	0.1514	0.99923	0.00033427	NA
Allamandin	1.1105	0.15119	0.99923	0.00033427	NA
N-Acetylmuramic acid(1)	0.90314	-0.14699	0.99923	0.00033427	NA
Rhodojaponin IV	0.90462	-0.14461	0.99923	0.00033427	NA
Deslanoside	1.1054	0.14458	0.99923	0.00033427	NA
Epothilone C(3)	0.90564	-0.14299	0.99923	0.00033427	NA
Dihydroshikonofuran	0.90601	-0.1424	0.99923	0.00033427	NA
Tragopogonsaponin Q	1.1037	0.14239	0.99923	0.00033427	NA
C1086 - 5.452	0.90727	-0.1404	0.99923	0.00033427	NA
Phaseolus e(2)	0.90775	-0.13963	0.99923	0.00033427	NA
Oxalosuccinic acid(1)	1.1013	0.13918	0.99923	0.00033427	NA
C342 - 2.495	1.1013	0.13915	0.99923	0.00033427	NA
Lucuminic acid	1.1012	0.13907	0.99923	0.00033427	NA
Dihydrostreptomycin(3)	0.90815	-0.139	0.99923	0.00033427	NA
Oxaloglutarate(1)	0.90821	-0.1389	0.99923	0.00033427	NA
Sambacin(1)	0.90973	-0.13649	0.99923	0.00033427	NA
C577 - 5.304	1.0974	0.13408	0.99923	0.00033427	NA
C307 - 5.61	0.91164	-0.13346	0.99923	0.00033427	NA
C808 - 6.037	0.91194	-0.13299	0.99923	0.00033427	NA
(-)-Pinoresinol glucoside(1)	0.9121	-0.13274	0.99923	0.00033427	NA
bayogenin 3-O-cellobioside(3)	1.096	0.13222	0.99923	0.00033427	NA
2,2',3-Trihydroxy-3'-methoxy-5,5'-dicarboxybiphenyl	0.91243	-0.13221	0.99923	0.00033427	NA
Estradiol-17-phenylpropionate	0.91297	-0.13135	0.99923	0.00033427	NA
Chlorate	1.0952	0.13116	0.99923	0.00033427	NA
Prupaside(3)	1.0946	0.13036	0.99923	0.00033427	NA
Zeanoside B	1.0937	0.1292	0.99923	0.00033427	NA
Ergocristine	0.91485	-0.1284	0.99923	0.00033427	NA
Kanokoside A	1.093	0.12826	0.99923	0.00033427	NA
C922 - 5.797	0.91504	-0.1281	0.99923	0.00033427	NA
Corchoionol C 9-glucoside	1.0922	0.12722	0.99923	0.00033427	NA
Prupaside(1)	0.91578	-0.12693	0.99923	0.00033427	NA
Apimaysin	1.0913	0.1261	0.99923	0.00033427	NA
2-Amino-5-phenylpyridine(1)	0.91751	-0.1242	0.99923	0.00033427	NA
S-Furanopetasitin	1.0892	0.12332	0.99923	0.00033427	NA
Piceatannol 4'-galloylglucoside	0.91821	-0.12311	0.99923	0.00033427	NA
C75 - 6.356	1.0883	0.12214	0.99923	0.00033427	NA
N-Lignoceroylsphingosine	0.91892	-0.12198	0.99923	0.00033427	NA
Quassimarin(2)	0.91893	-0.12197	0.99923	0.00033427	NA
C955 - 4.045	1.088	0.12168	0.99923	0.00033427	NA
C815 - 5.019	1.0874	0.12091	0.99923	0.00033427	NA
C959 - 5.049	0.92005	-0.12021	0.99923	0.00033427	NA
3-Hydroxy-4-butanolide	0.92018	-0.12001	0.99923	0.00033427	NA
Glucolesquerellin	0.92085	-0.11896	0.99923	0.00033427	NA
Hebevinoside XIII	1.0858	0.11872	0.99923	0.00033427	NA
Acuminoside(1)	0.92249	-0.11639	0.99923	0.00033427	NA
Dmp 323	1.084	0.11632	0.99923	0.00033427	NA
2-(2-Thienylmethylene)-1,6-dioxaspiro[4.4]non-3-ene(3)	0.9226	-0.11622	0.99923	0.00033427	NA
C85 - 3.408	1.0839	0.11618	0.99923	0.00033427	NA
C1032 - 5.098	0.92281	-0.1159	0.99923	0.00033427	NA
Pentoxifylline	1.0826	0.11446	0.99923	0.00033427	NA
Hesperetin 3',7-O-diglucuronide	0.92393	-0.11415	0.99923	0.00033427	NA
L-365260	1.0822	0.11394	0.99923	0.00033427	NA
C919 - 5.009	1.0817	0.11333	0.99923	0.00033427	NA
Lupinate	1.0815	0.113	0.99923	0.00033427	NA
Pitheduloside B(3)	0.92488	-0.11266	0.99923	0.00033427	NA
Hydroxychloroquine	0.9249	-0.11263	0.99923	0.00033427	NA
Isopentyl gentiobioside(1)	0.92492	-0.11261	0.99923	0.00033427	NA
Aurasperone D	1.0805	0.11165	0.99923	0.00033427	NA
Citrusin B(2)	1.08	0.11106	0.99923	0.00033427	NA
beta-D-Glc-(1-4)-alpha-L-Rha-(1-3)-beta-D-Glc	1.0799	0.11087	0.99923	0.00033427	NA
beta-Hederin	0.9265	-0.11014	0.99923	0.00033427	NA
Eupafolin 4'-glucoside(2)	0.92681	-0.10965	0.99923	0.00033427	NA
Flavonol 3-O-D-xylosylgalactoside	1.0785	0.10897	0.99923	0.00033427	NA
C627 - 5.389	0.92742	-0.10871	0.99923	0.00033427	NA
C736 - 5.121	0.92783	-0.10807	0.99923	0.00033427	NA
Quercetagetin 3'-methylether 7-glucoside	1.0776	0.1078	0.99923	0.00033427	NA
2,3-Dihydro-5,5',7,7'-tetrahydroxy-2-(4-hydroxyphenyl)[3,8'-bi-4H-1-benzopyran]-4,4'-dione	0.92955	-0.1054	0.99923	0.00033427	NA
Rehmaionoside C	1.0753	0.10477	0.99923	0.00033427	NA
C728 - 5.61	0.93031	-0.10422	0.99923	0.00033427	NA
Piperenol A triacetate	1.0748	0.1041	0.99923	0.00033427	NA
C1121 - 5.955	0.93044	-0.10402	0.99923	0.00033427	NA
C192 - 4.377	1.0745	0.10366	0.99923	0.00033427	NA
C967 - 5.476	1.0742	0.10332	0.99923	0.00033427	NA
Miserotoxin	1.0739	0.10291	0.99923	0.00033427	NA
FR 900098	0.9316	-0.10221	0.99923	0.00033427	NA
Eriojaposide A	0.93182	-0.10188	0.99923	0.00033427	NA
C378 - 5.529	1.0725	0.10103	0.99923	0.00033427	NA
Pitheduloside K	1.0723	0.10065	0.99923	0.00033427	NA
Flumazenil	0.93303	-0.10001	0.99923	0.00033427	NA
C355 - 4.55	1.0714	0.09952	0.99923	0.00033427	NA
Tartrazine	0.93374	-0.098907	0.99923	0.00033427	NA
C950 - 4.555	0.93401	-0.098484	0.99923	0.00033427	NA
Araliasaponin II	0.93431	-0.098025	0.99923	0.00033427	NA
Vinclozolin	0.93454	-0.097676	0.99923	0.00033427	NA
Tsangane L 3-glucoside	1.07	0.09759	0.99923	0.00033427	NA
Eriodictyol 7-(6-trans-p-coumaroylglucoside)(1)	0.93493	-0.097069	0.99923	0.00033427	NA
Quinic acid(2)	1.0693	0.09664	0.99923	0.00033427	NA
4'-O-methyl-(-)-epicatechin-3'-O-beta-glucuronide	1.0691	0.096453	0.99923	0.00033427	NA
C172 - 5.724	0.9354	-0.09634	0.99923	0.00033427	NA
Sapindoside A(1)	0.93542	-0.09631	0.99923	0.00033427	NA
C581 - 5.61	0.93562	-0.096001	0.99923	0.00033427	NA
Amcinonide	0.93565	-0.095956	0.99923	0.00033427	NA
C412 - 4.722	1.0687	0.09591	0.99923	0.00033427	NA
Rubrophen	0.93601	-0.095402	0.99923	0.00033427	NA
C852 - 5.628	0.93649	-0.094666	0.99923	0.00033427	NA
Butyl (S)-3-hydroxybutyrate [arabinosyl-(1-6)-glucoside]	1.0678	0.094601	0.99923	0.00033427	NA
Linalool oxide D 3-[apiosyl-(1-6)-glucoside](1)	1.0677	0.094515	0.99923	0.00033427	NA
Nostocyclopeptide A1(2)	0.93718	-0.093607	0.99923	0.00033427	NA
Furocoumarinic acid glucoside(1)	0.93784	-0.092579	0.99923	0.00033427	NA
9alpha-Fluoro-11beta,17alpha,21-trihydroxy-6alpha-methylpregna-1,4-diene-3,20-dione	1.0661	0.092326	0.99923	0.00033427	NA
Angiotensin IV	0.93803	-0.092292	0.99923	0.00033427	NA
Isoglutamine	1.0656	0.091664	0.99923	0.00033427	NA
6S,9R-Dihydroxy-4,7E-megastigmadien-3-one 9-[apiosyl-(1-6)-glucoside]	1.0656	0.091642	0.99923	0.00033427	NA
6-beta-D-Glucopyranosyl-4',5-dihydroxy-3',7-dimethoxyflavone	0.93878	-0.09114	0.99923	0.00033427	NA
C445 - 6.357	1.0651	0.091035	0.99923	0.00033427	NA
1-Caffeoyl-beta-D-glucose(2)	0.93894	-0.090893	0.99923	0.00033427	NA
sec-o-Glucosylhamaudol	1.0649	0.090682	0.99923	0.00033427	NA
C243 - 5.529	1.0646	0.090323	0.99923	0.00033427	NA
Tris(butoxyethyl)phosphate	1.0646	0.090273	0.99923	0.00033427	NA
C264 - 5.494	0.93942	-0.090163	0.99923	0.00033427	NA
Zoledronate	0.93944	-0.09012	0.99923	0.00033427	NA
7,8-Dihydrovomifoliol 9-[apiosyl-(1-6)-glucoside]	1.0644	0.089998	0.99923	0.00033427	NA
C357 - 5.529	1.0641	0.089689	0.99923	0.00033427	NA
C575 - 5.61	0.94037	-0.088692	0.99923	0.00033427	NA
Phrymarolin I(1)	1.0633	0.088564	0.99923	0.00033427	NA
C1136 - 5.497	0.94063	-0.088295	0.99923	0.00033427	NA
C903 - 5.809	1.0627	0.087789	0.99923	0.00033427	NA
17beta-Hydroxy-4-mercaptoandrost-4-en-3-one 4-acetate 17-propionate	1.0626	0.087558	0.99923	0.00033427	NA
Allopurinol	0.94148	-0.087003	0.99923	0.00033427	NA
7-Chloro-3,4',5,6,8-pentamethoxyflavone	0.94157	-0.086858	0.99923	0.00033427	NA
C868 - 5.815	1.0614	0.086005	0.99923	0.00033427	NA
C924 - 5.813	1.0609	0.085302	0.99923	0.00033427	NA
1-Caffeoyl-beta-D-glucose(6)	1.0606	0.08482	0.99923	0.00033427	NA
4-Hydroxyglucobrassicin	0.94314	-0.084456	0.99923	0.00033427	NA
C430 - 5.785	1.0597	0.083633	0.99923	0.00033427	NA
C676 - 5.623	0.94372	-0.083571	0.99923	0.00033427	NA
C258 - 5.494	0.94372	-0.083571	0.99923	0.00033427	NA
Dianoside A	0.94449	-0.082395	0.99923	0.00033427	NA
Mevinphos(2)	0.94454	-0.082321	0.99923	0.00033427	NA
C762 - 4.056	1.0585	0.082074	0.99923	0.00033427	NA
C1115 - 0.28	1.0583	0.081752	0.99923	0.00033427	NA
9S,11R,15S-trihydroxy-2,3-dinor-13E-prostaenoic acid-cyclo[8S,12R]	1.058	0.081404	0.99923	0.00033427	NA
Asiaticoside B(1)	0.94524	-0.081249	0.99923	0.00033427	NA
Caffeic aldehyde(2)	0.94538	-0.081036	0.99923	0.00033427	NA
C993 - 5.311	0.94573	-0.080507	0.99923	0.00033427	NA
Malonic acid	0.94577	-0.080443	0.99923	0.00033427	NA
2-Hydroxybenzaldehyde O-[xylosyl-(1-6)-glucoside]	1.0572	0.080267	0.99923	0.00033427	NA
C447 - 5.302	1.057	0.079933	0.99923	0.00033427	NA
p-Coumaroyl quinic acid(4)	0.94642	-0.079453	0.99923	0.00033427	NA
2-(2-Thienylmethylene)-1,6-dioxaspiro[4.4]non-3-ene(2)	1.0564	0.079181	0.99923	0.00033427	NA
Œ≥-Glutamyl ornithine	0.94671	-0.079006	0.99923	0.00033427	NA
C772 - 6.038	0.94679	-0.078886	0.99923	0.00033427	NA
C586 - 5.955	0.94702	-0.078527	0.99923	0.00033427	NA
Alvimopan	0.94708	-0.078447	0.99923	0.00033427	NA
N3'-Acetyltobramycin(1)	1.0551	0.07744	0.99923	0.00033427	NA
C76 - 5.708	0.94791	-0.077185	0.99923	0.00033427	NA
Albuterol	0.94793	-0.077151	0.99923	0.00033427	NA
Morroniside	0.94811	-0.076874	0.99923	0.00033427	NA
Sanguisorbic acid dilactone	1.0542	0.076099	0.99923	0.00033427	NA
Rheinoside C(1)	0.94895	-0.075594	0.99923	0.00033427	NA
C584 - 5.302	1.0538	0.075537	0.99923	0.00033427	NA
2-Thiophenethiol	1.0531	0.074685	0.99923	0.00033427	NA
Eriodictyol 7-(6-trans-p-coumaroylglucoside)(2)	0.94975	-0.07438	0.99923	0.00033427	NA
Zileuton	0.94984	-0.07424	0.99923	0.00033427	NA
C1153 - 5.498	0.94988	-0.074187	0.99923	0.00033427	NA
6'-Methoxypolygoacetophenoside	1.0525	0.07386	0.99923	0.00033427	NA
C218 - 0.28	1.0525	0.073849	0.99923	0.00033427	NA
Acephate	0.95015	-0.07377	0.99923	0.00033427	NA
C318 - 0.33	0.95029	-0.073562	0.99923	0.00033427	NA
C835 - 5.956	0.95039	-0.073401	0.99923	0.00033427	NA
Prupaside(2)	0.95062	-0.073054	0.99923	0.00033427	NA
C956 - 5.777	0.95132	-0.071991	0.99923	0.00033427	NA
C227 - 5.862	0.95143	-0.071829	0.99923	0.00033427	NA
Calenduloside H methyl ester(2)	0.95151	-0.071703	0.99923	0.00033427	NA
C1105 - 0.28	1.0509	0.071586	0.99923	0.00033427	NA
C822 - 5.703	0.95168	-0.071453	0.99923	0.00033427	NA
N-Acetyl-8-O-methyl-Neuraminic acid	1.0507	0.071381	0.99923	0.00033427	NA
3-(Acetyloxy)-9-mercaptoandrosta-3,5-diene-11,17-dione	1.0504	0.070882	0.99923	0.00033427	NA
Streptidine	1.0499	0.070289	0.99923	0.00033427	NA
Triethylene glycol diglycidyl ether	1.0494	0.069502	0.99923	0.00033427	NA
Licoricidin(2)	0.9532	-0.069156	0.99923	0.00033427	NA
Campesteryl elaidate	0.95384	-0.068187	0.99923	0.00033427	NA
DG(15:0/24:0/0:0)	0.95384	-0.068182	0.99923	0.00033427	NA
C1147 - 5.867	0.95389	-0.06811	0.99923	0.00033427	NA
Benzal chloride	1.0482	0.067888	0.99923	0.00033427	NA
Hyperoside	0.95416	-0.0677	0.99923	0.00033427	NA
Cinncassiol D2 glucoside	1.0476	0.067032	0.99923	0.00033427	NA
Citrus Red No.2(2)	0.95472	-0.066843	0.99923	0.00033427	NA
Sambacin(3)	0.95492	-0.066543	0.99923	0.00033427	NA
Lablaboside A(1)	0.95516	-0.066192	0.99923	0.00033427	NA
Citrusin B(3)	0.95535	-0.065896	0.99923	0.00033427	NA
C1047 - 5.954	0.95555	-0.065603	0.99923	0.00033427	NA
2-(2-Methylbutanoyl)-9-(3-methyl-2E-pentenoyl)-2b,9a-dihydroxy-4Z,10(14)-oplopadien-3-one	1.0458	0.064664	0.99923	0.00033427	NA
Arginyl-Gamma-glutamate	1.0452	0.063723	0.99923	0.00033427	NA
4-O-Caffeoylshikimic acid(2)	1.0451	0.063666	0.99923	0.00033427	NA
Butocarboxim	0.95713	-0.063217	0.99923	0.00033427	NA
Kaempferol 3-O-feruloyl-caffeoyl-sophoroside 7-O-glucoside	1.0448	0.06321	0.99923	0.00033427	NA
Dehydrosoyasaponin I(1)	0.95746	-0.062716	0.99923	0.00033427	NA
3-Epimasticadienolic acid	0.95773	-0.062317	0.99923	0.00033427	NA
Theobromine	1.0441	0.062293	0.99923	0.00033427	NA
Prorocentrolide B	1.044	0.062187	0.99923	0.00033427	NA
C405 - 0.28	1.0438	0.061864	0.99923	0.00033427	NA
Pitheduloside B(1)	0.95814	-0.061693	0.99923	0.00033427	NA
C179 - 5.777	0.9583	-0.061451	0.99923	0.00033427	NA
Citrus Red No.2(1)	0.95837	-0.061348	0.99923	0.00033427	NA
Entacapone	1.0433	0.061179	0.99923	0.00033427	NA
Akeboside Ste(1)	0.95855	-0.061078	0.99923	0.00033427	NA
Lithocholic acid sulfate(2)	0.95862	-0.060967	0.99923	0.00033427	NA
8-Oxocoformycin	1.043	0.060762	0.99923	0.00033427	NA
Guanosine pentaphosphate adenosine	1.043	0.06074	0.99923	0.00033427	NA
L-gamma-glutamyl-L-isoleucine	0.9589	-0.060555	0.99923	0.00033427	NA
C1150 - 5.438	0.95909	-0.06026	0.99923	0.00033427	NA
2,4-Dichloro-3-oxoadipate	1.0427	0.060257	0.99923	0.00033427	NA
Phytolaccoside E	0.95912	-0.060217	0.99923	0.00033427	NA
(-)-Pinoresinol glucoside(2)	0.95916	-0.060156	0.99923	0.00033427	NA
Monocrotaline	0.95957	-0.059547	0.99923	0.00033427	NA
Benzoyl glucuronide (Benzoic acid)(2)	0.95974	-0.059277	0.99923	0.00033427	NA
3-Methylellagic acid 8-rhamnoside	0.95977	-0.059233	0.99923	0.00033427	NA
Cavipetin B(1)	0.95988	-0.059068	0.99923	0.00033427	NA
C83 - 5.956	0.96007	-0.058783	0.99923	0.00033427	NA
C893 - 6.037	0.96011	-0.058733	0.99923	0.00033427	NA
Quassimarin(1)	0.96012	-0.058714	0.99923	0.00033427	NA
Acetriazoic acid	1.0412	0.058309	0.99923	0.00033427	NA
Thevetin A	0.96067	-0.057883	0.99923	0.00033427	NA
3,5-Dihydroxy-phenylglycine	0.96095	-0.057463	0.99923	0.00033427	NA
AzIV	0.96128	-0.056972	0.99923	0.00033427	NA
Citrusin B(1)	0.96129	-0.056955	0.99923	0.00033427	NA
Cyclopassifloside III	0.96138	-0.056815	0.99923	0.00033427	NA
Hebevinoside VIII(2)	0.9616	-0.056494	0.99923	0.00033427	NA
C570 - 4.7	1.0396	0.055985	0.99923	0.00033427	NA
C1044 - 5.518	0.9625	-0.055137	0.99923	0.00033427	NA
C865 - 5.855	0.96251	-0.055133	0.99923	0.00033427	NA
6-(2-Carboxyethyl)-7-hydroxy-2,2-dimethyl-4-chromanone glucoside(2)	0.96275	-0.054768	0.99923	0.00033427	NA
C933 - 5.85	1.0387	0.054759	0.99923	0.00033427	NA
Caffeic aldehyde(1)	0.96277	-0.054734	0.99923	0.00033427	NA
D-Lombricine(1)	1.0385	0.054464	0.99923	0.00033427	NA
LysoPE(0:0/20:5(5Z,8Z,11Z,14Z,17Z))	0.96305	-0.054317	0.99923	0.00033427	NA
Asiaticoside B(2)	0.96315	-0.05416	0.99923	0.00033427	NA
2-(2-Thienylmethylene)-1,6-dioxaspiro[4.4]non-3-ene(4)	1.0381	0.053986	0.99923	0.00033427	NA
Rheinoside C(2)	0.96336	-0.053853	0.99923	0.00033427	NA
Lucidenic acid F	0.96377	-0.053242	0.99923	0.00033427	NA
C978 - 5.05	0.96399	-0.052908	0.99923	0.00033427	NA
cis-1,3,4,6,7,11b-Hexahydro-9-methoxy-2H-benzo[a]quinolizine-3-carboxylic acid	0.96404	-0.052836	0.99923	0.00033427	NA
C671 - 5.816	1.0371	0.052611	0.99923	0.00033427	NA
Araliasaponin III	0.96421	-0.052588	0.99923	0.00033427	NA
Nicotiflorin	0.96435	-0.052369	0.99923	0.00033427	NA
Œ≥-Glutamyl-Œ≤-aminopropiononitrile	0.96435	-0.052367	0.99923	0.00033427	NA
Pitheduloside F	0.96461	-0.051983	0.99923	0.00033427	NA
C864 - 5.627	0.96466	-0.051901	0.99923	0.00033427	NA
Eriocarpin	1.0366	0.051879	0.99923	0.00033427	NA
Diclofop	1.0366	0.051808	0.99923	0.00033427	NA
C174 - 6.078	1.0366	0.051795	0.99923	0.00033427	NA
Asiaticoside(2)	0.96479	-0.051716	0.99923	0.00033427	NA
C1152 - 5.935	1.0362	0.051364	0.99923	0.00033427	NA
Eremopetasitenin B2	0.96518	-0.051125	0.99923	0.00033427	NA
C288 - 5.922	1.0359	0.050882	0.99923	0.00033427	NA
Benzyl beta-primeveroside	0.96571	-0.050342	0.99923	0.00033427	NA
C239 - 5.957	0.96587	-0.050103	0.99923	0.00033427	NA
Brevetoxin B2	1.0353	0.050064	0.99923	0.00033427	NA
Oryzalin	0.96598	-0.04994	0.99923	0.00033427	NA
Phytolaccoside B	1.0346	0.049018	0.99923	0.00033427	NA
Triflusulfuron-methyl	1.0345	0.048974	0.99923	0.00033427	NA
C589 - 5.415	0.96669	-0.048879	0.99923	0.00033427	NA
C1125 - 5.912	0.96694	-0.048503	0.99923	0.00033427	NA
C834 - 5.413	0.96709	-0.048278	0.99923	0.00033427	NA
1-Caffeoyl-beta-D-glucose(3)	0.96717	-0.048166	0.99923	0.00033427	NA
C444 - 6.163	1.0333	0.047254	0.99923	0.00033427	NA
(3b,9R)-5-Megastigmene-3,9-diol 9-[apiosyl-(1-6)-glucoside]	1.0331	0.047045	0.99923	0.00033427	NA
Arginyl-Histidine	0.96802	-0.046895	0.99923	0.00033427	NA
2,2-Dichloro-1,1-ethanediol	1.0326	0.046261	0.99923	0.00033427	NA
Soyasaponin III(1)	1.0325	0.046185	0.99923	0.00033427	NA
Oxaloglutarate(2)	0.96868	-0.045906	0.99923	0.00033427	NA
Soyasaponin III(3)	1.0322	0.045755	0.99923	0.00033427	NA
C1081 - 5.803	1.032	0.045444	0.99923	0.00033427	NA
Isobutyrylmallotochromene	1.032	0.045409	0.99923	0.00033427	NA
Arbutin	1.032	0.045387	0.99923	0.00033427	NA
(14alpha,17beta,20S,22R)-14,20-Epoxy-17-hydroxy-1-oxowitha-3,5,24-trienolide	0.96926	-0.04504	0.99923	0.00033427	NA
C592 - 5.869	0.96927	-0.045023	0.99923	0.00033427	NA
Acetyljujuboside B	1.0314	0.044673	0.99923	0.00033427	NA
C657 - 4.38	0.96956	-0.044595	0.99923	0.00033427	NA
Ethamoxytriphetol	0.96956	-0.044592	0.99923	0.00033427	NA
C792 - 5.807	0.96967	-0.044437	0.99923	0.00033427	NA
Fexaramine	1.0311	0.044122	0.99923	0.00033427	NA
Epothilone C(1)	1.0308	0.043714	0.99923	0.00033427	NA
C462 - 6.049	0.97021	-0.043637	0.99923	0.00033427	NA
C504 - 5.76	0.9703	-0.043497	0.99923	0.00033427	NA
C715 - 5.805	1.0305	0.043409	0.99923	0.00033427	NA
C557 - 6.308	1.0302	0.04293	0.99923	0.00033427	NA
1-Hexanol arabinosylglucoside	1.0297	0.042171	0.99923	0.00033427	NA
C698 - 5.415	0.97147	-0.041765	0.99923	0.00033427	NA
Acutoside B	1.0293	0.041615	0.99923	0.00033427	NA
Pantoyllactone glucoside	1.0292	0.041535	0.99923	0.00033427	NA
11-O-Demethyl-17-O-deacetylvindoline(1)	0.97166	-0.041482	0.99923	0.00033427	NA
R-L3	1.029	0.041304	0.99923	0.00033427	NA
C880 - 5.786	0.97182	-0.041234	0.99923	0.00033427	NA
Ganglioside GD3 (d18:0/12:0)	0.97205	-0.040904	0.99923	0.00033427	NA
6-APA	0.9721	-0.040826	0.99923	0.00033427	NA
C845 - 2.587	1.0287	0.040778	0.99923	0.00033427	NA
C140 - 5.956	0.97214	-0.040763	0.99923	0.00033427	NA
(4beta,5beta,6beta,14beta,15alpha,20S,22R)-5,6-Epoxy-4,14,15-trihydroxy-1-oxowitha-2,24-dienolide	1.0286	0.040746	0.99923	0.00033427	NA
Zwittermicin A	1.0286	0.040667	0.99923	0.00033427	NA
C254 - 5.568	0.97259	-0.040091	0.99923	0.00033427	NA
Formononetin 7-O-glucoside-6''-O-malonate(4)	1.0276	0.039335	0.99923	0.00033427	NA
C783 - 0.279	1.0274	0.038969	0.99923	0.00033427	NA
Paeonolide	1.0273	0.038821	0.99923	0.00033427	NA
Stilbamidine	0.9736	-0.038597	0.99923	0.00033427	NA
Hydroxyprolyl-Arginine	0.97411	-0.037849	0.99923	0.00033427	NA
C183 - 5.553	0.97413	-0.037816	0.99923	0.00033427	NA
alpha-Antiarin	0.97424	-0.03765	0.99923	0.00033427	NA
C983 - 1.964	0.97437	-0.037452	0.99923	0.00033427	NA
C726 - 6.307	1.026	0.037066	0.99923	0.00033427	NA
Akeboside Ste(2)	1.0259	0.036909	0.99923	0.00033427	NA
(x)-1,2-Propanediol 1-O-b-D-glucopyranoside	0.97476	-0.036884	0.99923	0.00033427	NA
C1162 - 5.628	0.97562	-0.035609	0.99923	0.00033427	NA
C236 - 5.919	1.0248	0.035288	0.99923	0.00033427	NA
Soyasaponin III(5)	1.0247	0.035241	0.99923	0.00033427	NA
C767 - 6.068	1.0244	0.034848	0.99923	0.00033427	NA
C1097 - 6.073	1.0244	0.034786	0.99923	0.00033427	NA
Formononetin 7-O-glucoside-6''-O-malonate(9)	1.0244	0.034783	0.99923	0.00033427	NA
C988 - 6.049	0.97623	-0.034711	0.99923	0.00033427	NA
Cholesteryl stearate	1.0243	0.034682	0.99923	0.00033427	NA
Naringenin 5-O-glucuronide	1.0241	0.03439	0.99923	0.00033427	NA
Isopropalin	1.0238	0.033881	0.99923	0.00033427	NA
C775 - 5.864	0.97705	-0.033497	0.99923	0.00033427	NA
C1 - 2.645	1.0234	0.033313	0.99923	0.00033427	NA
C790 - 5.92	1.0233	0.033248	0.99923	0.00033427	NA
C380 - 5.864	0.97735	-0.033059	0.99923	0.00033427	NA
C563 - 0.28	1.0229	0.032654	0.99923	0.00033427	NA
C1160 - 5.451	0.97764	-0.032619	0.99923	0.00033427	NA
C604 - 5.414	1.0226	0.032235	0.99923	0.00033427	NA
13C	0.97797	-0.032143	0.99923	0.00033427	NA
Biocytin	1.0223	0.031887	0.99923	0.00033427	NA
C1026 - 5.479	1.0222	0.031639	0.99923	0.00033427	NA
C913 - 5.639	0.97834	-0.031595	0.99923	0.00033427	NA
C132 - 6.09	0.97851	-0.031345	0.99923	0.00033427	NA
C1106 - 5.853	1.0217	0.031041	0.99923	0.00033427	NA
C536 - 5.415	0.97888	-0.030795	0.99923	0.00033427	NA
C356 - 5.556	0.97918	-0.030356	0.99923	0.00033427	NA
Astemizole	0.97918	-0.030347	0.99923	0.00033427	NA
Vindesine	1.0212	0.030333	0.99923	0.00033427	NA
p-Coumaroyl quinic acid(3)	1.021	0.029918	0.99923	0.00033427	NA
C530 - 0.28	1.0208	0.029744	0.99923	0.00033427	NA
Compound IV	0.9796	-0.029742	0.99923	0.00033427	NA
C399 - 6.353	1.0208	0.029679	0.99923	0.00033427	NA
C107 - 5.846	0.97976	-0.029502	0.99923	0.00033427	NA
Azaspiracid 4	0.97986	-0.029359	0.99923	0.00033427	NA
L-Fucono-1,5-lactone(1)	1.0205	0.029331	0.99923	0.00033427	NA
L-Olivosyl-oleandolide	1.0204	0.029176	0.99923	0.00033427	NA
N-Methoxy-1-vinyl-beta-carboline	1.0202	0.028894	0.99923	0.00033427	NA
TR-Saponin C	0.98027	-0.028746	0.99923	0.00033427	NA
C910 - 5.919	1.0201	0.028673	0.99923	0.00033427	NA
cis-3-Hexenyl b-primeveroside	0.98033	-0.028655	0.99923	0.00033427	NA
C1151 - 5.851	0.98056	-0.028326	0.99923	0.00033427	NA
Mahaleboside	0.98059	-0.028281	0.99923	0.00033427	NA
C566 - 5.415	0.9806	-0.028266	0.99923	0.00033427	NA
Saikosaponin BK1(1)	1.0198	0.028263	0.99923	0.00033427	NA
Fraxin(2)	1.0197	0.028075	0.99923	0.00033427	NA
C733 - 4.625	1.0196	0.028005	0.99923	0.00033427	NA
Primulasaponin	1.0196	0.028003	0.99923	0.00033427	NA
C962 - 5.415	0.98093	-0.02778	0.99923	0.00033427	NA
Calenduloside G methyl ester	0.981	-0.027678	0.99923	0.00033427	NA
erythro-8,10-Tritriacontanediol	1.0193	0.027631	0.99923	0.00033427	NA
Canthiumine	1.0193	0.027529	0.99923	0.00033427	NA
Domesticoside	0.98114	-0.027469	0.99923	0.00033427	NA
C803 - 5.413	0.98122	-0.027355	0.99923	0.00033427	NA
C1143 - 5.644	1.019	0.027107	0.99923	0.00033427	NA
C71 - 5.462	1.0185	0.026435	0.99923	0.00033427	NA
C939 - 5.611	0.98206	-0.026123	0.99923	0.00033427	NA
Deuteroporphyrin IX	1.0182	0.025968	0.99923	0.00033427	NA
Streptonigrin	1.0181	0.025876	0.99923	0.00033427	NA
Mebenil	0.98224	-0.025855	0.99923	0.00033427	NA
Streptomycin	1.018	0.025727	0.99923	0.00033427	NA
Kaempferol 3-O-sinapoyl-caffeoyl-sophoroside 7-O-glucoside	1.0177	0.025328	0.99923	0.00033427	NA
C55 - 6.215	1.0175	0.024976	0.99923	0.00033427	NA
C537 - 5.802	1.0174	0.024864	0.99923	0.00033427	NA
Ethyl (S)-3-hydroxybutyrate glucoside	0.98296	-0.024799	0.99923	0.00033427	NA
2-Amino-3-methyl-9H-pyrido[2,3-b]indole	0.98297	-0.024785	0.99923	0.00033427	NA
C975 - 5.803	0.98301	-0.024719	0.99923	0.00033427	NA
Melilotussaponin O1(2)	0.98319	-0.024465	0.99923	0.00033427	NA
Eupafolin 4'-glucoside(1)	0.98319	-0.024455	0.99923	0.00033427	NA
C491 - 5.478	1.017	0.024281	0.99923	0.00033427	NA
Theaflavin-3-gallate	1.0168	0.024041	0.99923	0.00033427	NA
C930 - 5.609	0.9836	-0.023855	0.99923	0.00033427	NA
C1057 - 5.803	0.9837	-0.023715	0.99923	0.00033427	NA
C874 - 5.802	1.0166	0.023703	0.99923	0.00033427	NA
C649 - 5.909	1.0165	0.023615	0.99923	0.00033427	NA
C1158 - 5.624	0.98379	-0.023577	0.99923	0.00033427	NA
Epothilone C(2)	1.0164	0.023435	0.99923	0.00033427	NA
3-beta-D-Glucopyranuronosyloxy-5-methylisoxazole	0.98395	-0.023341	0.99923	0.00033427	NA
(E)-Resveratrol 3-glucoside 4'-sulfate	0.98409	-0.023145	0.99923	0.00033427	NA
C74 - 5.92	1.0161	0.023099	0.99923	0.00033427	NA
C1126 - 6.054	1.0161	0.023085	0.99923	0.00033427	NA
abrusoside A	0.98416	-0.023035	0.99923	0.00033427	NA
(7'R)-(+)-Lyoniresinol 9'-glucoside	0.98427	-0.02288	0.99923	0.00033427	NA
C714 - 5.807	0.9849	-0.021955	0.99923	0.00033427	NA
Melledonal C	1.0153	0.021883	0.99923	0.00033427	NA
LysoPE(0:0/18:4(6Z,9Z,12Z,15Z))	0.98511	-0.021648	0.99923	0.00033427	NA
Methylarbutin	1.015	0.021427	0.99923	0.00033427	NA
Rheinoside A	1.0149	0.021285	0.99923	0.00033427	NA
Scilliroside	0.98559	-0.020933	0.99923	0.00033427	NA
Lithocholic acid sulfate(3)	1.0146	0.020926	0.99923	0.00033427	NA
C756 - 2.567	1.0145	0.020837	0.99923	0.00033427	NA
DG(14:1(9Z)/15:0/0:0)	1.0145	0.020777	0.99923	0.00033427	NA
9,10-Dihydroxy-12,13-epoxyoctadecanoate	0.98577	-0.020681	0.99923	0.00033427	NA
2-(2-Thienylmethylene)-1,6-dioxaspiro[4.4]non-3-ene(5)	0.98591	-0.020471	0.99923	0.00033427	NA
Aesculin	1.0143	0.020436	0.99923	0.00033427	NA
C693 - 5.872	0.98596	-0.020398	0.99923	0.00033427	NA
Momordin Ia	0.98607	-0.020242	0.99923	0.00033427	NA
Bitertanol	1.0139	0.019904	0.99923	0.00033427	NA
C220 - 5.893	0.98649	-0.019617	0.99923	0.00033427	NA
C473 - 6.073	1.0135	0.019368	0.99923	0.00033427	NA
C328 - 5.452	1.0135	0.019364	0.99923	0.00033427	NA
C749 - 5.802	0.98696	-0.01894	0.99923	0.00033427	NA
C960 - 6.047	0.98701	-0.018856	0.99923	0.00033427	NA
Acetylsoyasaponin A5	0.98723	-0.018543	0.99923	0.00033427	NA
C332 - 5.451	0.98725	-0.018506	0.99923	0.00033427	NA
C477 - 5.416	0.98756	-0.018061	0.99923	0.00033427	NA
C1038 - 6.079	1.0125	0.017974	0.99923	0.00033427	NA
C928 - 5.83	1.0125	0.017957	0.99923	0.00033427	NA
C82 - 5.423	0.9878	-0.017711	0.99923	0.00033427	NA
C1164 - 6.075	0.98833	-0.016942	0.99923	0.00033427	NA
Akeboside Stf(2)	0.98838	-0.016855	0.99923	0.00033427	NA
Glutaminyl-Lysine	1.0116	0.016628	0.99923	0.00033427	NA
Tetramethrin(2)	1.0116	0.016598	0.99923	0.00033427	NA
Formononetin 7-O-glucoside-6''-O-malonate(6)	0.98883	-0.016208	0.99923	0.00033427	NA
C86 - 5.416	0.98886	-0.016159	0.99923	0.00033427	NA
Sanguisorbin E(1)	1.011	0.015851	0.99923	0.00033427	NA
C867 - 5.803	1.011	0.015762	0.99923	0.00033427	NA
Soyasaponin I(2)	0.98943	-0.015337	0.99923	0.00033427	NA
C1146 - 5.858	0.98965	-0.015016	0.99923	0.00033427	NA
Isopentyl gentiobioside(2)	0.98966	-0.014997	0.99923	0.00033427	NA
Indigo carmine	0.99005	-0.014431	0.99923	0.00033427	NA
C938 - 5.859	1.01	0.014403	0.99923	0.00033427	NA
Calyculin A	1.01	0.014352	0.99923	0.00033427	NA
Isoleucyl-Tryptophan	0.99031	-0.014047	0.99923	0.00033427	NA
Capsianoside V(2)	0.9904	-0.013913	0.99923	0.00033427	NA
Tetracenomycin D1	1.0096	0.013848	0.99923	0.00033427	NA
C124 - 5.89	1.0095	0.013624	0.99923	0.00033427	NA
C483 - 4.515	0.9906	-0.01362	0.99923	0.00033427	NA
C197 - 5.888	0.99063	-0.013582	0.99923	0.00033427	NA
C816 - 5.833	1.0094	0.013548	0.99923	0.00033427	NA
Tetramethrin(1)	0.9908	-0.013329	0.99923	0.00033427	NA
Kaempferol 3-rhamnoside 7-galacturonide	1.0092	0.013162	0.99923	0.00033427	NA
C437 - 6.354	1.009	0.012927	0.99923	0.00033427	NA
Jamaicamide C	1.0089	0.012843	0.99923	0.00033427	NA
C1050 - 5.644	0.99123	-0.012705	0.99923	0.00033427	NA
C212 - 5.887	0.9916	-0.012164	0.99923	0.00033427	NA
Lablaboside A(2)	0.99164	-0.012113	0.99923	0.00033427	NA
1,2,10-Trihydroxydihydro-trans-linalyl oxide 7-O-beta-D-glucopyranoside	1.0083	0.011993	0.99923	0.00033427	NA
C449 - 5.643	0.99174	-0.01197	0.99923	0.00033427	NA
5-Acetylamino-6-formylamino-3-methyluracil(1)	0.99175	-0.011948	0.99923	0.00033427	NA
C128 - 5.496	0.99191	-0.011714	0.99923	0.00033427	NA
C341 - 5.834	0.99195	-0.01166	0.99923	0.00033427	NA
C908 - 6.071	1.008	0.011449	0.99923	0.00033427	NA
Lithocholic acid sulfate(1)	1.0078	0.011176	0.99923	0.00033427	NA
C1114 - 5.348	1.0078	0.011149	0.99923	0.00033427	NA
Scopolin(3)	0.99252	-0.010837	0.99923	0.00033427	NA
C34 - 5.714	0.9926	-0.01072	0.99923	0.00033427	NA
C262 - 5.921	1.007	0.010089	0.99923	0.00033427	NA
C161 - 5.424	0.99336	-0.0096138	0.99923	0.00033427	NA
C139 - 5.645	1.0064	0.0091712	0.99923	0.00033427	NA
5-O-Feruloylquinic acid(1)	1.006	0.0086942	0.99923	0.00033427	NA
C916 - 5.916	0.99407	-0.0085836	0.99923	0.00033427	NA
C461 - 5.772	1.0059	0.0084292	0.99923	0.00033427	NA
Mevinphos(1)	1.0058	0.0084058	0.99923	0.00033427	NA
Eriodictyol 7-(6-trans-p-coumaroylglucoside)(3)	1.0058	0.008308	0.99923	0.00033427	NA
Capsianoside V(1)	0.99431	-0.0082261	0.99923	0.00033427	NA
C251 - 5.454	1.0055	0.007855	0.99923	0.00033427	NA
Plumieride	1.0054	0.007745	0.99923	0.00033427	NA
C282 - 5.888	1.0053	0.0075884	0.99923	0.00033427	NA
Akeboside Stf(1)	0.99485	-0.0074556	0.99923	0.00033427	NA
11-O-Demethyl-17-O-deacetylvindoline(3)	1.005	0.0072334	0.99923	0.00033427	NA
Thiotepa	1.0049	0.0071128	0.99923	0.00033427	NA
Epicatechin 3-O-gallate-(4beta-6)-epicatechin 3-O-gallate-(4beta-6)-epicatechin 3-O-gallate	0.9954	-0.0066457	0.99923	0.00033427	NA
Dioxation	1.0046	0.0065687	0.99923	0.00033427	NA
Cefoselis	0.99553	-0.00646	0.99923	0.00033427	NA
C66 - 6.071	1.0044	0.0062811	0.99923	0.00033427	NA
3-O-cis-Coumaroylmaslinic acid	0.99599	-0.005804	0.99923	0.00033427	NA
2-Amino-5-phenylpyridine(2)	0.99601	-0.0057747	0.99923	0.00033427	NA
6-(2-Carboxyethyl)-7-hydroxy-2,2-dimethyl-4-chromanone glucoside(1)	1.004	0.0057138	0.99923	0.00033427	NA
(7R)-7-(5-Carboxy-5-oxopentanoyl)aminocephalosporinate(1)	0.99607	-0.0056775	0.99923	0.00033427	NA
Dictyoquinazol C	1.0038	0.0055287	0.99923	0.00033427	NA
Licoricidin(1)	0.99618	-0.0055262	0.99923	0.00033427	NA
Geldanamycin	1.0038	0.0054333	0.99923	0.00033427	NA
C981 - 5.886	0.99627	-0.0053849	0.99923	0.00033427	NA
L-N-(1H-Indol-3-ylacetyl)glutamic acid	1.0036	0.005219	0.99923	0.00033427	NA
Calenduloside H methyl ester(1)	0.99647	-0.0051073	0.99923	0.00033427	NA
Cavipetin B(2)	0.99661	-0.0048946	0.99923	0.00033427	NA
C995 - 5.709	1.0034	0.0048402	0.99923	0.00033427	NA
N-Acetylmuramic acid(2)	1.0032	0.0046726	0.99923	0.00033427	NA
C381 - 5.834	0.99692	-0.0044518	0.99923	0.00033427	NA
MK 571	0.99711	-0.0041792	0.99923	0.00033427	NA
C1079 - 5.645	1.0029	0.0041084	0.99923	0.00033427	NA
C533 - 5.3	1.0027	0.0038969	0.99923	0.00033427	NA
PQQ	1.0026	0.003712	0.99923	0.00033427	NA
C343 - 5.3	0.99754	-0.0035495	0.99923	0.00033427	NA
C294 - 5.376	0.99776	-0.00323	0.99923	0.00033427	NA
Azaspiracid 3	0.99813	-0.0027038	0.99923	0.00033427	NA
Chlorogenic acid(1)	0.99814	-0.0026788	0.99923	0.00033427	NA
C1077 - 5.954	0.9982	-0.0026006	0.99923	0.00033427	NA
C222 - 5.889	0.9982	-0.0025981	0.99923	0.00033427	NA
C112 - 5.454	1.0017	0.0024901	0.99923	0.00033427	NA
Dihydrostreptomycin(1)	1.0017	0.002435	0.99923	0.00033427	NA
Perfluorooctanesulfonic acid	0.99837	-0.0023558	0.99923	0.00033427	NA
C1083 - 5.89	0.99837	-0.0023499	0.99923	0.00033427	NA
C68 - 4.938	0.99842	-0.0022803	0.99923	0.00033427	NA
D-Lombricine(2)	1.0015	0.0021804	0.99923	0.00033427	NA
Ingenol 3,20-dibenzoate	1.0015	0.0021613	0.99923	0.00033427	NA
L-Sorbose	1.0015	0.0021595	0.99923	0.00033427	NA
C1094 - 5.815	0.99877	-0.0017804	0.99923	0.00033427	NA
Sapindoside A(2)	1.0011	0.0015692	0.99923	0.00033427	NA
C245 - 2.681	0.99904	-0.0013919	0.99923	0.00033427	NA
C1171 - 5.458	0.9992	-0.0011503	0.99923	0.00033427	NA
XDP	0.9993	-0.0010161	0.99923	0.00033427	NA
C198 - 5.38	1.0004	0.00057827	0.99923	0.00033427	NA
C1156 - 5.802	0.99967	-0.00048043	0.99923	0.00033427	NA
C81 - 5.645	0.99971	-0.00041807	0.99923	0.00033427	NA
11-O-Demethyl-17-O-deacetylvindoline(2)	1.0002	0.00031445	0.99938	0.00027045	NA
