## Supplemental Table 5 for "Leaf stage and roasting shape methylxanthine levels, chlorogenic acid, and overall metabolic profile of *Ilex vomitoria* leaf extracts"

### Sheet: Sheet1
		name	act. mass	stdev	identifier	Formula
		Malonic acid	106.02	0.0005	141-82-2	C3H4O4
		cis-Acetylacrylate	114.026	0.0001	4743-82-2	C5H6O3
		Formylpyruvate	116.005	0.0007	1069-50-7	C4H4O4
		d5-Benzoic acid Internal std	127.061	0.0001	1079-02-3	C7H6O2
		2-hydroxy-2-butenedioic acid	134.015	0.0006	6153-53-3	C4H4O5
		Allopurinol	136.031	0.0004	315-30-0	C5H4N4O
		13C_Cinnamic acid internal std	154.065	0.0006	91453-04-2	C9H8O2
		Benzal chloride	159.979	0.0006	98-87-3	C7H6Cl2
		2-Dehydro-3-deoxy-D-fuconate	162.047	0.0011	37292-84-5	C6H9O5
		Caffeic aldehyde	164.04	0.0006	141632-15-7	C9H8O3
		Phenyl butyrate	164.076	0.0006	1716-12-7	C10H12O2
		9-Methylxanthine	166.042	0.0003	1198-33-0	C6H6N4O2
		cis-Aconitic acid	174.009	0.0007	585-84-2	C6H6O6
		2,2-Dichloro-1,1-ethanediol	175.956	0.0006	16086-14-9	C2H4Cl2O2
		Caffeoquinone	180.035	0.0007	15416-77-0	C9H604
		Theobromine	180.058	0.0004	83-67-0	C7H8N4O2
		Oxalosuccinic acid	192.019	0.0008	1948-82-9	C6H6O7
		Quinic acid	192.055	0.0007	77-95-2	C7H12O6
		3-Hydroxyphenyl-valeric acid	194.087	0.0007	10559720	C11H14O3
		n-acetyldopamine	195.082	0.0007	2494-12-4	C10H13NO3
		3,9-Dimethyluric acid	196.053	0.0012	55441-63-9	C7H8N4O3
		Lauric acid	200.171	0.0007	143-07-7	C12H24O2
		Oxaloglutarate	204.02	0.0009	440718-47-2	C5H6O5
		(6R,7S)-6,7-Epoxy-1,3-tetradecadiyne	206.16	0.0007	155519-48-5	C14H20O
		L-Fucono-1,5-lactone	208.053	0.0011	445948	C6H10O5
		3,4-Dihydro-6-methoxy-2,2-dimethyl-2H-1-benzopyran-4-ol	208.103	0.0007	18385-74-5	C12H16O3
		1,3,9-Trimethyluric acid	210.068	0.0012	7464-93-9	C8H10N4O3
		2-C-Methyl-D-erythritol 4-phosphate	216.035	0.0006	206440-72-4	C5H13O7P
		(6S)-dehydrovomifoliol	222.117	0.0008	39763-33-2	C13H18O3
		Glutinosone	222.155	0.0008	55051-94-0	C14H20O2
		Kobusone	222.155	0.0008	24173-71-5	C14 H22 O2
		Dehydrochorismic acid	224.024	0.0008	2309-49-1	C10 H8 O6
		5-Acetylamino-6-formylamino-3-methyluracil	226.063	0.0006	85438-96-6	C8 H10 N4 O4
		2-Aminoacridone	234.067	0.0013	27918-14-5	C13H10N2O
		Saussurea lactone	234.154	0.0008	23527-07-3	C15 H22 O2
		Helinorbisabone	250.113	0.0009	201288-95-1	C14H18O4
		(3beta,8beta)-3-Hydroxy-7(11)-eremophilen-12,8-olide	250.15	0.0012	158848-23-8	C15H22O3
		3''-Hydroxy-geranylhydroquinone	262.15	0.0009	25244947	C16 H22 O3
		3-Hydroxy-4-butanolide	266.093	0.0016	211107-44-7	C10H16O8
		Lauryl hydrogen sulfate	266.146	0.0009	151-21-3	C12 H26 O4 S
		Carbofuran	267.103	0.0009	1563-66-2	C12H15NO3
		Inosine	268.075	0.0015	58-63-9	C10H12N4O5
		2,4-Dichloro-3-oxoadipate	273.957	0.0009	9543110	C7 H8 Cl2 O7
		Geranyl-hydroxybenzoate	274.15	0.0009	68631-48-1	C17H21O3
		Dibutyl phthalate	278.144	0.001	84-69-5	C16 H22 O4
		Panaxytriol	278.181	0.0014	87005-03-6	C17 H26 O3
		Methyl (3b,11x)-3-Hydroxy-8-oxo-6-eremophilen-12-oate	280.16	0.001	64964-00-7	C16 H24 O4
		9-Riburonosylhypoxanthine	282.052	0.002	CID 135926531	C10 H10 N4 O6
		(x)-1,2-Propanediol 1-O-b-D-glucopyranoside	284.102	0.0011	CID 21225084	C9H18O7
		Penbutolol	291.213	0.001	38363-40-5	C18 H29 N O2
		Gingerdione	292.16	0.001	61871-71-4	C17 H24 O4
		Ethyl (S)-3-hydroxybutyrate glucoside	294.124	0.0013	56816-01-4	C12 H22 O8
		Tocopheronic acid	294.141	0.001	1948-76-1	C16H22O5
		6-Gingerol	294.176	0.001	23513-14-6	C17 H26 O4
		Tetradecyl sulfate	294.179	0.0008	139-88-8	C14 H30 O4 S
		Benzoyl glucuronide (Benzoic acid)	298.062	0.001	19237-53-7	C13 H14 O8
		Botrydial	310.171	0.001	54986-75-3	C17 H26 O5
		N-Undecylbenzenesulfonic acid	312.167	0.001	50854-94-9	C17 H28 O3 S
		Tibolone	312.202	0.0009	5630-53-5	C21 H28 O2
		D-Lombricine	316.07	0.0011	79342-60-2	C6H15N4O6P
		Arbutin	318.088	0.0011	497-76-7	C12 H16 O7
		Pentoxifylline	324.135	0.0011	649305-6	C13H18N4O3
		12alpha-Methylpregna-4,9(11)-diene-3,20-dione	326.217	0.0011	1045-57-4.	C22 H30 O2
		L-N-(1H-Indol-3-ylacetyl)glutamic acid	328.096	0.001	57105-48-3	C15H16N2O5.
		9S,11R,15S-trihydroxy-2,3-dinor-13E-prostaenoic acid-cyclo[8S,12R]	328.218	0.0011	CID: 9548882	C18H32O5
		3'-Glucosyl-2',4',6'-trihydroxyacetophenone	330.088	0.0013	88885-07-8	C14 H18 O9
		1-O-Galloyl-beta-D-glucose	332.067	0.0012	554-37-0	C13 H16 O10
		Methylarbutin	332.103	0.0016	6032-32-2	C13H18O7
		Phloionolic acid	332.248	0.0011	583-86-8	C18H36O5
		4-O-Caffeoylshikimic acid	336.077	0.0017	180842-65-3	C16 H16 O8
		L-Ascorbic acid-2-glucoside	338.078	0.0019	129499-78-1	C12H18O11
		5-O-Caffeoylshikimic acid	338.091	0.0012	73263-62-4	C16 H16 O8
		p-Coumaroyl quinic acid	338.093	0.0011	32451-86-8	C16 H16 O8
		Piperonyl butoxide	338.203	0.0014	51-03-6	C19H30O5
		Aesculin	340.072	0.0012	531-75-9	C15 H16 O9
		1-Caffeoyl-beta-D-glucose	342.088	0.0012	14364-08-0	C15 H18 O9
		Deutzioside	346.117	0.0012	41753-47-3	C15H22O9
		Scopolin	354.087	0.0012	138-12-5	C16H18O9
		Chlorogenic acid	354.088	0.0019	327-97-9	C16 H18 O9
		Soraphen O	354.2	0.0013	CID 49787023	C18H28O4
		6'-Methoxypolygoacetophenoside	360.098	0.0013	241814-63-1	C15 H20 O10
		2,2',3-Trihydroxy-3'-methoxy-5,5'-dicarboxybiphenyl	366.052	0.0012	CID 15608168	C15H12O8
		Zeanoside B	367.081	0.0012	113202-67-8	C16 H17 N O9
		S-Methyl GSH	367.096	0.0013	2922-56-7	C11H19N3O6S
		5-O-Feruloylquinic acid	368.103	0.0012	40242-06-6	C17 H20 O9
		Furocoumarinic acid glucoside	368.104	0.0012	CID 131750885	C17H18O9
		Fraxin	370.082	0.0012	524-30-1	C16 H18 O10
		Pterine	372.096	0.0013	2236-60-4	C6H5N5O
		Veranisatin C	372.098	0.0013	182876-51-3	C16 H20 O10
		6-Epi-7-isocucurbic acid glucoside	374.187	0.0013	176486-13-8	C18 H30 O8
		Thiotepa	378.089	0.0011	52-24-4	C6H12N3PS
		(1R,3S,4S)-1,8-Epoxy-p-menthan-3-ol glucoside	378.18	0.0013	155836-27-4	C16H28O7
		(2S,3S)-2-hydroxytridecane-1,2,3-tricarboxylic acid	378.182	0.0012	CID 5458468	C16H28O7
		Methyl-2-alpha-L-fucopyranosyl-beta-D-galactoside	386.134	0.002	CID 440446	C13H24O10 | CID 440446
		Metronidazole	388.127	0.0013	443-48-1	C6H9N3O3
		6-[2,3-Dihydroxy-1-(hydroxymethyl)propyl]-1,2-dihydro-7-hydroxy-9-methoxy-cyclopenta[c][1]benzopyran-3,4-dione	396.098	0.0022	CID 53297445	C17H18O8
		Cinncassiol D4	398.225	0.001	84807-46-5	C20H32O5
		Thioridazine-2-sulfone	402.134	0.0013	14759-06-9	C21H26N2O2S2
		Rubrophen	404.112	0.0013	5664-34-6	C22H20O6
		Morroniside	406.138	0.0014	25406-64-8	C17H26O11
		(+/-)-6-Acetonyldihydrochelerythrine	407.163	0.0013	22864-92-2	C24H23NO5
		γ-Tocotrienol	410.311	0.0014	14101-61-2	C28H42O2
		Acephate	412.024	0.0014	30560-19-1	C4H10NO3PS
		2-Hydroxybenzaldehyde O-[xylosyl-(1-6)-glucoside]	416.122	0.0014	14907-56-3	C18H24O11
		Oleoside dimethyl ester	418.14	0.0013	30164-95-5	C18H26O11
		Tsangane L 3-glucoside	420.226	0.0015	143775-68-2	C19H34O7
		PC-M6	421.25	0.0015	133613-76-0	C27H35NO3
		10-Hydroxymorroniside	422.133	0.0016	CID: 443341	C17H26O12
		1,2,10-Trihydroxydihydro-trans-linalyl oxide 7-O-beta-D-glucopyranoside	428.183	0.0015	219814-37-6	C16H30O10
		6-APA	432.106	0.0028	551-16-6	C8H12N2O3S
		Corchoionol C 9-glucoside	432.192	0.0015	185414-25-9	C19H30O8
		Fukinolic acid	434.075	0.0014	50982-40-6	C20H18O11
		Rehmaionoside C	434.208	0.0014	104112-05-2	C19H32O8
		L-2-Methyltryptophan	436.208	0.0012	33468-32-5	C12H14N2O2
		Isoglutamine	438.202	0.0013	328-48-3	C5H10N2O3
		FR 900098	440.091	0.0023	73226-73-0	C5H11NNaO5P
		cis-3-Hexenyl b-primeveroside	440.182	0.0014	132278-37-6	C17H30O10
		Naringenin 5-O-glucuronide	448.093	0.0024	HMDB0041760	C21H20O11
		Benzyl beta-primeveroside	448.148	0.0031	130622-31-0	C18H26O10
		Auriculoside	450.142	0.0019	75871-96-4	C22H26O10
		Cinchonain Ib	452.103	0.0019	85022-69-1	C24H20O9
		Butyl (S)-3-hydroxybutyrate [arabinosyl-(1-6)-glucoside]	454.195	0.0016	CID 73981662	C19H34O12
		3-Epimasticadienolic acid	456.352	0.0015	CID 6481481	C39H48O3
		3-Methylellagic acid 8-rhamnoside	464.087	0.0029	CID 73157208	C21H18O12
		Hyperoside	464.089	0.0014	482-36-0	C21H20O12
		Minoxidil	464.251	0.0028	38304-91-5	C9H15N5O
		Plumieride	470.134	0.0017	511-89-7	C21H26O12
		Licoricidin	470.228	0.0015	30508-27-1	C26H32O5
		Kanokoside A	476.182	0.0015	64703-85-1	C21H32O12
		Eupafolin 4'-glucoside	478.101	0.002	112208-83-0	C22H22O12
		Myxothiazol A	487.189	0.0022	76706-55-3	C25H33N3O3S2
		N-Methoxy-1-vinyl-beta-carboline	494.189	0.0016	69355-01-7	C14H12N2O
		Acuminoside	494.226	0.0021	120163-17-9	C21H36O10
		6''-O-Acetylgenistin	498.109	0.002	73566-30-0	C23H22O11
		6-beta-D-Glucopyranosyl-4',5-dihydroxy-3',7-dimethoxyflavone	500.121	0.0016	74198-15-5	C23H24O12
		Carfecillin	500.122	0.0015	4697-36-3	C23H22N2O6S
		Cavipetin B	502.25	0.0017	128530-03-0	C28H38O8
		Lithocholic acid sulfate	502.252	0.0022	34669-57-3	C24H40O6S
		N3'-Acetyltobramycin	509.26	0.0017	CID 439880	C20H39N5O10
		Deuteroporphyrin IX	510.221	0.0026	68929-05-5	C30H30Cl2N4O
		Linalool oxide D 3-[apiosyl-(1-6)-glucoside]	510.224	0.0016	CID 131751158	C21H36O11
		2-Amino-5-phenylpyridine	510.246	0.0019	33421-40-8	C11H10N2
		Formononetin 7-O-glucoside-6''-O-malonate	516.119	0.0017	34232-16-1	C25H24O12
		Rottlerin	518.188	0.002	82-08-6	C30H28O8
		(-)-Pinoresinol glucoside	520.187	0.0031	41607-20-9	C26H32O11
		Quassimarin	522.203	0.0017	59938-97-5	C27H36O11
		Methapyrilene	522.25	0.0019	91-80-5	C14H19N3S
		Epothilone C	523.254	0.0017	186692-73-9	C26H39NO5S
		Streptonigrin	530.135	0.0017	3930-19-6	C25H22N4O8
		(-)-Maackiain-3-O-glucosyl-6''-O-malonate	532.111	0.0017	CID 23724669	C25H24O13
		Phrymarolin I	534.127	0.0018	38303-95-6	C24H24O11
		Flavonol 3-O-D-xylosylgalactoside	534.164	0.0017	CID 11953829	C26H28O12
		beta-D-Glc-(1-4)-alpha-L-Rha-(1-3)-beta-D-Glc	534.174	0.0032	CID 122706507	C18H32O15
		Miserotoxin	534.179	0.0021	24502-76-9	C9H17NO8
		Diflorasone diacetate	540.21	0.0018	33564-31-7	C26H32F2O7
		Biochanin A 7-(6-methylmalonylglucoside)	546.126	0.002	34232-19-4	C26H26O13
		Amcinonide	548.237	0.0017	51022-69-6	C28H35FO7
		β-methasone dipropionate	550.252	0.0016	5593-20-4	C28H37FO7
		Prupaside	552.21	0.0033	126882-52-8	C27H36O12
		Canthiumine	552.267	0.0017	26195-90-4	C33H36N4O4
		Geldanamycin	560.266	0.0043	30562-34-6	C29H40N2O9
		Capsianoside V	560.272	0.0024	121924-06-9	C26H42O10
		Diosbulbinoside F	562.194	0.0017	66756-58-9	C26H34O12
		7,8-Dihydrovomifoliol 9-[apiosyl-(1-6)-glucoside]	566.25	0.0019	177261-70-0	C24H40O12
		L-gamma-glutamyl-L-isoleucine	566.276	0.0044	23632-83-9	C11H20N2O5
		Citrusin B	568.208	0.0019	105279-10-5	C27H36O13
		γ-Glutamyl ornithine	568.264	0.0018	56523-61-6	C10H19N3O5
		cis-1,3,4,6,7,11b-Hexahydro-9-methoxy-2H-benzo[a]quinolizine-3-carboxylic acid	568.273	0.0021	CID 242670	C17H23NO3
		Stilbamidine	574.274	0.0032	122-06-5	C16H16N4
		Ingenol 3,20-dibenzoate	575.282	0.0025	59086-90-7	C34H36O7
		Cinncassiol D2 glucoside	576.271	0.0019	CID 131751607	C26H42O11
		(R)-Indenestrol B	578.261	0.0019	115217-05-5	C18H18O2
		Roridin A	578.264	0.0019	14729-29-4	C29H40O9
		Eriocarpin	581.279	0.0024	66419-09-8	C29H38O11
		(7'R)-(+)-Lyoniresinol 9'-glucoside	582.221	0.0018	87585-32-8	C28H38O13
		Dihydrostreptomycin	583.275	0.0018	128-46-1	C21H41N7O12
		Streptomycin	583.276	0.0035	57-92-1	C21H39N7O12
		N-Acetylmuramic acid	586.215	0.0018	10597-89-4	C11H19NO8
		Rheinoside C	594.148	0.003	CID: 13888128	C27H30O15
		Nicotiflorin	594.152	0.0025	17650-84-9	C27H30O15
		Antimycin A1	594.269	0.003	642-15-9	C28H40N2O9
		3-beta-D-Glucopyranuronosyloxy-5-methylisoxazole	596.127	0.0019	CID 443072	C10H15NO7
		γ-Glutamyl-β-aminopropiononitrile	597.277	0.0027	539-95-7	C8H13N3O3
		Aurasperone D	602.139	0.0034	67924-64-5	C31H24O10
		8-epi-11-Hydroxyiridodial glucoside pentaacetate	602.213	0.0035	69252-85-3	C26H36O13
		Scilliroside	604.284	0.003	507-60-8	C32H44O12
		Kaempferol 3-rhamnoside 7-galacturonide	610.144	0.0027	124167-98-2	C27H28O16
		Rheinoside A	610.146	0.0053	111545-28-9	C27H30O16
		Dmp 323	612.278	0.0019	151867-81-1	C35H38N2O5
		Lupinate	612.282	0.0021	67392-79-4	C13H18N6O3
		Citrus Red No.2	616.225	0.0024	6358-53-8	C18H16N2O3
		3'-N-Acetyl-4'-O-(14-methylpentadecanoyl)fusarochromanone	618.38	0.0031	136762-45-3	C33H52N2O6
		3-O-cis-Coumaroylmaslinic acid	618.384	0.002	35482-91-8	C39H54O6
		Mebenil	633.29	0.0034	7055-03-0	C14H13NO
		Eriodictyol 7-(6-trans-p-coumaroylglucoside)	642.15	0.0047	552-58-9	C30H28O13
		10-hydroperoxy-8E,12Z-octadecadienoic acid	670.457	0.0016	90540-32-2	C18H32O4
		4,5-Chrysenedicarboxylate	678.15	0.0022	CID 9543340	C20H12O4
		Pimelea factor P2	684.343	0.0022	66107-37-7	C37H50O9
		all-trans-heptaprenyl diphosphate	700.376	0.0022	76078-18-7	C35H60O7P2
		4-Methylumbelliferyl β-D-glucuronide	704.151	0.0023	881005-91-0	C16H16O9
		2-(2-Thienylmethylene)-1,6-dioxaspiro[4.4]non-3-ene	706.163	0.0023	124442-15-5	C12H12O2S
		Zileuton	708.179	0.0023	111406-87-2	C11H12N2O2S
		2',7-Dihydroxy-4'-methoxy-8-prenylflavan 2',7-diglucoside	710.272	0.0039	CID 85228900	C33H44O14
		Tetracenomycin D1	718.126	0.0027	82277-61-0	C19H12O6
		Mevinphos	718.13	0.0022	7786-34-7	C7H13O6P
		(S)-Nerolidol 3-O-[a-L-Rhamnopyranosyl-(1-4)-a-L-rhamnopyranosyl-(1-2)-b-D-glucopyranoside]	722.365	0.0023	14060453	C33H56O14
		beta-Hederin	734.452	0.0024	35790-95-5	C41H66O11
		Taccalonolide A	748.287	0.003	108885-68-3	C36H46O14
		2-Hydroxy-6-oxo-6-(2-hydroxyphenoxy)-hexa-2,4-dienoate	750.14	0.0026	CID 54675786	C12H10O6
		Sapindoside A	750.443	0.0024	27013-91-8	C41H66O12
		Albuterol	763.452	0.0026	18559-94-9	C13H21NO3
		Kaempferol 3-O-β-D-glucosyl-(1-2)-β-D-glucosyl-(1-2)-β-D-glucoside	772.199	0.0024	CID 90658031	C33H40O21
		Momordin Ia	780.457	0.0033	95851-46-0	C42H66O13
		Saikosaponin A	780.459	0.0033	20736-09-8	C42H68O13
		Soyasaponin III	796.448	0.0027	55304-02-4	C42H68O14
		Calenduloside G methyl ester	808.454	0.0026	155740-15-1	C43H68O14
		Goyaglycoside g	810.469	0.0026	333333-14-5	C43H70O14
		bayogenin 3-O-cellobioside	812.445	0.0038	92622-05-4	C42H68O15
		Zoledronate	815.981	0.0033	118072-93-8	C5H10N2O7P2
		Dihydroshikonofuran	826.422	0.0046	CID 46174050	C16H20O3
		Phytolaccoside E	826.424	0.0075	65497-07-6	NA
		Saikosaponin A	826.459	0.0034	20736-09-8	C42H68O13
		1beta,2alpha,3beta,19alpha-Tetrahydroxy-12-ursen-28-oic acid 28-O-[b-D-Glucopyranosyl-(1-2)-b-D-glucopyranosyl] ester	828.442	0.0052	CID 131751759	C42H68O16
		9alpha-Fluoro-11beta,17alpha,21-trihydroxy-6alpha-methylpregna-1,4-diene-3,20-dione	830.405	0.004	382-52-5	C24H31FO6
		Sanguisorbin E	838.464	0.0031	33055-20-8	NA
		Ethamoxytriphetol	838.482	0.0046	67-98-1	C27H33N1O3
		Cyclopassifloside III	844.476	0.0026	292167-40-9	C43H72O16
		11-O-Demethyl-17-O-deacetylvindoline	846.394	0.0028	3633-92-9	C22H28N2O5
		Estradiol-17-phenylpropionate	854.473	0.0055	26443-03-8	C27H32O3
		Vinclozolin	854.979	0.0027	50471-44-8	C12H9Cl2NO3
		Glutaminyl-Lysine	868.486	0.0035	17105-15-6	C11H22N4O4
		Azaspiracid 3	873.483	0.003	265996-93-8	C46H69NO12
		Kurarinone	876.406	0.0027	34981-26-5	C26H30O6
		Pitheduloside B	882.486	0.0026	189161-61-3	C46H74O16
		Azaspiracid 4	889.48	0.0028	344422-49-7	C46H69NO13
		Akeboside Ste	896.506	0.0027	CID 46173935	C47H76O16
		Salvinorin A	910.363	0.0051	83729-01-5	C23H28O8
		Dioxathion	912.012	0.0029	78-34-2	C12H26O6P2S4
		Akeboside Stf	912.496	0.0027	CID 46173934	C47H76O17
		Saikosaponin BK1	926.516	0.0035	110352-77-7	C48H78O17
		Isopropalin	927.503	0.0049	33820-53-0	C15H23N3O4
		Arginyl-Histidine	933.506	0.0043	155114-05-9	C12H21N7O3
		Tartrazine	936.006	0.004	1934-21-0	C16H9N4Na3O9S2
		Dehydrosoyasaponin I	940.491	0.0044	117210-14-7	C48H76O18
		Soyasapogenol B 3-O-[a-L-rhamnosyl-(1-4)-b-D-galactosyl-(1-4)-b-D-glucuronide]	942.512	0.0028	CID 131753083	C48H78O24
		Araliasaponin II	944.486	0.0037	289649-65-6	C47H76O19
		Atracurium	952.496	0.0054	64228-79-1	C53H72N2O12+2
		Congmuyenoside A	958.5	0.0054	171828-79-8	C48H78O19
		Lucidenic acid F	958.502	0.0029	98665-18-0	C27H36O6
		Asiaticoside	958.507	0.0046	16830-15-2	C48H78O19
		2,3-Dehydrosilybin	960.204	0.0028	25166-14-7	C25H20O10
		Calenduloside H methyl ester	970.501	0.0031	155740-14-0	C49H78O19
		Asiaticoside B	974.496	0.0029	125265-68-1	C48H78O20
		Diclofop	978.028	0.0036	40843-25-2	C15H12Cl2O4
		Soyasaponin I	988.516	0.0068	51330-27-9	C48H78O18
		Fexaramine	992.537	0.0037	574013-66-4	C32H36N2O3
		erythro-8,10-Tritriacontanediol	993.039	0.0041	630-05-7	C33H68O2
		Tetramethrin	993.527	0.0044	7696-12-0	C19H25NO4
		Isoleucyl-Tryptophan	997.518	0.0032	13589-06-5	C17H23N3O3
		Hydroxychloroquine	1005.52	0.0059	118-42-3	C18H26ClN3O
		Calyculin A	1008.53	0.0039	101932-71-2	C50H81N4O15P
		Pitheduloside F	1044.54	0.0045	189161-87-3	C25H42NO7P
		Pitheduloside K	1060.54	0.0039	189161-87-3	C52H84O22
		Tragopogonsaponin Q	1074.53	0.0059	134361-64-1	C56H82O20
		AzIV	1086.55	0.0051	Acetyljujuboside B	C38H72N2O12
		TR-Saponin C	1090.52	0.0069	288153-06-0	C54H82O21
		Lablaboside A	1102.55	0.0038	209802-26-6	C54H86O23
		Kaempferol 3-O-feruloyl-caffeoyl-sophoroside 7-O-glucoside	1110.28	0.0033	55136-76-0	C52H54O27
		Biocytin	1116.54	0.0035	576-19-2	C16H28N4O4S
		Congmuyenoside B	1120.56	0.006	184427-82-5	C54H88O24
		Prorocentrolide B	1121.55	0.0061	173792-58-0	C56H85NO17S
		alpha-Antiarin	1132.54	0.0075	23605-05-2	C29H42O11
		Araliasaponin III	1136.55	0.0069	289649-66-7	C53H86O23
		Piceatannol 4'-galloylglucoside	1162.28	0.005	116107-19-8	C27H26O13
		Endomorphin-1	1220.58	0.0037	189388-22-5	C34H38N6O5
		Isopentyl gentiobioside	1236.58	0.0036	178275-89-3	C17H32O11
		Tris(butoxyethyl)phosphate	1240.73	0.0046	78-51-3	C18H39O7P
		Acetylsoyasaponin A5	1248.58	0.0039	117230-34-9	C58H90O26
		abrusoside A	1293.74	0.0038	124962-06-7	C36H54O10
		Epicatechin 3-O-gallate-(4beta-6)-epicatechin 3-O-gallate-(4beta-6)-epicatechin 3-O-gallate	1322.24	0.0072	106548-98-5	C44H34O21
		N-Lignoceroylsphingosine	1345.26	0.0041	34435-05-7	C42H83NO3
		Ganglioside GM2 (d18:1/12:0)	1346.74	0.0068	104443-57-4	C61H109N3O2
		Cholesteryl stearate	1351.24	0.0042	35602-69-8	C45H80O2
		Campesteryl elaidate	1375.24	0.0066	64144-49-6	C46H80O2
		Astemizole	1375.74	0.0042	68844-77-9	C28H31FN4O
		4-Hydroxyglucobrassicin	1392.17	0.0051	83327-20-2	C16H20N2O10S2
		Glucolesquerellin	1393.25	0.0045	74542-17-9	C14H27NO9S3
		(14alpha,17beta,20S,22R)-14,20-Epoxy-17-hydroxy-1-oxowitha-3,5,24-trienolide	1403.77	0.0042	CID 73699089	C28H36O5
		Ganglioside GD3 (d18:0/12:0)	1414.75	0.0067	CID 53481132	C64H115N3O29
