## Supplemental Table 6 for "Leaf stage and roasting shape methylxanthine levels, chlorogenic acid, and overall metabolic profile of *Ilex vomitoria* leaf extracts"

### Sheet: Sheet1
LEGEND
		name	act. mass	stdev	formula	identifier
		(2R)-2-Hydroxy-2-methylbutanenitrile	99.0754	0.0004	C5 H9 N O	122045-29-8
		Succinic anhydride	100.023	0.0005	C4 H4 O3	108-30-5
		2-Methylbutanal	103.107	0.0002	C5 H10 O	96-17-3
		Styrene	104.07	0.0002	C8 H8	100-42-5
		o-Xylene	106.086	0.0001	C8 H10	95-47-6
		Quinone	108.028	0.0001	C6 H4 O2	NA
		Piperazine	108.074	0.0001	C4 H10 N2	110-85-0
		Nicotinyl	109.06	0.0003	C6 H7 N O	100-55-0
		5-Methyl-2-furaldehyde	110.044	0.0003	C6 H6 O2	620-02-0
		2,5-Dihydro-2,4,5-trimethyloxazole	113.091	0.0001	C6 H11 N O	22694-96-8
		cis-Acetylacrylate	114.038	0.0002	C5 H6 O3	2833-21-8
		3-Acetamidopropanal	115.07	0.0018	C5 H9 N O2	73323-68-9
		Norvaline	117.086	0.0003	C5 H11 N O2	6600-40-4
		Benzofuran	118.049	0.0001	C8 H6 O	271-89-6
		alpha-Methylstyrene	118.085	0.0002	C9 H10	98-83-9
		2-Methylbenzaldehyde	120.065	0.0001	C8 H8 O	529-20-4
		Isonicotineamide	122.055	0.0002	C6 H6 N2 O	1453-82-3
		5-Methyl-2-thiophenecarboxaldehyde	126.024	0.0002	C6 H6 O S	13679-70-4
		Larixinic Acid	126.039	0.0002	C6 H6 O3	118-71-8
		Isoguvacine	127.07	0.0001	C6 H9 N O2	64603-90-3
		d5-Benzoic acid internal std	127.076	0.0001	C7H6O2	1079-02-3
		2-Hydroxy-cis-hex-2,4-dienoate	128.055	0.0002	C6 H8 O3	219488-73-0
		1-Pyrroline-4-hydroxy-2-carboxylate	129.05	0.001	C5 H7 N O3	9054-77-7
		1-Fluorocyclohexadiene-cis,cis-1,2-diol	130.049	0.0001	C6 H7 F O2	1792-81-0
		6-Deoxyfagomine	131.102	0.0014	C6 H13 N O2	197449-09-5
		Atropaldehyde	132.065	0.0004	C9 H8 O	4432-63-7.
		Dicyclopentadiene	132.101	0.0002	C10 H12	77-73-6
		n-Butylbenzene	134.117	0.0001	C10 H14	104-51-8
		Adenine	135.061	0.0004	C5 H5 N5	73-24-5
		L-Prolinamide	136.069	0.0001	C5 H10 N2 O	7531-52-4
		4-Propylphenol	136.096	0.0003	C9 H12 O	645-56-7
		(+)-4-Carene	136.132	0.0002	C10 H16	29050-33-7
		(+)-sabinene	136.132	0.0001	C10 H16	2009-00-9
		Isoniazid	137.066	0.0006	C6 H7 N3 O	54-85-3
		trans-4-Carboxymethylenebut-2-en-4-olide	140.018	0.001	C6 H4 O4	22752-92-7
		Selenious Acid	140.958	0.0003	H2 O3 Se	7783-00-8
		Ethosuximide	141.086	0.0002	C7 H11 N O2	77-67-8
		1-Aminocyclohexanecarboxylic acid	143.102	0.0002	C7 H13 N O2	2756-85-6
		Tropolone	144.028	0.0002	C7 H6 O2	533-75-5
		1,5-Anhydro-4-deoxy-D-glycero-hex-1-en-3-ulose	144.05	0.0003	C6 H8 O4	CID 9920413
		4-Quinolinol	145.06	0.0002	C9 H7 N O	611-36-9
		L-trans-5-Hydroxy-2-piperidinecarboxylic acid	145.081	0.0005	C6 H11 N O3	50439-45-7.
		2-Benzofurancarboxaldehyde	146.044	0.0001	C9 H6 O2	4265-16-1
		Coumarin	146.044	0.0001	C9 H6 O2	91-64-5
		Cyanuric acid	146.051	0.0001	C3 H3 N3 O3	108-80-5
		2-(4-Methylphenyl)propanal	148.096	0.0002	C10 H12 O	99-72-9
		1-Isothiocyanato-2-(methylthio)ethane	150.035	0.0002	C4 H7 N S2	4430-37-9.
		2-(2-Furanyl)-3-methyl-2-butenal	150.075	0.0002	C9 H10 O2	31681-28-4
		Phenyl glycidyl ether	150.076	0.0002	C9 H10 O2	122-60-1
		Guanine	151.056	0.0008	C5 H5 N5 O	73-40-5
		Thujone	152.127	0.0002	C10 H16 O	1125-12-8
		3-Methylsalicylaldehyde	153.086	0.0002	C8 H8 O2	824-42-0
		13C-Cinnamic acid intternal std	154.08	0.0002	C5 H12 N2 O2	91453-04-2
		Oxindole	155.042	0.0001	C8 H7 N O	59-48-3
		2,5-Furandicarboxylic acid	156.013	0.0008	C6 H4 O5	3238-40-2
		Ascladiol	156.049	0.0003	C7 H8 O4	32013-85-7
		Lentiginosine	157.117	0.002	C8 H15 N O2	125279-72-3
		(Z)-6-Nonenal	157.154	0.0003	C9 H16 O	2277-19-2
		3-Hydroxystachydrine	159.096	0.001	C7 H14 N O3	51795-35-8
		Medicanine	159.097	0.0002	C7 H13 N O3	91106-30-8
		7-Methyl-2-benzofurancarboxaldehyde	160.059	0.0002	C10 H8 O2	57897-70-8
		4-Hydroxycoumarin	162.038	0.0003	C9 H6 O3	1076-38-6
		Allyl benzoate	162.076	0.0002	C10 H10 O2	583-04-0
		Caffeic aldehyde	164.054	0.0007	C9 H8 O3	68149-78-0
		(2E,4E,6E)-2,6-Dimethylocta-2,4,6-trienedial	164.091	0.0003	C10 H12 O2	5056-17-7
		Fenuron	164.102	0.0003	C9 H12 N2 O	101-42-8
		Methyl N-methylanthranilate	165.087	0.0001	C9 H11 N O2	85-91-6
		1-[(5-Methyl-2-furanyl)methyl]pyrrolidine	165.123	0.0005	C10 H15 N O	61480-99-7
		Ethyl 2-furanacrylate	166.07	0.0002	C9 H10 O3	53282-12-5
		Dehydro-D-arabinono-1,4-lactone	168.013	0.0009	C5 H6 O5	4710-89-6
		6-Acetyl-2,3-dihydro-2-(hydroxymethyl)-4(1H)-pyridinone	169.081	0.0001	C8 H11 N O3	214218-63-0
		3,4-bis(Methylene)-hexanedioic acid	170.065	0.0001	C8 H10 O4	83767-31-1
		N-butanoyl-lhomoserine lactone	171.097	0.0008	C8 H13 N O3	67605-85-0
		Gabapentin	171.133	0.0006	C9 H17 N O2	60142-96-3
		N,2,3-Trimethyl-2-(1-methylethyl)butanamide	171.169	0.0007	C10 H21 N O	51115-67-4
		4-Methyl-3-oxoadipate	174.06	0.0003	C7 H10 O5	42558-54-3
		5,7alpha-Dihydro-1,4,4,7a-tetramethyl-4H-indene	174.148	0.0005	C13 H18	99901-21-0
		4-Methylumbelliferone	176.054	0.0003	C10 H8 O3	90-33-5
		Herniarin	176.055	0.0001	C10 H8 O3	531-59-9
		cis-1,2-Dihydroxy-1,2-dihydro-7-methylnaphthalene	176.091	0.0002	C11 H12 O2	NA
		(6E,8E)-4,6,8-Megastigmatriene	176.163	0.0003	C13 H20	51468-86-1
		Caffeoquinone	178.034	0.0003	C9 H6 O4	15416-77-0
		1,2-Dihydroxy-3,4-epoxy-1,2,3,4-tetrahydronaphthalene	178.07	0.0002	C10 H10 O3	75947-54-5
		1-Phenylpropyl acetate	178.107	0.0003	C11 H14 O2	2114-29-6
		2,3-Dihydro-5-(3-hydroxypropanoyl)-1H-pyrrolizine	179.102	0.0007	C10 H13 N O2	97073-09-1
		3-(3,5-Dihydroxyphenyl)-2-propenoic acid	180.049	0.0002	C9 H8 O4	127791-54-2
		trans-2,3-Dihydroxycinnamate	180.049	0.0002	C9 H8 O4	31082-90-3
		Theobromine	180.072	0.0006	C7 H8 N4 O2	83-67-0
		Meta-Tyrosine	181.081	0.0006	C9 H11 N O3	587-33-7
		Atractylodin	182.08	0.0003	C13 H10 O	55290-63-6
		4-Butyl-5-propylthiazole	183.115	0.0006	C10 H17 N S	57246-59-0
		Tecostanine	183.169	0.0012	C11 H21 N O	708-18-9
		Ecgonine	185.112	0.0002	C9 H15 N O3	481-37-8
		(+/-)-trans- and cis-4,8-Dimethyl-3,7-nonadien-2-ol	185.185	0.0003	C11 H20 O	67845-50-5
		(+/-)-N,N-Dimethyl menthyl succinamide	185.221	0.0004	C12 H24	1121-07-9
		N2-Acetyl-L-aminoadipate semialdehyde	187.092	0.0013	C8 H13 N O4	CHEBI:61511
		(E)-2-Butenyl-4-methyl-threonine	187.128	0.002	C9 H17 N O3	81135-57-1
		Kynurenic acid	189.05	0.0001	C10 H7 N O3	492-27-3
		(S)-2,3-Dihydro-5-hydroxy-2-methyl-1,4-naphthoquinone	190.07	0.0002	C11 H10 O3	76372-21-9
		beta-Damascenone	190.143	0.0002	C13 H18 O	23696-85-7
		2-Methyl-2-phenyl-undecane	190.179	0.0012	C14 H22	27854-40-6
		N,N-Diethylphenylacetamide	191.138	0.0002	C12 H17 N O	2431-96-1
		Valiolone	192.07	0.001	C7 H12 O6	244230-63-5
		4-(3,4-Methylenedioxyphenyl)-2-butanone	192.086	0.0011	C11 H12 O3	55418-52-5
		Phenethyl isoamyl ether	192.158	0.0003	C13 H20 O	56011-02-0
		Betamipron	193.081	0.0002	C10 H11 N O3	3440-28-6
		Ethyl N-ethylanthranilate	193.118	0.0002	C11 H15 N O2	35472-56-1
		Caffeine	194.088	0.0003	C8 H10 N4 O2	58-08-2
		3-Hydroxyphenyl-valeric acid	194.102	0.0003	C11 H14 O3	10559720
		(2,2-Diethoxyethyl)benzene	194.138	0.0003	C12 H18 O2	6314-97-2
		Oxidized Latia luciferin	194.174	0.0003	C13 H22 O	17283-81-7
		4-Hydroxy-6-methyl-3-(1-oxobutyl)-2H-pyran-2-one	196.081	0.0015	C10 H12 O4	22073-85-4
		2,6-Dimethoxy-4-propylphenol	196.117	0.0009	C11 H16 O3	6766-82-1
		Nitrilacarb	197.123	0.0015	C9 H15 N3 O2	29672-19-3
		3-Bromosulfolane	197.94	0.0002	C4 H7 Br O2 S	35330-57-5
		Neotussilagine	199.128	0.0003	C10 H17 N O3	147730-89-0
		dodecanamide	199.201	0.0004	C12 H25 N O	1120-16-7
		Capryloylglycine	201.144	0.0009	C10 H19 N O3	14246-53-8
		11-amino-undecanoic acid	201.18	0.0013	C11 H23 N O2	2432-99-7
		b-D-Galactopyranose	202.052	0.0006	C6 H12 O6	7296-64-2
		Vasicinone	202.082	0.0002	C11 H10 N2 O2	486-64-6
		alpha-curcumene	202.179	0.0003	C15 H22	644-30-4
		Acetylcarnitine	203.122	0.0007	C9 H18 N O4	5080-50-2
		7-Ethoxy-4-methyl-2H-1-benzopyran-2-one	204.086	0.0001	C12 H12 O3	87-05-8
		Quinacetol	204.097	0.0004	C11 H9 N O2	2598-31-4
		6-Hydroxykynurenic acid	205.045	0.0002	C10 H7 N O4	3778-29-8
		Flaviolin	206.029	0.0002	C10 H6 O5	479-05-0
		Glu-P-2	206.064	0.0004	C10 H8 N4	67730-10-3
		2,3-Dihydro-6-methoxy-2,2-dimethyl-4H-1-benzopyran-4-one	206.101	0.0002	C12 H14 O3	13229-59-9
		Etrogol	206.138	0.0002	C13 H18 O2	119417-97-9
		Phenylpropionylglycine	207.097	0.0009	C11 H13 N O3	56613-60-6
		5-(3',5'-Dihydroxyphenyl)-gamma-valerolactone	208.08	0.0002	C11 H12 O4	HMDB0041692
		Benzylsuccinate	208.081	0.0002	C11 H12 O4	103-40-2
		5-Phenyl-1,3-oxazinane-2,4-dione	208.092	0.0006	C10 H9 N O3	21350393
		(3R,8E)-3-Hydroxy-5,8-megastigmadien-7-one	208.154	0.0002	C13 H20 O2	35734-61-3
		2-Decylfuran	208.19	0.0003	C14 H24 O	534-22-5
		Tyr-OEt	209.113	0.0002	C11 H15 N O3	NA
		Bancroftinone	210.097	0.0003	C11 H14 O4	14964-98-8
		Linalyl propionate	210.17	0.0003	C13 H22 O2	144-39-8
		3-Methoxytyrosine	211.092	0.0002	C10 H13 N O4	7636-26-2
		Mescaline	211.128	0.0019	C11 H17 N O3	54-04-6
		12-oxo-9(Z)-dodecenoic acid	212.149	0.0003	C12 H20 O3	60485-39-4
		trans-Δ2-11-methyl-Dodecenoic Acid	212.185	0.0003	C13 H24 O2	677354-24-4
		Allyl cyclohexylpropionate	213.18	0.0004	C12 H20 O2	2705-87-5
		(Z)-4-Dodecenal	213.217	0.0004	C13 H24 O	21944-98-9
		Diketo-gulonic acid	214.016	0.0005	C6 H8 O7	3445-22-5
		2-amino-8-oxo-9,10-epoxy-decanoic acid	215.123	0.0025	C10 H17 N O4	42002-26-6
		L-1,2,3,4-Tetrahydro-beta-carboline-3-carboxylic acid	216.097	0.0002	C12 H12 N2 O2	42438-90-4
		Lauric acid	217.212	0.0009	C12 H24 O2	143-07-7
		3-(3,4-Dihydroxyphenyl)pyruvate	218.026	0.0001	C9 H8 O5	4228-66-4
		Eupatoriochromene	218.102	0.0002	C13 H14 O3	19013-03-7
		8,8-Dimethoxy-2,6-dimethyl-2-octanol	218.195	0.0021	C12 H26 O3	141-92-4
		D-Pantothenic acid	219.118	0.0003	C9 H17 N O5	79-83-4
		(-)-Sedamine	219.17	0.0011	C14 H21 N O	497-88-1
		Naphthalic anhydride	220.024	0.0002	C12 H6 O3	81-84-5
		N-Hydroxy-L-tryptophan	220.092	0.0005	C11 H12 N2 O3	23657839
		2-Methyl-1-phenyl-2-propanyl butyrate	220.154	0.001	C14 H20 O2	10094-34-5
		Glutinosone	220.154	0.0002	C14 H20 O2	55051-94-0
		Epoxyguaiene	220.19	0.0003	C15 H24 O	68071-23-8
		Oxaloglutarate	221.061	0.0004	C7 H8 O7	NA
		Phthalate 3,4-cis-dihydrodiol	222.021	0.0015	C8 H8 O6	NA
		3-(3'-Methylthio)propylmalic acid	222.063	0.0008	C8 H14 O5 S	CID 44237293
		1-(1-Propenylthio)propyl propyl disulfide	222.064	0.0003	C9 H18 S3	143193-11-7
		Diglycidyl resorcinol ether	222.096	0.0016	C12 H14 O4	101-90-6
		Benzoyl phosphate	223.99	0.0003	C7 H7 O5 P	6659-26-3
		Theacrine	224.076	0.0005	C9H12N4O3	2309-49-1
		4-Heptyloxyphenol	225.18	0.0004	C13 H20 O2	150-76-5
		Traumatic Acid	228.143	0.001	C12 H20 O4	6402-36-4
		L-isoleucyl-L-proline	228.155	0.0003	C11 H20 N2 O3	37462-92-3
		n-Propyl gallate	229.102	0.0004	C10 H12 O5	121-79-9
		2-Tetradecanone	229.248	0.0005	C14 H28 O	2345-27-9
		Fraxetin	230.026	0.0005	C10 H8 O5	574-84-5
		Isovalerylglutamic acid	231.118	0.0008	C10 H17 N O5	80154-63-8
		1-(2,6,6-Trimethyl-2-cyclohexen-1-yl)-1,6-heptadien-3-one	232.191	0.0004	C16 H24 O	79-78-7
		Strigolactone ABC-rings	234.133	0.0005	C14 H18 O3	CID 46174042
		Drimenin	234.169	0.0004	C15 H22 O2	2326-89-8
		N-Glycolyl-D-mannosaminolactone	235.079	0.0001	C8 H13 N O7	NA
		Thidiazuron	237.077	0.0003	C9 H8 N4 O S	51707-55-2
		1,2-Bis(1-ethoxyethoxy)propane	237.198	0.0004	C11 H24 O4	67715-79-1
		Isofraxidin	239.087	0.0013	C11 H10 O5	486-21-5
		3,5-Dichloro-2-methylmuconolactone	240.999	0.0005	C7 H6 Cl2 O4	9543301
		Dehydrochorismic acid	241.065	0.0004	C10 H8 O6	81757-66-6
		Elenaic acid	242.086	0.0005	C11 H14 O6	34422-12-3
		(Z,Z)-2,9,16-Heptadecatriene-4,6-diyn-8-ol	242.173	0.0002	C17 H22 O	13894-72-9
		Riesling acetal	243.191	0.0004	C13 H22 O3	129601-94-1
		Fawcettidine	245.185	0.0002	C16 H23 N O	14912-31-3
		Myristic acid	245.243	0.0006	C14 H28 O2	544-63-8
		Aromaticin	246.133	0.0014	C15 H18 O3	5945-42-6
		Demethoxyshogaol	246.169	0.0005	C16 H22 O2	555-66-8
		alpha-Sanshool	247.201	0.0002	C16 H25 N O	504-97-2
		Isochorismate	248.037	0.0002	C10 H10 O6	22642-82-6
		Pyriculol	248.112	0.0017	C14 H16 O4	24868-59-5
		2-Phenylethyl octanoate	248.185	0.0005	C16 H24 O2	5457-70-5
		Norepinephrine sulfate	249.038	0.0003	C8 H11 N O6 S	77469-51-3
		Diisopropyl phthalate	250.128	0.0004	C14 H18 O4	605-45-8
		Nupharamine	251.196	0.0004	C15 H25 N O2	17812-38-3
		(R)-Hydnocarpic acid	252.216	0.0015	C16 H28 O2	459-67-6
		L-Arginine phosphate	254.086	0.001	C6 H15 N4 O5 P	1189-11-3
		Palmitic amide	255.264	0.0005	C16 H33 N O	629-54-9
		1-Methoxy-1-(2,4,5-trimethoxyphenyl)-2-propanol	256.138	0.0002	C13 H20 O5	98205-47-1
		3-Deoxyestradiol	256.19	0.0007	C18 H24 O	2529-64-8
		3-(3,4,5-Trimethoxyphenyl)propanoic acid	257.134	0.0012	C12 H16 O5	25173-72-2
		Diphenylcarbazide	259.149	0.0006	C13 H14 N4 O	140-22-7
		Benzoylmalic acid	260.036	0.0003	C11 H10 O6	22138-51-8
		Piperocaine	261.18	0.0006	C16 H23 N O2	136-82-3
		Dimepiperate	263.143	0.0002	C15 H21 N O S	61432-55-1
		N-(3,4-Dichlorophenyl)-malonamate	264.015	0.0003	C9 H7 Cl2 N O3	94489-99-3
		D-1-[(3-Carboxypropyl)amino]-1-deoxyfructose	265.123	0.0015	C10 H19 N O7	10003-63-1
		Anisomycin	265.139	0.0002	C14 H19 N O4	22862-76-6
		Zidovudine	267.104	0.0003	C10 H13 N5 O4	30516-87-1
		Pinacidil	267.153	0.0005	C13 H19 N5	60560-33-0
		Diethofencarb	267.154	0.0006	C14 H21 N O4	87130-20-9
		Methylmercury chloride	267.947	0.0003	C H3 Cl Hg	115-09-3
		Capsi-amide	269.279	0.0006	C17 H35 N O	64317-66-4
		1-Octadecanamine	269.315	0.0004	C18 H39 N	124-30-1
		4-tert-Butylphenyl salicylate	270.133	0.0004	C17 H18 O3	87-18-3
		16-Oxo-palmitate	270.226	0.0009	C16 H30 O3	2624-31-9
		trans-9-Palmitoleic acid	271.258	0.0005	C16 H30 O2	10030-73-6
		C16 Sphinganine	273.275	0.0006	C16 H35 N O2	6982-09-8
		Citronellyl alpha-toluate	274.2	0.0004	C18 H26 O2	139-70-8
		5-Amino-6-(4-hydroxy-2-butenoyl)-2,2-dimethyl-4-chromanone	275.123	0.0003	C15 H17 N O4	162287-97-0
		1,1'-(Tetrahydro-6a-hydroxy-2,3a,5-trimethylfuro[2,3-d]-1,3-dioxole-2,5-diyl)bis-ethanone	275.144	0.0004	C12 H18 O6	18114-49-3
		Terbucarb	277.211	0.0005	C17 H27 N O2	1918-11-2
		Tuliposide A	278.107	0.0012	C11 H18 O8	19870-30-5
		estrane-3α,17α-diol	278.232	0.0005	C18 H30 O2	481695-77-6
		Fenitropan	281.097	0.0004	C13 H15 N O6	65934-95-4
		Ilicifolinoside A	281.155	0.0007	C11 H20 O7	CID 101938895
		Oleamide	281.279	0.0006	C18 H35 N O	301-02-0
		Stearamide	283.295	0.0005	C18 H37 N O	124-26-5
		Citreorosein	286.055	0.0005	C15 H10 O6	481-73-2
		Luteolin	286.055	0.001	C15 H10 O6	491-70-3
		Methyl red	286.15	0.0003	C15 H15 N3 O2	493-52-7
		Pipermethystine	287.123	0.0002	C16 H17 N O4	71627-22-0
		16-Hydroxy hexadecanoic acid	289.268	0.0005	C16 H32 O3	506-13-8
		Penbutolol	291.227	0.0006	C18 H29 N O2	36507-48-9
		Gingerdione	292.175	0.0006	C17 H24 O4	61871-71-4
		10-OPDA	292.21	0.0014	C18 H28 O3	85551-10-6
		Hamaudol	293.134	0.0004	C15 H16 O5	735-46-6
		Arginyl-Proline	293.154	0.0019	C11 H21 N5 O3	2418-69-1
		Butin	294.06	0.0003	C15 H12 O5	492-14-8
		DOPA sulfate	294.06	0.0015	C9 H11 N O7 S	96253-55-3
		Tuliposide B	294.102	0.0011	C11 H18 O9	19870-33-8
		Tutin	294.117	0.0004	C15 H18 O6	2571-22-4
		6-Gingerol	294.19	0.0005	C17 H26 O4	23513-14-6
		5-Aminoimidazole ribonucleotide	295.065	0.0001	C8 H14 N3 O7 P	25635-88-5
		Anilazine	295.943	0.0004	C9 H5 Cl3 N4	101-05-3
		18-Oxooleate	296.242	0.0005	C18 H32 O3	56928100
		5'-Methylthioadenosine	297.097	0.0003	C11 H15 N5 O3 S	2457-80-9
		Tazobactam	300.062	0.0006	C10 H12 N4 O5 S	89786-04-9
		Histrionicotoxin	300.222	0.0002	C19 H25 N O	34272-51-0
		3-Eicosyne	300.285	0.0006	C20 H38	61886-66-6
		(S)-5-Oxo-2,5-dihydrofuran-2-acetate	301.087	0.0026	C6 H6 O4	122952-20-9
		4-Nitrophenyl-α-D-galactopyranoside	301.087	0.0003	C12 H15 N O8	3150-24-1
		Sphinganine	301.305	0.0005	C18 H39 N O2	764-22-7
		Quercetin	302.049	0.0004	C15 H10 O7	117-39-5
		5,7,8,3',4'-Pentahydroxyisoflavone	302.05	0.0005	C15 H10 O7	489-58-7
		Homoeriodictyol	302.089	0.001	C16 H14 O6	446-71-9
		Glutaminyl-Histidine	305.117	0.0014	C11 H17 N5 O4	104018-08-8
		Phlorin	305.118	0.001	C12 H16 O8	28217-60-9
		Histidinyl-Lysine	305.154	0.0016	C12 H21 N5 O3	72957-37-0
		Dianthramine	306.092	0.0004	C14 H11 N O6	136945-65-8
		Osmundalin	307.133	0.0016	C12 H18 O8	54835-71-1
		Allamandin	308.097	0.0008	C15 H16 O7	51820-82-7
		Difenoxuron	308.118	0.0006	C16 H18 N2 O3	14214-32-5
		Nadolol	309.201	0.0007	C17 H27 N O4	42200-33-9
		Botrydial	310.186	0.0006	C17 H26 O5	54986-75-3
		(E)-Antibiotic BE 23372M	312.07	0.0004	C17 H12 O6	NA
		Gancaonin V	312.144	0.0004	C19 H20 O4	134958-57-9
		10-hydroperoxy-8E,12Z-octadecadienoic acid	312.237	0.0007	C18 H32 O4	90540-32-2
		9,10-Epoxy-18-hydroxystearate	314.252	0.0005	C18 H34 O4	25203078
		Pinoquercetin	316.065	0.0006	C16 H12 O7	491-49-6
		Phytosphingosine	317.3	0.0006	C18 H39 N O3	554-62-1
		Quercetagetin	318.045	0.0004	C15 H10 O8	90-18-6
		5-Hydroxypseudobaptigenin	320.039	0.0003	C16 H10 O6	40624-03-1
		DHK-OH	320.097	0.0021	C16 H16 O7	52497-36-6
		Phenolphthalin	320.117	0.0006	C20 H16 O4	77-09-8
		7,7'-Dihydroxy-6,8'-bicoumarin	322.055	0.0006	C18 H10 O6	15575-52-7
		L-gamma-Glutamyl-S-allylthio-L-cysteine	322.073	0.0002	C11 H18 N2 O5 S2	91216-95-4
		(-)-Jasmonoyl-L-isoleucine	323.217	0.0023	C18 H29 N O4	120330-93-0
		Mahaleboside	324.091	0.0005	C15 H16 O8	CID 131751353
		Prosolanapyrone III	324.14	0.0009	C18 H22 O4	121245-09-8
		Triphenyl phosphate	326.078	0.0005	C18 H15 O4 P	115-86-6
		N-Hexadecanoylpyrrolidine	326.337	0.0008	C20 H39 N O	70974-48-0
		Gibberellin A95	330.154	0.0007	C19 H22 O5	78259-50-4
		9,10-Dihydroxy-12,13-epoxyoctadecanoate	330.248	0.0008	C18 H34 O5	127105-40-2
		MG(0:0/16:0/0:0)	330.284	0.0014	C19 H38 O4	60359-02-6
		2-Carboxy-1-[5-(2-carboxy-1-pyrrolidinyl)-2-hydroxy-2,4-pentadienylidene]pyrrolidinium	331.134	0.0024	C15 H21 N2 O5	214150-43-3
		5'-O-beta-D-Glucosylpyridoxine	331.134	0.0007	C14 H21 N O8	26545-80-2
		Phloionolic acid	332.264	0.0006	C18 H36 O5	17705-68-9
		17alpha,2alpha-Dimethyl-17beta-hydroxy-4-androsten-3-one	333.274	0.0003	C21 H32 O2	5197-22-8
		Wedelolactone	336.034	0.0006	C16 H10 O7	524-12-9
		5-O-Caffeoylshikimic acid	336.092	0.0002	C16 H16 O8	73263-62-4
		Firocoxib	336.112	0.0007	C17 H20 O5 S	189954-96-9
		Ro 19-4603	336.133	0.0005	C15 H17 N3 O3 S	99632-94-7
		Indole-3-acetyl-beta-1-D-glucoside	337.123	0.0008	C16 H19 N O7	19817-95-9
		p-Coumaroyl quinic acid	338.107	0.0004	C16 H18 O8	5746-55-4
		Aesculin	340.087	0.0004	C15 H16 O9	531-75-9
		Sophoraflavanone B	340.138	0.0003	C20 H20 O5	68682-02-0
		Dihydromethylsterigmatocystin	342.081	0.0004	C18 H14 O7	24945-81-1
		Deoxymiroestrol	342.154	0.0009	C20 H22 O5	261963-67-1
		Jasmolone glucoside	342.175	0.0009	C17 H26 O7	CID 131751338
		Cepharadione B	343.091	0.0009	C19 H15 N O4	55610-02-1
		N-(1-Deoxy-1-fructosyl)tyrosine	343.134	0.001	C15 H21 N O8	34393-22-1
		Tyrosyl-Tyrosine	344.147	0.0015	C18 H20 N2 O5	1050-28-8
		Loxapine	344.148	0.0008	C18 H18 Cl N3 O	1977-10-2
		2-(4-Allyl-2-methoxyphenoxy)-1-(4-hydroxy-3-methoxyphenyl)-1-propanol	344.17	0.0019	C20 H24 O5	108907-55-7
		10,20-Dihydroxyeicosanoic acid	344.299	0.0005	C20 H40 O4	120727-26-6
		9S,11R,15S-trihydroxy-2,3-dinor-13E-prostaenoic acid-cyclo[8S,12R]	345.259	0.0005	C18 H32 O5	CID 9548882
		Doxefazepam	348.082	0.0005	C17 H14 Cl F N2 O3	40762-15-0
		Glutaminyl-Tryptophan	349.179	0.001	C16 H20 N4 O4	66851-83-0
		2-Succinyl-5-enolpyruvyl-6-hydroxy-3-cyclohexene-1-carboxylate	350.068	0.0002	C14 H16 O9	1112282-73-1
		Moschamindole	350.134	0.001	C20 H18 N2 O4	99615-94-8
		8-Methoxygravelliferone	350.158	0.0004	C20 H24 O4	20958-62-7
		7-Hydroxymethyl-12-methylbenz[a]anthracene sulfate	352.082	0.0004	C20 H16 O4 S	54611-76-2
		Montanol	352.268	0.0004	C21 H36 O4	71117-50-5
		S-Nitroso-L-glutathione	353.107	0.0005	C10 H16 N4 O7 S	57564-91-7
		Scopolin	354.102	0.0003	C16 H18 O9	531-44-2
		Chlorogenic acid	354.102	0.0003	C16 H18 O9	327-97-9
		(7'x,8'x)-4,7'-Epoxy-3,8'-bilign-7-ene-3,5'-dimethoxy-4',9,9'-triol	358.148	0.001	C20 H22 O6	NA
		6'-O-Formylmarmin	360.163	0.0006	C20 H24 O6	144398-51-6
		(1R,3S,4S,6R)-6,9-Dihydroxyfenchone 6-O-b-D-glucoside	363.197	0.001	C16 H26 O8	217960-73-1
		Melibiose	364.105	0.0003	C12 H22 O11	585-99-9
		N-Caffeoyltryptophan	366.13	0.0015	C20 H18 N2 O5	109163-69-1
		Zeanoside B	367.098	0.0002	C16 H17 N O9	113202-67-8
		2-Descarboxy-betanidin	367.098	0.0006	C17 H17 N2 O6	CID 46173992
		5-O-Feruloylquinic acid	368.118	0.0004	C17 H20 O9	40242-06-6
		Fraxin	370.097	0.0003	C16 H18 O10	524-30-1
		(+)-Fargesin	370.149	0.0006	C21 H22 O6	31008-19-2
		5-Megastigmen-7-yne-3,9-diol 9-glucoside	370.206	0.0007	C19 H30 O7	62512-26-9
		B-Norcholest-4-en-3-one	370.327	0.0006	C26 H42 O	2552-26-3
		Trazodone	371.164	0.0008	C19 H22 Cl N5 O	19794-93-5
		Fusarenone X	371.165	0.0009	C17 H22 O8	23255-69-8
		Hydroxymyricanone	372.165	0.0006	C21 H24 O6	191999-68-5
		Blumenol C glucoside	372.222	0.0005	C19 H32 O7	62512-23-6
		Prochlorperazine	373.145	0.001	C20 H24 Cl N3 S	58-38-8
		(S)-8-(2-hydroxy-2,2-diphenylacetoxy)-1-methyl-1-azoniabicyclo[2.2.2]octane	374.18	0.0004	C22 H26 N O3	CID 2784
		1-O-Feruloyl-β-D-glucose	378.102	0.0003	C16 H20 O9	64625-37-2
		Dihydrocaffeic acid 3-O-glucuronide	380.079	0.0002	C15 H18 O10	1187945-71-6
		(R)-Pantothenic acid 4'-O-b-D-glucoside	381.171	0.0024	C15 H27 N O10	29493-59-2
		1-(5'-Phosphoribosyl)-5-formamido-4-imidazolecarboxamide	383.092	0.0004	C10 H15 N4 O9 P	13018-54-7
		Succinoadenosine	383.115	0.0004	C14 H17 N5 O8	4542-23-8
		4-O-beta-D-Glucosyl-sinapate	386.128	0.0023	C17 H22 O10	117405-52-4
		7-Hydroxy-1,7-bis(4-hydroxy-3-methoxyphenyl)-1-heptene-3,5-dione	386.144	0.0007	C21 H22 O7	458-37-7
		Eudesmin	386.18	0.0011	C22 H26 O6	29106-36-3
		Burseran	386.18	0.0007	C22 H26 O6	23284-23-3
		Corchoionol C 9-glucoside	386.201	0.0026	C19 H30 O8	185414-25-9
		Erioflorin acetate	390.175	0.0003	C21 H26 O7	27542-23-0
		Vernodalol	392.152	0.0012	C20 H24 O8	65388-17-2
		Cholest-5-ene	392.351	0.0008	C27 H46	570-74-1
		1,2,10-Trihydroxydihydro-trans-linalyl oxide 7-O-beta-D-glucopyranoside	399.218	0.0025	C16 H30 O10	219814-37-6
		Myristicanol B	404.191	0.0022	C22 H28 O7	114912-33-3
		Kreysigine	407.18	0.0004	C22 H27 N O5	60-27-5
		Kreysigine	407.18	0.0009	C22 H27 N O5	60-27-5
		4alpha-Methyl-5alpha-ergosta-8,14,24(28)-trien-3beta-ol	408.346	0.0008	C29 H44 O	74635-33-9
		5β-Coprostanol	410.36	0.001	C27 H48 O	360-68-9
		Δ 8,14 -Sterol	410.361	0.0008	C29 H46 O	NA
		4,5-Dihydroniveusin A	413.215	0.0019	C20 H28 O8	98204-96-7
		Estra-1,3,5(10)-triene-3,6beta,17beta-triol triacetate	414.21	0.0006	C24 H30 O6	6944-48-5
		(4R,5S,7R,11x)-11,12-Dihydroxy-1(10)-spirovetiven-2-one 12-glucoside	414.233	0.0011	C21 H34 O8	CID 131751091
		Benzyl beta-primeveroside	419.187	0.0003	C18 H26 O10	130622-31-0
		Fluacrypyrim	426.147	0.0009	C20 H21 F3 N2 O5	229977-93-9
		Methylpicraquassioside A	429.17	0.0024	C19 H24 O10	CID: 85363137
		Genistin	432.113	0.0006	C21 H20 O10	529-59-9
		tolmetin glucuronide	433.145	0.0007	C21 H23 N O9	71595-19-2
		Fukinolic acid	434.091	0.0006	C20 H18 O11	50982-40-6
		Avicularin	434.093	0.0017	C20 H18 O11	572-30-5
		Demethylphylloquinone	436.341	0.0005	C30 H44 O2	34625-86-0
		Momordicinin	438.356	0.0016	C30 H46 O2	CAS 91590-76-0
		Cilazapril	439.213	0.0007	C22 H31 N3 O5	88768-40-5
		Propylene glycol alginate	440.16	0.0009	C17 H28 O13	9005-37-2
		Adifoline	446.113	0.0023	C22 H20 N2 O7	20072-28-0
		Phenethyl rutinoside	447.218	0.003	C20 H30 O10	88510-08-1
		2,3-Dihydro-5,5',7,7'-tetrahydroxy-2-(4-hydroxyphenyl)[3,8'-bi-4H-1-benzopyran]-4,4'-dione	448.087	0.0024	C24 H16 O9	60857-34-3
		Naringenin 5-O-glucuronide	448.106	0.0008	C21 H20 O11	158196-34-0
		Kaempferol 7-O-glucoside	448.108	0.001	C21 H20 O11	16290-07-6
		14alpha-Hydroxypaxilline	451.241	0.0017	C27 H33 N O5	157530-30-8
		(-)-epicatechin-3'-O-glucuronide	452.14	0.001	C21 H24 O11	603133-91-1
		Tyromycic acid	452.336	0.0006	C30 H44 O3	104759-35-5
		Kanzonol I	453.256	0.0009	C27 H32 O5	152546-94-6
		LysoPE(0:0/16:0)	453.293	0.0008	C21 H44 N O7 P	53862-35-4
		3-Phenylpropyl glucosinolate	454.115	0.0004	C16 H23 N O9 S2	76265-25-3
		(22R,23R)-22,23-Dihydroxycampesterol	454.35	0.001	C28 H48 O3	CID 11048310
		Masticadienonic acid	454.352	0.0009	C30 H46 O3	514-49-8
		Tryptophol [xylosyl-(1-6)-glucoside]	455.187	0.001	C21 H29 N O10	149817-65-2
		16alpha,17-Dihydroxypregn-4-ene-3,20-dione cyclic acetal with 2-furyl methyl ketone	455.28	0.0006	C27 H34 O5	7148-96-1
		Melleolide K	456.133	0.0018	C23 H27 Cl O6	264229-80-3
		Soyasapogenol E	456.366	0.0009	C30 H48 O3	6750-59-0
		ECG / Epicatechin gallate	459.123	0.0006	C22 H18 O10	1257-08-5
		D-Glucosyldihydrosphingosine	463.358	0.001	C24 H49 N O7	52050-17-6
		Bracteatin 6-O-glucoside	464.102	0.0007	C21 H20 O12	CID 42607774
		Delphinidin 3-O-glucoside	464.103	0.0011	C21 H21 O12	50986-17-9
		1-O-E-Cinnamoyl-(6-arabinosylglucose)	464.137	0.0018	C20 H26 O11	181373-66-0
		Mallotochromene	464.151	0.0023	C24 H26 O8	98569-62-1
		Peonidin 3-rhamnoside	464.162	0.0007	C22 H23 O10	53859-11-3
		Acuminoside	465.263	0.0006	C21 H36 O10	120163-17-9
		Silandrin	466.133	0.0009	C25 H22 O9	70815-32-6
		8-D-Olivosyl-landomycin	468.155	0.0022	C25 H24 O9	NA
		LysoPC(14:0)	468.313	0.0026	C22 H47 N O7 P	20559-16-4
		Plumieride	470.15	0.0008	C21 H26 O12	511-89-7
		Obliquine	470.184	0.0016	C26 H28 N2 O5	NA
		3-Hydroxychavicol 1-[rhamnosyl-(1-6)-glucoside]	475.212	0.0011	C21 H30 O11	267668-14-4
		Paeonolide	477.192	0.0034	C20 H28 O12	72520-92-4
		Nepitrin	478.117	0.0024	C22 H22 O12	569-90-4
		2,3-Dehydrosilybin	480.113	0.001	C25 H20 O10	25166-14-7
		Linalool oxide D 3-[apiosyl-(1-6)-glucoside]	481.259	0.0007	C21 H36 O11	CID 131751158
		Wistin	482.127	0.001	C23 H24 O10	19046-26-5
		Silibinin	482.128	0.0006	C25 H22 O10	22888-70-6
		Isosilybin	482.129	0.0009	C25 H22 O10	72581-71-6
		Stigmatellin Y	484.29	0.0012	C29 H40 O6	91682-96-1
		Tetracenomycin X	486.123	0.0005	C24 H22 O11	121245-07-6
		S9947	487.196	0.0006	C29 H27 N3 O3	332378-43-5
		cholesterol sulfate	488.307	0.0035	C27 H46 O4 S	1256-86-6
		OA-6129 E	489.228	0.0017	C21 H35 N3 O8 S	85414-26-2
		Epothilone D	491.272	0.0012	C27 H41 N O5 S	189453-10-9
		TG(8:0/8:0/8:0)	492.348	0.0003	C27 H50 O6	538-23-8
		6-beta-D-Glucopyranosyl-4',5-dihydroxy-3',7-dimethoxyflavone	493.165	0.002	C23 H24 O11	74198-15-5
		1-Palmitoyllysophosphatidylcholine	495.34	0.0007	C24 H51 N O7 P	17364-16-8
		6''-O-Acetylgenistin	496.108	0.0004	C23 H22 O11	73566-30-0
		Dehydrocarpaine II	496.333	0.001	C28 H46 N2 O4	72362-03-9
		3,4-Dicaffeoyl-1,5-quinolactone	498.123	0.0004	C25 H22 O11	NA
		1-(2H-1,3-Benzodioxol-5-yl)-2-[2,6-dimethoxy-4-(prop-2-en-1-yl)phenoxy]propyl benzoate	498.172	0.0009	C28 H28 O7	NA
		Lyoniresinol 9'-sulfate	500.137	0.0014	C22 H28 O11 S	CID 74083657
		Eriojaposide A	502.248	0.0005	C24 H38 O11	290308-51-9
		26-Hydroxyecdysone	502.3	0.0025	C27 H44 O7	52717-49-4
		Mycalamide A	503.28	0.0009	C24 H41 N O10	115185-92-7
		(3b,9R)-5-Megastigmene-3,9-diol 9-[apiosyl-(1-6)-glucoside]	506.278	0.0011	C24 H42 O11	347852-04-4
		2'-Apo-beta-carotenal	508.369	0.0023	C37 H48 O	1107-26-2
		GW 409544	510.222	0.0011	C31 H30 N2 O5	258345-41-4
		Kaempferol 3-(6-acetylgalactoside)	512.103	0.0003	C23 H22 O12	520-18-3
		4',5,6-Trimethylscutellarein 7-glucoside	512.14	0.0011	C24 H26 O11	131752841
		Tricin 5-glucoside	514.118	0.0005	C23 H24 O12	32769-00-9
		3'',4''-Diacetylafzelin	516.134	0.0003	C25 H24 O12	77307-50-7
		Vitisin B	516.135	0.0012	C25 H25 O12	184362-10-5
		Luteone 7-glucoside	516.171	0.0004	C26 H28 O11	5373-11-05
		L-Olivosyl-oleandolide	516.306	0.0008	C26 H44 O10	2058-94-8
		LysoPC(18:3(6Z,9Z,12Z))	517.324	0.001	C26 H49 N O7 P	NA
		Retapamulin	517.324	0.0008	C30 H47 N O4 S	224452-66-8
		6S,9R-Dihydroxy-4,7E-megastigmadien-3-one 9-[apiosyl-(1-6)-glucoside]	518.244	0.0008	C24 H38 O12	HMDB0029773
		Gravacridonetriol glucoside	519.183	0.002	C25 H29 N O11	59086-96-3
		1-Linoleoylglycerophosphocholine	519.333	0.0034	C26 H51 N O7 P	22252-07-9
		Kolanone	519.34	0.0036	C33 H42 O4	81827-55-6
		Cucurbitacin S	520.287	0.0034	C30 H42 O6	60137-06-6.
		Cyclopassifloic acid B	520.379	0.0011	C31 H52 O6	292167-35-2
		Glucoarabin	524.165	0.001	C17 H33 N O10 S3	67920-64-3
		Carindone	529.347	0.001	C31 H44 O6	38045-62-4
		Formononetin 7-(6''-methylmalonylglucoside)	530.15	0.001	C26 H26 O12	34232-18-3
		7-Acetoxy-6-hydroxylimonin	530.223	0.0029	C28 H34 O10	208333-73-7
		Gibberellin A1 glucosyl ester	532.202	0.001	C25 H34 O11	54788-51-1
		Luteolin 7-O-(6''-malonylglucoside)	534.107	0.0009	C24 H22 O14	98767-38-5
		Dalpanin	534.18	0.001	C26 H30 O12	37376-13-9
		Methyl 3b-hydroxy-13(18)-oleanen-28-oate	534.375	0.0034	C33 H52 O4	CID 131751694
		Austalide G	535.285	0.0021	C28 H38 O9	96817-09-3
		8-Hydroxypinoresinol 4-glucoside	536.196	0.0049	C26 H32 O12	102582-69-4
		Vignatic acid B	536.328	0.0027	C27 H41 N3 O7	181485-20-1.
		16-Acetylpriverogenin A	536.353	0.0002	C32 H50 O5	26339-85-5
		7,8-Dihydrovomifoliol 9-[apiosyl-(1-6)-glucoside]	537.284	0.0008	C24 H40 O12	177261-70-0
		Myxochelin C	539.189	0.0006	C27 H29 N3 O9	179751-76-9
		Quassimarin	539.244	0.001	C26 H34 O11	59938-97-5
		Ganoderiol C	540.389	0.0011	C32 H54 O5	114567-44-1.
		Rugulosin	542.131	0.0018	C30 H22 O10	21884-45-7
		Chryso-obtusin glucoside	542.147	0.001	C25 H28 O12	96820-54-1
		Resveratrol 4'-(6-galloylglucoside)	542.149	0.0011	C27 H26 O12	64898-03-9
		3beta-Acetoxy-11alpha-methoxy-12-ursen-28-oic acid	542.402	0.001	C34 H54 O5	189139-96-6
		Guibourtinidol-(4alpha-6)-catechin	546.167	0.0006	C30 H26 O10	26277-74-7.
		Phaseolus e	548.194	0.0008	C25 H34 O12	NA
		Bruceantin	548.233	0.0031	C28 H36 O11	41451-75-6
		Daunorubicin	549.167	0.0008	C27 H29 N O10	20830-81-3
		Quercetin 3-O-malonylglucoside	550.102	0.0009	C24 H22 O15	96862-01-0.
		Satratoxin H	550.222	0.0006	C29 H36 O9	53126-64-0.
		3,5,6-Trihydroxy-3',4',7-trimethoxyflavone 3-glucuronide	558.109	0.0004	C24 H24 O14	118694-40-9
		Lappaol A	558.193	0.0005	C30 H32 O9	62333-08-8
		Apimaysin	560.158	0.0027	C27 H28 O13	74158-04-6
		5,7-Dihydroxy-3',4'-dimethoxy-8-(3-hydroxy-3-methylbutyl)-isoflavone 7-glucoside	562.212	0.0007	C28 H34 O12	HMDB0034812.
		Westiellamide	563.359	0.0008	C27 H42 N6 O6	131998-54-4
		Prupaside	569.254	0.0025	C27 H36 O12	126882-52-8
		Atorvastatin	575.28	0.0012	C33 H35 F N2 O5	134523-00-5
		ent-Epicatechin-(4alpha-6)-ent-epicatechin	578.15	0.0028	C30 H26 O12	12798-59-3
		(+)-Syringaresinol O-beta-D-glucoside	580.223	0.004	C28 H36 O13	7374-79-0
		Nelfinavir	584.354	0.0014	C32 H45 N3 O4 S	159989-64-7
		5-O-β-D-Mycaminosyltylactone	584.414	0.0025	C31 H53 N O8	81661-90-7
		Ilexolide A	586.395	0.001	C35 H54 O7	85344-31-6
		Coelichelin	587.264	0.0007	C21 H39 N7 O11	CID 3247071
		Aurasperone E	588.177	0.0013	C32 H28 O11	95272-15-4
		Etoposide	588.195	0.0013	C29 H32 O13	33419-42-0
		22-Angeloyltheasapogenol A	588.41	0.002	C35 H56 O7	200492-44-0
		Osmanthuside B	592.218	0.0016	C29 H36 O13	94492-23-6
		Rheinoside C	594.164	0.0056	C27 H30 O15	111545-29-0
		Quercetin 3,7-dirhamnoside	594.166	0.0008	C27 H30 O15	28638-13-3
		Pelargonidin 3-O-sophoroside	594.167	0.001	C27 H31 O15	34365-81-6
		Quercetin 3-sambubioside	596.145	0.0012	C26 H28 O16	83048-35-5
		(+)-Lyoniresinol 9-glucoside	599.265	0.0006	C28 H38 O13	87585-32-8
		Tipranavir	602.213	0.0022	C31 H33 F3 N2 O5 S	174484-41-4
		Hederagenin 3-O-arabinoside	604.405	0.0024	C35 H56 O8	17184-21-3
		Bruceantinol	606.236	0.0011	C30 H38 O13	53729-52-5
		Rheinoside A	610.161	0.0013	C27 H30 O16	111545-28-9
		Tulipanin	610.162	0.0008	C27 H31 O16	15674-58-5
		Avermectin A2a aglycone	616.369	0.0012	C35 H52 O9	73989-17-0
		Asparagoside B	618.384	0.0019	C33 H56 O9	60237-69-6
		Isorhamnetin 3-O-[b-D-glucopyranosyl-(1-2)-a-L-rhamnopyranoside]	624.178	0.0014	C28 H32 O16	14238622-00-0
		6''-Caffeoylhyperin	626.133	0.0009	C30 H26 O15	131752204
		Quercetin 3-sophoroside	626.156	0.0026	C27 H30 O17	18609-17-1
		Soyasapogenol B 3-O-D-glucuronide	634.416	0.001	C36 H58 O9	99541-89-6
		19-Methoxypomolic acid 3-arabinoside	635.447	0.0012	C36 H58 O8	243470-00-0
		Camellianin A	642.166	0.0008	C29 H32 O15	109232-77-1
		Kuwanon V	646.269	0.0021	C40 H38 O8	89803-84-9
		N1,N5,N10-Tricaffeoyl spermidine	648.285	0.0015	C34 H37 N3 O9	15241070
		Tri-N-acetylchitotriose	649.248	0.0006	C24 H41 N3 O16	38864-21-0
		Goyaglycoside c	662.452	0.0003	C38 H62 O9	333332-49-3
		2-(S-Glutathionyl)acetyl glutathione	676.148	0.0013	C22 H34 N6 O13 S2	3054-47-5
		all-trans-heptaprenyl diphosphate	676.372	0.0014	C35 H60 O7 P2	76078-18-7
		Argiopinin III	676.457	0.0022	C31 H53 N11 O5	117306-99-7
		Hv-NCC-1	678.297	0.0028	C35 H42 N4 O10	CID 15088501
		7-(4-Carboxy-3-hydroxy-3-methylbutanoyl)sudachitin 4'-glucoside	688.172	0.0007	C30 H34 O17	101899-84-7
		(S)-Nerolidol 3-O-[a-L-Rhamnopyranosyl-(1-4)-a-L-rhamnopyranosyl-(1-2)-b-D-glucopyranoside]	693.401	0.0014	C33 H56 O14	NA
		alpha-Viniferin	695.222	0.001	C42 H30 O9	62218-13-7
		Auranofin	700.135	0.0041	C20 H34 Au O9 P S	34031-32-8
		Dephospho-CoA	704.183	0.0005	C21 H35 N7 O13 P2 S	3633-59-8
		Bis(4-methoxybenzoyl)-3a,29-dihydroxy-8-multifloren-7-one	724.442	0.0004	C46 H60 O7	361475-68-5
		3'-Deoxystreptomycin 6,3''-bis-phosphate	725.223	0.0005	C21 H41 N7 O17 P2	NA
		Hydroxychlorobactene glucoside	729.506	0.0025	C46 H64 O6	CID: 16061277
		Manghaslin	756.217	0.0008	C33 H40 O20	55696-57-6
		PC(18:4(6Z,9Z,12Z,15Z)/15:0)	762.515	0.0003	C41 H75 N O8 P	NA
		Sapindoside A	767.488	0.0029	C41 H66 O12	27013-91-8
		PG(16:1(9Z)/20:3(5Z,8Z,11Z))	770.527	0.0006	C42 H75 O10 P	NA
		Akeboside Std	783.485	0.0023	C41 H66 O13	20853-58-1
		Reduced flavine adenine dinucleotide (FADH2)	804.197	0.0009	C27 H35 N9 O15 P2	1910-41-4
		Sanguisorbin E	809.499	0.0016	C43 H68 O13	33055-20-8
		Nostocyclopeptide A3	821.441	0.0018	C41 H56 N8 O9	CID 11803469
		Calenduloside G methyl ester	825.492	0.0021	C43 H68 O14	155740-15-1
		ent-Fisetinidol-(4beta-8)-catechin-(6-4beta)-ent-fisetinidol	850.204	0.0028	C45 H38 O17	88269-47-0
		Uroporphyrin IV	852.216	0.0036	C40 H38 N4 O16	613-02-5
		Akeboside Ste	913.547	0.0042	C47 H76 O16	CID 46173935
		Akeboside Stf	929.543	0.005	C47 H76 O17	156012-92-9
		Araliasaponin I	945.537	0.0032	C47 H76 O18	289649-54-3
		1alpha,3beta,22R-Trihydroxyergosta-5,24E-dien-26-oic acid 3-O-b-D-glucoside 26-O-[b-D-glucosyl-(1-2)-b-D-glucosyl] ester	946.499	0.0031	C46 H74 O20	NA
		Helianthoside A	1075.6	0.0024	C53 H86 O21	139164-70-8
		Acetyljujuboside B	1103.6	0.0026	C54 H86 O22	194737-13-8
		Lablaboside A	1119.59	0.0017	C54 H86 O23	209802-26-6
		Neurokinin A	1149.6	0.0027	C50 H80 N14 O14 S	86933-74-6
